# Genotype-specific nonphotochemical quenching responses to nitrogen deficit are linked to chlorophyll a to b ratios

**DOI:** 10.1101/2023.10.24.563650

**Authors:** Seema Sahay, Marcin Grzybowski, James C. Schnable, Katarzyna Głowacka

## Abstract

Non-photochemical quenching (NPQ) protects plants from photodamage caused by excess light energy. The mechanism of NPQ appears to be conserved across flowering plants. However, substantial variation in NPQ has been reported within different genotypes of the same species grown under the environmental conditions. Individual maize genotypes from a diversity panel exhibited a range of responses to low nitrogen with some genotypes exhibiting increased NPQ between control and low nitrogen conditions and others exhibiting no change. These patterns were consistent for the same genotypes across multiple field seasons. NPQ increases under low nitrogen were correlated with shifts in the ratio of chlorophyll *a* to chlorophyll *b* consistent with a decrease in reaction centers. Both photosynthetic capacity and dry biomass accumulation decreased more in maize genotypes which were unable to maintain constant NPQ levels between control and low N conditions. Collectively these results suggest that the ability to maintain sufficient numbers of reaction centers under low nitrogen conditions and avoid dissipating a greater proportion of absorbed light energy via the NPQ pathway may play a key role in increasing carbon fixation and productivity in nitrogen-limited environments.

**Highlights:**

- Substantial variation in NPQ kinetics exists in maize on both low and control N.
- In early and late-vegetative stages a similar portion of genotypes increased, no-change or decreased *NPQ_max_* in response to low N while in the post-flowering stage substantially more genotypes decreased *NPQ_max_*.
- In low nitrogen conditions, the *NPQ_max_* strongly correlates with shifts in Chl *a*/Chl *b* ratios.
