## Supplementary Table 1 for "Genotype-specific nonphotochemical quenching responses to nitrogen deficit are linked to chlorophyll a to b ratios"

### Sheet: List of genotypes_2019
Genotype	Pedigree
4226	NSL 30904
4722	PI 587130
33-16	Ames 26771
38-11	Ames 26604
38-11Goodman-Buckler	Ames 31535
A188	Ames 22443
A214N	PI 406112
A214NGoodman-Buckler	Ames 31536
A239	Ames 23405
A554	PI 587138
A556	Ames 23450
A619	PI 587139
A632	PI 587140
A634	Ames 19308
A635	Ames 19309
A641	Ames 19311
A654	PI 587141
A659	NSL 81599
A661	PI 607521
A679	PI 587142
A680	Ames 23503
A682	PI 587143
B103	PI 594046
B104	PI 594047
B105	PI 594048
B109	PI 597927
B14A	PI 550461
B164	Ames 27066
B2	Ames 26769
B37	PI 550467
B46	PI 550469
B57	PI 550472
B64	PI 550440
B68	PI 550465
B73	PI 550473
B73Htrhm	Ames 27065
B75	PI 608774
B76	PI 550483
B77	PI 608765
B79	PI 608766
B84	PI 608767
B97	PI 564682
C103	Ames 19284
C123	Ames 19313
C49	Ames 28290
C49A	Ames 27067
CH701-30	Ames 27069
CH9	Ames 27068
CI187-2	Ames 26138
CI31A	Ames 21512
CI44	CIze 44
CI64	Ames 19314
CI7Goodman-Buckler	Ames 28367
CI90C	Ames 22440
CI90CGoodman-Buckler	Ames 31534
CM105	PI 587124
CM174	Ames 19316
CM37	Ames 20190
CM7	Ames 27070
CML103	Ames 27081
CML108	Ames 27082
CML154Q	Ames 27083
CML158Q	Ames 27085
CML218	Ames 27086
CML220	Ames 27087
CML254	PI 595542
CML261	Ames 27091
CML277	PI 595550
CML321	Ames 27095
CML322	Ames 27096
CML323	Ames 27097
CML333	Ames 27101
CML52	PI 595561
CML69	Ames 28184
CMV3	Ames 27104
CO106	Ames 27105
CO109	PI 587125
CO125	Ames 27106
CO255	Ames 27107
DE1	PI 606329
DE2	PI 606330
DE811	PI 550558
E2558W	Ames 27110
EP1	Ames 27111
F2	PI 257506
F2834T	Ames 27112
F44	NSL 22893
F7	PI 257507
GA209	Ames 10248
H100	Ames 22748
H105W	PI 587127
H84	PI 587128
H91	Ames 27114
H95	Ames 19319
H99	PI 587129
HP301	PI 587131
I29	PI 686057
IA2132	Ames 28364
Ia5125	PI 587135
IDS28	PI 686059
IDS91	PI 686063
Il101T	Ames 27119
Il14H	Ames 27118
Il677a	Ames 27120
Ill.Hy	Ames 26808
K4	NSL 30038
K55	Ames 22754
K64	Ames 27121
Ki11	Ames 27124
Ki44	Ames 27260
KUI2021	Ames 27129
Ky226	Ames 27131
L317	NSL 65873
M14	NSL 30867
M162W	Ames 27134
M37W	Ames 27133
MEF156-55-2	Ames 27135
Mo17	PI 558532
Mo1W	PI 558520
Mo24W	PI 587144
Mo44	Ames 28939
Mo45	PI 583350
Mo46	PI 583351
Mo47	PI 583352
Mp339	PI 543916
MS1334	Ames 24752
MS153	Ames 24734
Mt42	Ames 20140
N192	PI 550566
N28Ht	Ames 27138
N6	Ames 27137
N7A	Ames 28366
NC222	Ames 12729
NC230	Ames 12731
NC232	Ames 12732
NC250	PI 550555
NC258	PI 531084
NC260	Ames 27140
NC262	PI 531085
NC264	PI 520774
NC268	PI 587145
NC290A	Ames 27141
NC292	Ames 27142
NC294	Ames 27143
NC296	Ames 27144
NC298	Ames 27261
NC302	Ames 27147
NC306	Ames 27149
NC308	Ames 27150
NC310	Ames 27151
NC312	Ames 27152
NC316	Ames 27154
NC318	Ames 27155
NC320	Ames 27156
NC324	Ames 27158
NC326	Ames 27159
NC328	Ames 27160
NC330	Ames 27161
NC332	Ames 27162
NC334	Ames 27163
NC336	Ames 27164
NC338	Ames 27165
NC340	Ames 27166
NC342	Ames 27167
NC344	Ames 27168
NC346	Ames 27169
NC348	Ames 27170
NC352	Ames 27172
NC356	Ames 27174
NC358	Ames 27175
NC360	Ames 27176
NC362	Ames 27177
NC364	Ames 27178
NC366	Ames 27179
NC368	Ames 27180
NC370	Ames 27181
NC372	Ames 27182
ND246	PI 550490
Oh40B	NSL 28966
Oh43	Ames 19288
Oh43E	Ames 27183
Oh603	PI 573098
Oh7B	Ames 19323
Os420	NSL 65874
P39	Ames 28186
Pa762	Ames 27184
Pa875	Ames 27185
Pa880	PI 517974
Pa91	PI 587147
R168	Ames 19326
R177	NSL 30894
R229	PI 592734
R4	Ames 27187
SA24	PI 686065
SC357	NSL 53094
SC55	Ames 27189
SD40	PI 606768
SD44	PI 524969
Sg1533	PI 587132
SG18	PI 686066
T232	PI 550522
T234	Ames 27190
T8	PI 550518
Tx601	Ames 22763
Tzi11	PI 540745
Tzi18	PI 506253
Tzi25	PI 506255
Tzi8	PI 506246
Tzi9	PI 506247
Va102	PI 587151
Va22	Ames 19328
Va26	PI 587149
Va35	PI 587150
Va59	Ames 19016
Va85	Ames 27193
Va99	Ames 24989
VaW6	Ames 19000
W117HT	Ames 8399
W153R	PI 587154
W182B	Ames 19330
W22	NSL 30053
W401	Ames 27194
W64A	PI 587152
Wf9	Ames 19293
Yu796_NS	Ames 27196

### Sheet: A subset of genotypes_2020
Genotype	Pedigree
B14A	PI 550461
B75	PI 608774
C123	Ames 19313
CML333	Ames 27101
CO255	Ames 27107
F2834T	Ames 27112
F44	NSL 22893
H100	Ames 22748
IDS91	PI 686063
L317	NSL 65873
M14	PI 550518
Mo1W	PI 558520
MS1334	Ames 24752
MS153	Ames 24734
NC222	Ames 12729
NC312	Ames 27152
NC332	Ames 27162
NC342	Ames 27167
NC356	Ames 27174
R168	Ames 19326
SD40	PI 606768
Tzi8	PI 506246
