## Supplementary Table 3 for "Genotype-specific nonphotochemical quenching responses to nitrogen deficit are linked to chlorophyll a to b ratios"

### Sheet: Layout of field 2020
map 2020
					Control															Low Nitrogen
			18		Border	Border	Border	Border	Border	Border	Border	Border	Border	Border	Border	Border	Border	Border	Border	Border	Border	Border	Border	Border	Border	Border	Border	Border	Border	Border	Border	Border	Border	Border
			17		Border	4440	4441	4442	4443	4444	4445	4446	4447	4448	4449	4450	4451	4452	Border	Border	5440	5441	5442	5443	5444	5445	5446	5447	5448	5449	5450	5451	5452	Border
			16		Border	4427	4428	4429	4430	4431	4432	4433	4434	4435	4436	4437	4438	4439	Border	Border	5427	5428	5429	5430	5431	5432	5433	5434	5435	5436	5437	5438	5439	Border
			15		Border	4414	4415	4416	4417	4418	4419	4420	4421	4422	4423	4424	4425	4426	Border	Border	5414	5415	5416	5417	5418	5419	5420	5421	5422	5423	5424	5425	5426	Border
			14		Border	4401	4402	4403	4404	4405	4406	4407	4408	4409	4410	4411	4412	4413	Border	Border	5401	5402	5403	5404	5405	5406	5407	5408	5409	5410	5411	5412	5413	Border
			13		Border	4340	4341	4342	4343	4344	4345	4346	4347	4348	4349	4350	4351	4352	Border	Border	5340	5341	5342	5343	5344	5345	5346	5347	5348	5349	5350	5351	5352	Border
			12		Border	4327	4328	4329	4330	4331	4332	4333	4334	4335	4336	4337	4338	4339	Border	Border	5327	5328	5329	5330	5331	5332	5333	5334	5335	5336	5337	5338	5339	Border
			11		Border	4314	4315	4316	4317	4318	4319	4320	4321	4322	4323	4324	4325	4326	Border	Border	5314	5315	5316	5317	5318	5319	5320	5321	5322	5323	5324	5325	5326	Border
			10		Border	4301	4302	4303	4304	4305	4306	4307	4308	4309	4310	4311	4312	4313	Border	Border	5301	5302	5303	5304	5305	5306	5307	5308	5309	5310	5311	5312	5313	Border
			9		Border	4240	4241	4242	4243	4244	4245	4246	4247	4248	4249	4250	4251	4252	Border	Border	5240	5241	5242	5243	5244	5245	5246	5247	5248	5249	5250	5251	5252	Border
			8		Border	4227	4228	4229	4230	4231	4232	4233	4234	4235	4236	4237	4238	4239	Border	Border	5227	5228	5229	5230	5231	5232	5233	5234	5235	5236	5237	5238	5239	Border
			7		Border	4214	4215	4216	4217	4218	4219	4220	4221	4222	4223	4224	4225	4226	Border	Border	5214	5215	5216	5217	5218	5219	5220	5221	5222	5223	5224	5225	5226	Border
			6		Border	4201	4202	4203	4204	4205	4206	4207	4208	4209	4210	4211	4212	4213	Border	Border	5201	5202	5203	5204	5205	5206	5207	5208	5209	5210	5211	5212	5213	Border
			5		Border	4140	4141	4142	4143	4144	4145	4146	4147	4148	4149	4150	4151	4152	Border	Border	5140	5141	5142	5143	5144	5145	5146	5147	5148	5149	5150	5151	5152	Border
			4		Border	4127	4128	4129	4130	4131	4132	4133	4134	4135	4136	4137	4138	4139	Border	Border	5127	5128	5129	5130	5131	5132	5133	5134	5135	5136	5137	5138	5139	Border
			3		Border	4114	4115	4116	4117	4118	4119	4120	4121	4122	4123	4124	4125	4126	Border	Border	5114	5115	5116	5117	5118	5119	5120	5121	5122	5123	5124	5125	5126	Border
			2		Border	4101	4102	4103	4104	4105	4106	4107	4108	4109	4110	4111	4112	4113	Border	Border	5101	5102	5103	5104	5105	5106	5107	5108	5109	5110	5111	5112	5113	Border
			1		Border	Border	Border	Border	Border	Border	Border	Border	Border	Border	Border	Border	Border	Border	Border	Border	Border	Border	Border	Border	Border	Border	Border	Border	Border	Border	Border	Border	Border	Border
					1	2	3	4	5	6	7	8	9	10	11	12	13	14	15	16	17	18	19	20	21	22	23	24	25	26	27	28	29	30
