## Supplementary material for "Genotype-specific nonphotochemical quenching responses to nitrogen deficit are linked to chlorophyll a to b ratios": Datasets: 4_Dataset 4.xlsx

### Sheet: Sheet2
	Dataset 4 Pigments related data collected for 10 maize genotypes in the field 2020 and 4 genotypes in the growth chamber.
	Environmental condition	Genotypes	Treatment	Biological replicates	Chl a (ug/ml)	Chl b (ug/ml)	Chl a/Chl b	Chl a+b (ug/ml)	Caro (ug/ml)
	Field	CML333	Control	1	9.47	3.19	2.96	12.67	2.79
	Field	CML333	Control	2	8.3	2.33	3.57	10.63	2.71
	Field	CML333	Control	3	9.72	3.38	2.88	13.1	2.71
	Field	CML333	Control	4	9.62	2.26	4.25	11.88	2.63
	Field	M14	Control	1	7.85	2.34	3.35	10.19	3.05
	Field	M14	Control	2	8.98	3.34	2.69	12.32	2.82
	Field	M14	Control	3	7.1	2.59	2.74	9.69	2.82
	Field	M14	Control	4	7.25	2.08	3.49	9.33	2.87
	Field	MO1W	Control	1	9.11	2.58	3.53	11.69	3.02
	Field	MO1W	Control	2	8.48	2.42	3.5	10.91	2.89
	Field	MO1W	Control	3	7.86	2.8	2.81	10.66	2.57
	Field	MO1W	Control	4	8.35	2.95	2.83	11.29	2.6
	Field	MS153	Control	1	8.28	3.14	2.64	11.42	3.01
	Field	MS153	Control	2	9.56	3.32	2.88	12.88	3.01
	Field	MS153	Control	3	8.25	2.69	3.07	10.94	2.69
	Field	MS153	Control	4	9.81	3.12	3.14	12.93	3.17
	Field	NC356	Control	1	5.78	2.13	2.71	7.91	2.68
	Field	NC356	Control	2	7.86	2.4	3.27	10.27	2.89
	Field	NC356	Control	3	8.84	3.44	2.57	12.28	2.69
	Field	NC356	Control	4	6.21	2.02	3.08	8.23	2.65
	Field	Tzi8	Control	1	7.28	2.05	3.56	9.33	2.81
	Field	Tzi8	Control	2	8.56	3.18	2.69	11.75	3.47
	Field	Tzi8	Control	3	8.37	3.51	2.39	11.88	2.63
	Field	Tzi8	Control	4	8.58	2.59	3.31	11.17	3.72
	Field	H100	Control	1	9.01	3.46	2.6	12.47	2.84
	Field	H100	Control	2	9.67	3.82	2.54	13.49	2.48
	Field	H100	Control	3	9.65	3.63	2.66	13.28	2.9
	Field	H100	Control	4	8.93	3.43	2.6	12.36	4.03
	Field	L317	Control	1	7.74	2.25	3.44	9.99	1.95
	Field	L317	Control	2	7.51	4.74	1.58	12.25	3
	Field	L317	Control	3	10.09	4.73	2.13	14.83	4.47
	Field	L317	Control	4	8.87	3.32	2.67	12.19	3.98
	Field	NC312	Control	1	2.74	1.87	1.46	4.6	1.5
	Field	NC312	Control	2	6.07	2.09	2.91	8.16	2.69
	Field	NC312	Control	3	9.1	4.15	2.19	13.25	3.62
	Field	NC312	Control	4	9.03	2.96	3.05	11.98	3.2
	Field	NC332	Control	1	6.47	2.58	2.51	9.05	3.3
	Field	NC332	Control	2	7.04	2.11	3.33	9.15	2.91
	Field	NC332	Control	3	7.8	3.4	2.3	11.19	2.51
	Field	NC332	Control	4	5.18	2.13	2.44	7.31	2.79
	Field	CML333	Low N	1	5.7	2.4	2.37	8.11	2.38
	Field	CML333	Low N	2	6.39	3.19	2.01	9.58	2.2
	Field	CML333	Low N	3	7.66	2.79	2.75	10.45	2.35
	Field	CML333	Low N	4	7.07	2.4	2.94	9.47	2.3
	Field	M14	Low N	1	7.36	2.82	2.61	10.18	2.23
	Field	M14	Low N	2	5.64	2.7	2.09	8.35	2.17
	Field	M14	Low N	3	7.69	3.28	2.34	10.97	2.13
	Field	M14	Low N	4	6.46	2.36	2.73	8.82	2.52
	Field	MO1W	Low N	1	6.86	3.54	1.94	10.4	1.74
	Field	MO1W	Low N	2	6.46	2.42	2.67	8.88	2.28
	Field	MO1W	Low N	3	6.66	2.72	2.45	9.38	2.05
	Field	MO1W	Low N	4	6.23	3.73	1.67	9.96	2.56
	Field	MS153	Low N	1	6.94	3.58	1.94	10.52	2.5
	Field	MS153	Low N	2	6.83	3.44	1.99	10.27	2.59
	Field	MS153	Low N	3	6.22	4.07	1.53	10.29	1.94
	Field	MS153	Low N	4	7.23	3.25	2.22	10.48	2.32
	Field	NC356	Low N	1	5.39	2.14	2.52	7.53	1.88
	Field	NC356	Low N	2	4.4	1.72	2.56	6.12	1.97
	Field	NC356	Low N	3	5.47	2.13	2.57	7.61	2.46
	Field	NC356	Low N	4	5.4	2.51	2.15	7.92	2.14
	Field	Tzi8	Low N	1	6.74	2.77	2.43	9.51	2.68
	Field	Tzi8	Low N	2	6	3.65	1.64	9.65	2.05
	Field	Tzi8	Low N	3	5.54	3.6	1.54	9.14	2.3
	Field	Tzi8	Low N	4	6	3.21	1.87	9.21	2.48
	Field	H100	Low N	1	8.57	3.13	2.74	11.71	3.23
	Field	H100	Low N	2	7.08	3.08	2.3	10.16	3.24
	Field	H100	Low N	3	5.13	1.93	2.66	7.06	1.13
	Field	H100	Low N	4	8.35	3.51	2.38	11.86	2.62
	Field	L317	Low N	1	7.42	3	2.48	10.42	3.77
	Field	L317	Low N	2	3.78	1.4	2.71	5.18	1.17
	Field	L317	Low N	3	8.97	4.1	2.19	13.07	2.33
	Field	L317	Low N	4	10.07	5.14	1.96	15.22	3.69
	Field	NC312	Low N	1	4.8	1.67	2.88	6.47	1.6
	Field	NC312	Low N	2	5.63	2.37	2.37	8.01	2.42
	Field	NC312	Low N	3	5.99	3.27	1.83	9.27	1.95
	Field	NC312	Low N	4	7.38	2.78	2.66	10.15	2.79
	Field	NC332	Low N	1	6.43	2.54	2.53	8.97	2.45
	Field	NC332	Low N	2	7.12	2.79	2.55	9.91	2.85
	Field	NC332	Low N	3	7.07	2.73	2.59	9.8	2.61
	Field	NC332	Low N	4	8.24	1.89	4.36	10.13	3.21
	Growth chamber	MS153	Control	1	9.68	3.95	2.45	13.63	1.57
	Growth chamber	MS153	Control	2	6.12	2.7	2.26	8.82	1.12
	Growth chamber	MS153	Control	3	6.71	2.82	2.38	9.53	1.25
	Growth chamber	MS153	Control	4	3.42	2.13	1.61	5.55	0.52
	Growth chamber	Mo1W	Control	1	7.81	3.32	2.35	11.13	1.33
	Growth chamber	Mo1W	Control	2	8.68	3.64	2.38	12.32	1.42
	Growth chamber	Mo1W	Control	3	6.88	2.86	2.41	9.74	1.39
	Growth chamber	Mo1W	Control	4	7.9	3.48	2.27	11.38	1.26
	Growth chamber	NC312	Control	1	7.85	2.59	3.04	10.44	1.78
	Growth chamber	NC312	Control	2	8.11	2.65	3.06	10.76	1.71
	Growth chamber	NC312	Control	3	7.88	2.76	2.85	10.65	1.6
	Growth chamber	NC312	Control	4	6.67	5.08	1.31	11.76	0.34
	Growth chamber	H100	Control	1	7.54	2.7	2.8	10.24	1.47
	Growth chamber	H100	Control	2	7.47	2.72	2.75	10.19	1.54
	Growth chamber	H100	Control	3	6.08	2.36	2.58	8.44	1.28
	Growth chamber	H100	Control	4	5.62	4.92	1.14	10.54	0.43
	Growth chamber	MS153	Low N	1	4.5	2.24	2	6.75	0.61
	Growth chamber	MS153	Low N	2	4.79	3.2	1.49	7.99	0.55
	Growth chamber	MS153	Low N	3	3.47	2.03	1.71	5.5	0.47
	Growth chamber	MS153	Low N	4	2.36	1.4	1.68	3.76	0.28
	Growth chamber	Mo1W	Low N	1	4.2	2.75	1.53	6.95	1.18
	Growth chamber	Mo1W	Low N	2	4.27	2.39	1.79	6.66	0.7
	Growth chamber	Mo1W	Low N	3	2.81	1.97	1.42	4.78	0.46
	Growth chamber	Mo1W	Low N	4	6.02	2.88	2.09	8.9	1.04
	Growth chamber	NC312	Low N	1	6.35	2.4	2.64	8.75	1.27
	Growth chamber	NC312	Low N	2	5.31	2.2	2.41	7.51	1.04
	Growth chamber	NC312	Low N	3	5.04	2.02	2.5	7.06	1.02
	Growth chamber	NC312	Low N	4	4.65	2.68	1.74	7.33	0.72
	Growth chamber	H100	Low N	1	4.87	2.14	2.28	7.01	1.05
	Growth chamber	H100	Low N	2	3.88	2.93	1.33	6.81	0.41
	Growth chamber	H100	Low N	3	4.73	2.2	2.15	6.93	0.94
	Growth chamber	H100	Low N	4	4.91	2.28	2.15	7.2	1
