## Supplementary material for "Genotype-specific nonphotochemical quenching responses to nitrogen deficit are linked to chlorophyll a to b ratios": Datasets: 5_Dataset 5.xlsx

### Sheet: Dataset 5
	Dataset 5 NPQ kinetics data collected for 4 maize genotypes under two nitrogen treatments in the growth chamber.
	Genotype	Treatment	Biological replicates	Area	size [pixels]	Fv/Fm	NPQ_L1	NPQ_L2	NPQ_L3	NPQ_L4	NPQ_L5	NPQ_L6	NPQ_L7	NPQ_L8	NPQ_L9	NPQ_L10	NPQ_L11	NPQ_L12	NPQ_Lss	NPQ_D1	NPQ_D2	NPQ_D3	NPQ_D4	NPQ_D5	NPQ_D6
	MS153	Control	1	Area 17	299	0.72	0.22	0.52	0.77	0.97	1.31	1.54	1.69	1.76	1.81	1.87	1.9	1.94	2.01	1.78	1.68	0.57	0.24	0.21	0.2
	MS153	Control	2	Area 22	237	0.77	0.34	0.59	0.8	1.09	1.63	1.84	1.95	2.01	2.1	2.16	2.21	2.24	2.26	1.8	1.19	0.54	0.45	0.44	0.44
	MS153	Control	3	Area 14	266	0.71	0.15	0.36	0.59	0.85	1.19	1.63	1.8	1.95	2.07	2.16	2.23	2.31	2.33	1.26	0.89	0.47	0.41	0.4	0.41
	MS153	Control	4	Area 24	300	0.78	0.2	0.43	0.67	0.87	1.27	1.56	1.71	1.84	1.89	1.97	2	2.06	2.1	1.58	1.38	0.52	0.33	0.24	0.21
	MS153	Low N	1	Area 21	300	0.61	0.44	0.73	0.95	1.13	1.49	1.75	1.87	1.93	2	2.04	2.09	2.08	2.05	1.68	1.4	0.48	0.33	0.41	0.45
	MS153	Low N	2	Area 18	244	0.62	0.49	0.82	1.07	1.31	1.6	1.8	1.91	1.96	2.04	2.08	2.09	2.16	2.2	1.56	1.41	0.58	0.33	0.37	0.41
	MS153	Low N	3	Area 5	235	0.64	0.37	0.56	0.83	1.18	2	2.5	2.75	2.88	3.02	3.11	3.22	3.22	3.36	2.37	1.75	0.79	0.66	0.71	0.62
	MS153	Low N	4	Area 1	258	0.78	0.25	0.45	0.76	1.19	2.06	2.5	2.62	2.74	2.86	2.97	3.06	3.13	3.08	2.7	2.14	0.64	0.37	0.34	0.35
	Mo1W	Control	1	.	.	.	.	.	.	.	.	.	.	.	.	.	.	.	.	.	.	.	.	.	.
	Mo1W	Control	2	Area 23	315	0.75	0.1	0.24	0.41	0.58	1.05	1.26	1.42	1.48	1.54	1.56	1.63	1.67	1.7	0.84	0.61	0.34	0.27	0.23	0.25
	Mo1W	Control	3	Area 15	318	0.77	0.09	0.22	0.49	0.83	1.46	1.74	1.91	2.03	2.15	2.19	2.31	2.38	2.42	1.72	1.09	0.46	0.42	0.45	0.48
	Mo1W	Control	4	Area 16	316	0.74	0.18	0.4	0.69	0.97	1.51	1.81	2.02	2.22	2.28	2.37	2.43	2.48	2.53	2.09	1.58	0.66	0.5	0.56	0.56
	Mo1W	Low N	1	Area 9	275	0.79	0.08	0.22	0.52	0.84	1.53	1.8	2.01	2.09	2.16	2.25	2.39	2.48	2.59	2.19	1.81	0.64	0.46	0.39	0.4
	Mo1W	Low N	2	Area 10	312	0.8	0.26	0.51	0.91	1.25	1.79	2.04	2.16	2.28	2.39	2.46	2.58	2.63	2.68	2.17	1.6	0.67	0.52	0.47	0.46
	Mo1W	Low N	3	Area 11	287	0.66	0.12	0.35	0.59	1	1.75	2.2	2.35	2.48	2.52	2.53	2.59	2.6	2.6	2.19	1.92	0.56	0.24	0.25	0.28
	Mo1W	Low N	4	Area 12	324	0.73	0.19	0.46	0.77	1.17	1.99	2.44	2.55	2.66	2.69	2.81	2.86	2.92	2.99	2.44	2.09	0.63	0.38	0.35	0.31
	NC312	Control	1	Area 2	465	0.82	0.15	0.26	0.42	0.58	1.22	1.68	1.99	2.2	2.31	2.43	2.5	2.49	2.56	1.34	1.26	0.93	0.87	0.8	0.66
	NC312	Control	2	Area 4	463	0.82	0.24	0.42	0.69	1	1.72	2.15	2.38	2.47	2.59	2.71	2.79	2.93	2.98	1.76	1.65	1.04	0.94	0.89	0.8
	NC312	Control	3	Area 6	460	0.8	0.25	0.43	0.73	1.1	1.96	2.19	2.36	2.45	2.53	2.64	2.74	2.84	2.88	1.5	1.31	0.83	0.79	0.7	0.61
	NC312	Control	4	Area 8	439	0.82	0.26	0.47	0.82	1.23	2.09	2.41	2.54	2.63	2.76	2.79	2.86	2.92	2.83	2.01	1.83	1.07	0.84	0.77	0.7
	NC312	Low N	1	Area 1	463	0.82	0.32	0.56	0.79	0.96	1.54	1.97	2.19	2.3	2.4	2.5	2.64	2.71	2.8	1.27	1.11	0.77	0.72	0.63	0.61
	NC312	Low N	2	Area 3	459	0.77	0.5	0.8	1.1	1.4	1.91	2.07	2.19	2.32	2.41	2.5	2.64	2.73	2.82	1.66	1.42	0.86	0.79	0.71	0.7
	NC312	Low N	3	Area 5	475	0.81	0.28	0.46	0.61	0.81	1.56	2.08	2.4	2.59	2.8	3.02	3.22	3.43	3.62	2.43	2.08	1.41	1.26	1.19	0.99
	NC312	Low N	4	Area 7	466	0.77	0.56	0.88	1.26	1.55	1.86	2.01	2.16	2.28	2.4	2.51	2.63	2.71	2.73	1.35	1.07	0.85	0.82	0.73	0.69
	H100	Control	1	Area 20	323	0.77	0.08	0.22	0.46	0.71	1.19	1.43	1.6	1.68	1.74	1.8	1.84	1.87	1.94	1.07	0.87	0.39	0.27	0.22	0.22
	H100	Control	2	Area 6	305	0.75	0.13	0.29	0.6	0.9	1.54	1.93	2.15	2.3	2.37	2.45	2.58	2.6	2.64	2.27	1.75	0.52	0.43	0.43	0.45
	H100	Control	3	Area 7	286	0.8	0.2	0.44	0.79	1.17	1.83	2.15	2.33	2.43	2.49	2.61	2.64	2.78	2.84	2.48	2.14	0.75	0.45	0.34	0.33
	H100	Control	4	Area 4	286	0.79	0.33	0.57	0.91	1.34	1.99	2.28	2.53	2.63	2.75	2.86	2.93	2.99	3.02	2.27	1.81	0.61	0.45	0.41	0.43
	H100	Low N	1	Area 19	319	0.74	0.24	0.51	0.79	1.01	1.5	1.73	1.88	1.94	2.03	2.06	2.09	2.19	2.23	1.92	1.62	0.54	0.33	0.25	0.23
	H100	Low N	2	Area 2	304	0.63	0.41	0.66	1.04	1.34	1.89	2.21	2.37	2.47	2.56	2.6	2.71	2.71	2.79	2.12	1.69	0.62	0.56	0.77	0.83
	H100	Low N	3	Area 3	301	0.67	0.28	0.51	0.87	1.26	1.8	1.99	2.08	2.12	2.13	2.21	2.24	2.24	2.26	1.77	1.33	0.42	0.24	0.25	0.23
	H100	Low N	4	Area 8	300	0.81	0.16	0.38	0.73	1.07	1.76	2.11	2.27	2.33	2.37	2.4	2.5	2.57	2.57	2.32	2.13	0.72	0.39	0.3	0.27
