## Supplementary material for "Genotype-specific nonphotochemical quenching responses to nitrogen deficit are linked to chlorophyll a to b ratios": Datasets: 6_Dataset 6.xlsx

### Sheet: Steady state light
	Dataset 6 Gas exchange data from steady state and fluctuating A/Q response collected for 4 maize genotypes under control and low nitrogen in the growth chamber.
	Genotype	Treatment	PFD (µmol m-2 s-1)	Biological Replicates	NPQ	PhiPSII	gs (mol m⁻² s⁻¹)	An (µmol m⁻² s⁻¹)	ETR (µmol m⁻² s⁻¹)
	MS153	Control	0	1	0	0	0.01	-0.9	0
	MS153	Control	25	1	0.14	0.7	0.01	0.08	7.38
	MS153	Control	50	1	0.39	0.64	0.01	0.1	13.43
	MS153	Control	75	1	0.8	0.57	0.01	1.1	17.92
	MS153	Control	100	1	0.72	0.59	0.02	3.08	24.86
	MS153	Control	125	1	0.6	0.61	0.04	4.57	32.28
	MS153	Control	150	1	0.56	0.62	0.05	5.78	39.24
	MS153	Control	200	1	0.56	0.62	0.06	8.01	51.87
	MS153	Control	400	1	0.74	0.55	0.1	14.6	92.32
	MS153	Control	600	1	1.01	0.48	0.11	18.42	121.61
	MS153	Control	800	1	1.28	0.42	0.14	21.11	142.06
	MS153	Control	1000	1	1.55	0.37	0.15	22.95	154.33
	MS153	Control	1400	1	2.05	0.27	0.15	24.55	159.96
	MS153	Control	1800	1	2.48	0.2	0.16	25.73	152.6
	MS153	Control	2000	1	2.67	0.18	0.17	26.48	151.47
	MS153	Control	0	2	0	0	0.01	-0.9	0
	MS153	Control	25	2	0.14	0.71	0.01	0.79	7.5
	MS153	Control	50	2	0.2	0.7	0.02	1.56	14.78
	MS153	Control	75	2	0.24	0.69	0.02	2.64	21.96
	MS153	Control	100	2	0.29	0.69	0.03	3.79	28.88
	MS153	Control	125	2	0.32	0.68	0.05	5.06	35.79
	MS153	Control	150	2	0.32	0.68	0.07	6.41	42.86
	MS153	Control	200	2	0.34	0.67	0.08	8.8	56.22
	MS153	Control	400	2	0.47	0.6	0.14	16.33	100.82
	MS153	Control	600	2	0.63	0.53	0.16	20.96	134.54
	MS153	Control	800	2	0.79	0.48	0.18	24.22	160.24
	MS153	Control	1000	2	0.95	0.43	0.19	26.79	180.94
	MS153	Control	1400	2	1.22	0.36	0.21	30.16	209.72
	MS153	Control	1800	2	1.45	0.31	0.23	32.57	232.83
	MS153	Control	2000	2	1.61	0.29	0.24	33.82	240.53
	MS153	Control	0	3	0	0	0.01	-0.71	0
	MS153	Control	25	3	0.11	0.69	0.01	0.36	7.27
	MS153	Control	50	3	0.16	0.67	0.01	1.68	14.07
	MS153	Control	75	3	0.24	0.66	0.03	3.57	20.8
	MS153	Control	100	3	0.24	0.66	0.05	5.14	27.98
	MS153	Control	125	3	0.24	0.66	0.06	6.43	34.9
	MS153	Control	150	3	0.25	0.65	0.07	7.74	41.4
	MS153	Control	200	3	0.27	0.64	0.09	10.44	53.69
	MS153	Control	400	3	0.42	0.57	0.13	18.69	95.91
	MS153	Control	600	3	0.61	0.5	0.16	23.55	126.86
	MS153	Control	800	3	0.8	0.44	0.2	26.77	148.6
	MS153	Control	1000	3	1	0.39	0.22	28.89	163.81
	MS153	Control	1400	3	1.3	0.31	0.24	31.16	182.8
	MS153	Control	1800	3	1.58	0.25	0.24	32.38	188.85
	MS153	Control	2000	3	1.74	0.23	0.25	32.81	191.54
	MS153	Control	0	4	0	0	0	-0.97	0
	MS153	Control	25	4	0.09	0.6	0	-0.01	6.35
	MS153	Control	50	4	0.14	0.59	0	0.13	12.35
	MS153	Control	75	4	0.35	0.53	0.01	2.15	16.82
	MS153	Control	100	4	0.26	0.55	0.02	3.93	23.16
	MS153	Control	125	4	0.2	0.56	0.04	5.28	29.33
	MS153	Control	150	4	0.18	0.56	0.06	6.48	35.12
	MS153	Control	200	4	0.18	0.54	0.07	8.84	45.93
	MS153	Control	400	4	0.23	0.49	0.11	16.85	83.24
	MS153	Control	600	4	0.32	0.44	0.14	22.19	110.87
	MS153	Control	800	4	0.42	0.39	0.16	25.59	131.65
	MS153	Control	1000	4	0.53	0.35	0.18	27.79	145.88
	MS153	Control	1400	4	0.76	0.28	0.19	29.73	162.79
	MS153	Control	1800	4	1	0.22	0.19	30.82	165.88
	MS153	Control	2000	4	1.13	0.2	0.19	31.21	165.25
	MS153	LowN	0	1	0	0	0	-0.73	0
	MS153	LowN	25	1	0.07	0.72	0	0.08	7.57
	MS153	LowN	50	1	0.5	0.6	0.01	0.23	12.68
	MS153	LowN	75	1	0.83	0.53	0.01	1	16.81
	MS153	LowN	100	1	0.72	0.57	0.01	2.15	23.87
	MS153	LowN	125	1	0.62	0.59	0.02	3.44	31.29
	MS153	LowN	150	1	0.55	0.61	0.03	4.7	38.51
	MS153	LowN	200	1	0.57	0.59	0.04	6.37	50.03
	MS153	LowN	400	1	1.09	0.46	0.05	9.47	77.03
	MS153	LowN	600	1	1.42	0.37	0.06	11.45	94.1
	MS153	LowN	800	1	1.7	0.31	0.07	12.41	102.94
	MS153	LowN	1000	1	1.98	0.24	0.07	12.91	102.74
	MS153	LowN	1400	1	2.36	0.16	0.07	13.19	94.58
	MS153	LowN	1800	1	2.58	0.12	0.07	13.52	87.46
	MS153	LowN	2000	1	2.66	0.1	0.07	13.7	87.48
	MS153	LowN	0	2	0	0	0.01	-0.49	0
	MS153	LowN	25	2	0.07	0.72	0	0.08	7.62
	MS153	LowN	50	2	0.6	0.58	0.01	0.53	12.2
	MS153	LowN	75	2	0.72	0.56	0.01	1.45	17.74
	MS153	LowN	100	2	0.64	0.58	0.02	2.56	24.38
	MS153	LowN	125	2	0.57	0.59	0.03	3.7	31.28
	MS153	LowN	150	2	0.51	0.6	0.04	4.92	38.2
	MS153	LowN	200	2	0.54	0.59	0.05	6.75	49.66
	MS153	LowN	400	2	0.96	0.46	0.07	10.14	76.94
	MS153	LowN	600	2	1.5	0.32	0.07	10.9	81.33
	MS153	LowN	800	2	2.07	0.22	0.07	11.27	73.92
	MS153	LowN	1000	2	2.4	0.16	0.06	11.64	69.06
	MS153	LowN	1400	2	2.65	0.11	0.06	11.87	64.83
	MS153	LowN	1800	2	2.76	0.09	0.07	12.08	64.71
	MS153	LowN	2000	2	2.82	0.08	0.07	12.23	66.57
	MS153	LowN	0	3	0	0	0	-0.93	0
	MS153	LowN	25	3	0.09	0.67	0	-0.09	7.12
	MS153	LowN	50	3	0.4	0.6	0	0.1	12.57
	MS153	LowN	75	3	0.73	0.51	0.01	0.93	16.25
	MS153	LowN	100	3	0.66	0.54	0.01	2.27	22.55
	MS153	LowN	125	3	0.49	0.58	0.02	4.26	30.55
	MS153	LowN	150	3	0.36	0.61	0.04	5.94	38.48
	MS153	LowN	200	3	0.32	0.61	0.06	8.51	51.18
	MS153	LowN	400	3	0.64	0.5	0.08	13.52	84.55
	MS153	LowN	600	3	0.96	0.4	0.09	15.53	101.29
	MS153	LowN	800	3	1.36	0.3	0.1	16.33	102.32
	MS153	LowN	1000	3	1.69	0.23	0.09	14.85	98
	MS153	LowN	1400	3	2.02	0.15	0.1	17.38	91.34
	MS153	LowN	1800	3	2.16	0.12	0.11	17.8	90.55
	MS153	LowN	2000	3	2.22	0.11	0.11	17.99	92.04
	MS153	LowN	0	4	0	0	0	-0.63	0
	MS153	LowN	25	4	0.01	0.68	0	0.08	7.18
	MS153	LowN	50	4	0.44	0.53	0	0.31	11.07
	MS153	LowN	75	4	0.71	0.46	0.01	0.7	14.61
	MS153	LowN	100	4	0.58	0.5	0.01	1.64	20.87
	MS153	LowN	125	4	0.4	0.54	0.02	2.98	28.57
	MS153	LowN	150	4	0.31	0.56	0.03	4.1	35.22
	MS153	LowN	200	4	0.37	0.53	0.05	5.29	44.53
	MS153	LowN	400	4	0.89	0.34	0.06	6.69	57.86
	MS153	LowN	600	4	1.37	0.23	0.07	7.21	56.92
	MS153	LowN	800	4	1.67	0.16	0.07	7.56	54.91
	MS153	LowN	1000	4	1.83	0.13	0.08	7.71	53.7
	MS153	LowN	1400	4	1.96	0.09	0.08	7.85	53.19
	MS153	LowN	1800	4	2.06	0.07	0.07	8.02	49.96
	MS153	LowN	2000	4	2.09	0.07	0.07	8.12	55.55
	Mo1W	Control	0	1	0	0	0.02	-1.05	0
	Mo1W	Control	25	1	0.13	0.68	0.02	0.8	7.15
	Mo1W	Control	50	1	0.19	0.65	0.02	1.75	13.78
	Mo1W	Control	75	1	0.23	0.64	0.03	2.92	20.2
	Mo1W	Control	100	1	0.25	0.63	0.05	4.3	26.66
	Mo1W	Control	125	1	0.26	0.63	0.06	5.67	33.04
	Mo1W	Control	150	1	0.27	0.62	0.08	6.94	39.27
	Mo1W	Control	200	1	0.29	0.61	0.1	9.37	51.29
	Mo1W	Control	400	1	0.45	0.53	0.12	17.15	89.85
	Mo1W	Control	600	1	0.63	0.46	0.15	22.05	117.39
	Mo1W	Control	800	1	0.78	0.41	0.19	25.45	139.45
	Mo1W	Control	1000	1	0.92	0.37	0.22	28.26	157.43
	Mo1W	Control	1400	1	1.18	0.3	0.24	31.76	179.72
	Mo1W	Control	1800	1	1.4	0.26	0.27	34.17	195.09
	Mo1W	Control	2000	1	1.55	0.24	0.28	35.22	199.19
	Mo1W	Control	0	2	0	0	0.03	-0.99	0
	Mo1W	Control	25	2	0.08	0.72	0.03	0.71	7.56
	Mo1W	Control	50	2	0.15	0.69	0.03	1.43	14.52
	Mo1W	Control	75	2	0.2	0.67	0.03	2.32	21.28
	Mo1W	Control	100	2	0.25	0.66	0.03	3.47	27.83
	Mo1W	Control	125	2	0.27	0.65	0.03	4.77	34.43
	Mo1W	Control	150	2	0.28	0.65	0.04	5.97	41.06
	Mo1W	Control	200	2	0.3	0.64	0.06	8.15	53.78
	Mo1W	Control	400	2	0.48	0.56	0.09	15	94.88
	Mo1W	Control	600	2	0.65	0.5	0.13	19.87	126.58
	Mo1W	Control	800	2	0.77	0.46	0.17	23.88	154.47
	Mo1W	Control	1000	2	0.9	0.42	0.2	26.83	176.61
	Mo1W	Control	1400	2	1.15	0.35	0.25	30.58	207.22
	Mo1W	Control	1800	2	1.37	0.3	0.29	33.58	228.19
	Mo1W	Control	2000	2	1.5	0.28	0.32	35.12	237.59
	Mo1W	Control	0	3	0	0	0.1	-1.56	0
	Mo1W	Control	25	3	0.1	0.73	0.09	0.41	7.69
	Mo1W	Control	50	3	0.14	0.72	0.08	1.54	15.18
	Mo1W	Control	75	3	0.16	0.71	0.07	2.71	22.53
	Mo1W	Control	100	3	0.19	0.7	0.07	3.91	29.64
	Mo1W	Control	125	3	0.22	0.7	0.07	5.12	36.64
	Mo1W	Control	150	3	0.23	0.69	0.07	6.45	43.67
	Mo1W	Control	200	3	0.26	0.68	0.08	8.92	57.14
	Mo1W	Control	400	3	0.49	0.6	0.1	16.22	100.42
	Mo1W	Control	600	3	0.65	0.54	0.14	21.54	136.65
	Mo1W	Control	800	3	0.78	0.49	0.18	25.36	166
	Mo1W	Control	1000	3	0.93	0.45	0.21	28.22	189.64
	Mo1W	Control	1400	3	1.2	0.37	0.24	31.74	220.6
	Mo1W	Control	1800	3	1.44	0.32	0.27	34.42	240.48
	Mo1W	Control	2000	3	1.58	0.29	0.29	35.7	247.8
	Mo1W	LowN	0	1	0	0	0.02	-0.85	0
	Mo1W	LowN	25	1	0.06	0.71	0.01	0.17	7.47
	Mo1W	LowN	50	1	0.14	0.68	0.02	1	14.36
	Mo1W	LowN	75	1	0.24	0.65	0.02	1.88	20.54
	Mo1W	LowN	100	1	0.25	0.64	0.03	2.96	26.92
	Mo1W	LowN	125	1	0.24	0.64	0.02	2.84	33.46
	Mo1W	LowN	150	1	0.24	0.63	0.04	4.92	39.81
	Mo1W	LowN	200	1	0.3	0.6	0.05	6.46	50.74
	Mo1W	LowN	400	1	0.83	0.43	0.07	8.79	71.82
	Mo1W	LowN	600	1	1.39	0.29	0.08	9.57	72.41
	Mo1W	LowN	800	1	1.77	0.21	0.09	10	69.83
	Mo1W	LowN	1000	1	1.98	0.16	0.1	10.44	68.54
	Mo1W	LowN	1400	1	2.15	0.11	0.1	10.81	67.64
	Mo1W	LowN	1800	1	2.24	0.09	0.11	11.19	66.7
	Mo1W	LowN	2000	1	2.28	0.08	0.11	11.21	69.86
	Mo1W	LowN	0	2	0	0	0.01	-0.43	0
	Mo1W	LowN	25	2	0.12	0.7	0.01	0.12	7.42
	Mo1W	LowN	50	2	0.57	0.58	0.01	0.78	12.32
	Mo1W	LowN	75	2	0.65	0.56	0.01	1.46	17.82
	Mo1W	LowN	100	2	0.54	0.59	0.02	2.42	24.75
	Mo1W	LowN	125	2	0.45	0.61	0.03	3.68	31.94
	Mo1W	LowN	150	2	0.43	0.61	0.03	3.77	38.37
	Mo1W	LowN	200	2	0.55	0.56	0.04	5.61	47.54
	Mo1W	LowN	400	2	1.4	0.33	0.05	6.55	55.43
	Mo1W	LowN	600	2	1.98	0.2	0.05	7.01	51.69
	Mo1W	LowN	800	2	2.24	0.15	0.05	7.13	50.8
	Mo1W	LowN	1000	2	2.37	0.12	0.05	7.37	49.69
	Mo1W	LowN	1400	2	2.49	0.08	0.06	7.6	48.44
	Mo1W	LowN	1800	2	2.56	0.07	0.06	7.89	49.56
	Mo1W	LowN	2000	2	2.63	0.06	0.05	6.8	50.17
	Mo1W	LowN	0	3	0	0	0	-0.65	0
	Mo1W	LowN	25	3	0.09	0.73	0	0.11	7.66
	Mo1W	LowN	50	3	0.43	0.61	0.01	0.38	12.95
	Mo1W	LowN	75	3	0.81	0.53	0.01	0.68	16.82
	Mo1W	LowN	100	3	0.88	0.52	0.01	1.42	22.07
	Mo1W	LowN	125	3	0.76	0.56	0.02	2.54	29.3
	Mo1W	LowN	150	3	0.62	0.59	0.03	3.87	37.27
	Mo1W	LowN	200	3	0.6	0.59	0.04	5.51	49.57
	Mo1W	LowN	400	3	1.07	0.45	0.06	8.41	76.03
	Mo1W	LowN	600	3	1.55	0.33	0.07	9.72	83.8
	Mo1W	LowN	800	3	2.01	0.24	0.08	10.56	82.12
	Mo1W	LowN	1000	3	2.33	0.19	0.09	11.14	78.39
	Mo1W	LowN	1400	3	2.6	0.13	0.09	11.68	74.23
	Mo1W	LowN	1800	3	2.69	0.1	0.09	12.13	77.02
	Mo1W	LowN	2000	3	2.76	0.09	0.09	12.47	76.33
	Mo1W	LowN	0	4	0	0	0.01	-0.99	0
	Mo1W	LowN	25	4	0.07	0.69	0	0.1	7.27
	Mo1W	LowN	50	4	0.28	0.63	0.01	0.51	13.21
	Mo1W	LowN	75	4	0.49	0.57	0.01	1.18	18.08
	Mo1W	LowN	100	4	0.41	0.59	0.02	2.65	24.79
	Mo1W	LowN	125	4	0.3	0.61	0.03	4.07	31.97
	Mo1W	LowN	150	4	0.26	0.61	0.04	5.31	38.75
	Mo1W	LowN	200	4	0.3	0.59	0.05	7	49.92
	Mo1W	LowN	400	4	0.84	0.42	0.07	9.68	70.35
	Mo1W	LowN	600	4	1.44	0.27	0.09	10.5	69.28
	Mo1W	LowN	800	4	1.84	0.2	0.1	10.99	66.23
	Mo1W	LowN	1000	4	2.04	0.16	0.1	11.36	65.39
	Mo1W	LowN	1400	4	2.19	0.11	0.11	11.55	64.91
	Mo1W	LowN	1800	4	2.25	0.09	0.11	11.7	64.74
	Mo1W	LowN	2000	4	2.3	0.08	0.1	11.78	64.36
	NC312	Control	0	1	0	0	0	-1.81	0
	NC312	Control	25	1	0.04	0.69	0	-0.56	7.32
	NC312	Control	50	1	0.07	0.69	0.01	0.6	14.45
	NC312	Control	75	1	0.12	0.68	0.02	2.57	21.35
	NC312	Control	100	1	0.14	0.67	0.03	3.92	28.45
	NC312	Control	125	1	0.15	0.68	0.04	5.12	35.57
	NC312	Control	150	1	0.17	0.67	0.05	6.43	42.38
	NC312	Control	200	1	0.18	0.66	0.07	8.97	55.79
	NC312	Control	400	1	0.28	0.6	0.12	17.08	100.62
	NC312	Control	600	1	0.46	0.52	0.15	21.41	131.91
	NC312	Control	800	1	0.67	0.46	0.18	24.32	154.47
	NC312	Control	1000	1	0.88	0.41	0.2	26.55	172.12
	NC312	Control	1400	1	1.16	0.33	0.22	29.27	194.12
	NC312	Control	1800	1	1.38	0.28	0.24	31.12	209.58
	NC312	Control	2000	1	1.51	0.25	0.25	32	213.93
	NC312	Control	0	2	0	0	0.01	-0.87	0
	NC312	Control	25	2	0.09	0.7	0.01	0.28	7.39
	NC312	Control	50	2	0.37	0.63	0.01	0.84	13.19
	NC312	Control	75	2	0.55	0.58	0.02	1.74	18.41
	NC312	Control	100	2	0.59	0.57	0.02	2.69	24.15
	NC312	Control	125	2	0.59	0.57	0.03	3.76	30.17
	NC312	Control	150	2	0.6	0.57	0.04	4.8	36.04
	NC312	Control	200	2	0.63	0.55	0.05	6.42	46.42
	NC312	Control	400	2	0.84	0.44	0.06	10.17	73.95
	NC312	Control	600	2	1.03	0.35	0.08	12.3	89.64
	NC312	Control	800	2	1.19	0.3	0.09	14.11	101.98
	NC312	Control	1000	2	1.36	0.26	0.11	15.71	110.75
	NC312	Control	1400	2	1.57	0.21	0.12	17.64	122.87
	NC312	Control	1800	2	1.75	0.17	0.14	19.05	131.04
	NC312	Control	2000	2	1.87	0.16	0.14	19.97	135.26
	NC312	Control	0	3	0	0	0.01	-1.28	0
	NC312	Control	25	3	0.06	0.72	0.01	0.43	7.57
	NC312	Control	50	3	0.11	0.7	0.02	1.95	14.76
	NC312	Control	75	3	0.16	0.69	0.03	3.68	21.76
	NC312	Control	100	3	0.17	0.69	0.04	5.08	28.92
	NC312	Control	125	3	0.18	0.68	0.06	6.6	36
	NC312	Control	150	3	0.19	0.68	0.07	8.16	42.86
	NC312	Control	200	3	0.21	0.67	0.09	11.08	56.29
	NC312	Control	400	3	0.34	0.6	0.14	19.85	100.57
	NC312	Control	600	3	0.54	0.52	0.18	24.73	131.93
	NC312	Control	800	3	0.75	0.46	0.21	27.84	153.68
	NC312	Control	1000	3	0.98	0.4	0.24	29.86	168.16
	NC312	Control	1400	3	1.3	0.31	0.27	31.55	182.66
	NC312	Control	1800	3	1.58	0.24	0.29	32.52	182.45
	NC312	Control	2000	3	1.76	0.22	0.3	32.91	181.44
	NC312	Control	0	4	0	0	0.03	-0.94	0
	NC312	Control	25	4	0.09	0.7	0.03	0.82	7.39
	NC312	Control	50	4	0.14	0.68	0.02	1.72	14.39
	NC312	Control	75	4	0.16	0.68	0.03	3.68	21.54
	NC312	Control	100	4	0.18	0.68	0.04	4.41	28.53
	NC312	Control	125	4	0.2	0.67	0.06	6.76	35.34
	NC312	Control	150	4	0.22	0.67	0.07	8.16	42.13
	NC312	Control	200	4	0.25	0.66	0.09	11.03	55.39
	NC312	Control	400	4	0.38	0.6	0.14	19.93	100.58
	NC312	Control	600	4	0.59	0.53	0.18	24.8	132.97
	NC312	Control	800	4	0.82	0.46	0.21	27.77	155.1
	NC312	Control	1000	4	1.05	0.4	0.24	29.86	170.06
	NC312	Control	1400	4	1.36	0.32	0.26	32	185.99
	NC312	Control	1800	4	1.59	0.26	0.28	33.25	193.9
	NC312	Control	2000	4	1.76	0.23	0.29	33.89	192.84
	NC312	LowN	0	1	0	0	0.02	-1.44	0
	NC312	LowN	25	1	0.07	0.69	0.02	-0.29	7.27
	NC312	LowN	50	1	0.11	0.68	0.02	0.88	14.34
	NC312	LowN	75	1	0.14	0.67	0.03	2.16	21.15
	NC312	LowN	100	1	0.15	0.67	0.04	3.38	28.07
	NC312	LowN	125	1	0.16	0.66	0.05	4.42	34.76
	NC312	LowN	150	1	0.16	0.65	0.06	5.52	41.3
	NC312	LowN	200	1	0.18	0.64	0.07	7.55	53.7
	NC312	LowN	400	1	0.36	0.53	0.1	12.38	88.87
	NC312	LowN	600	1	0.72	0.42	0.11	14.04	105.38
	NC312	LowN	800	1	1.09	0.33	0.12	14.64	110.48
	NC312	LowN	1000	1	1.44	0.26	0.13	15.02	107.89
	NC312	LowN	1400	1	1.82	0.17	0.14	15.5	101.34
	NC312	LowN	1800	1	2.02	0.13	0.14	15.85	98.68
	NC312	LowN	2000	1	2.13	0.12	0.14	16.07	97.4
	NC312	LowN	0	2	0	0	0.01	-1	0
	NC312	LowN	25	2	0.08	0.68	0.01	0.43	7.21
	NC312	LowN	50	2	0.11	0.67	0.01	1.64	14.18
	NC312	LowN	75	2	0.13	0.66	0.03	3.25	20.93
	NC312	LowN	100	2	0.13	0.66	0.05	4.47	27.87
	NC312	LowN	125	2	0.13	0.66	0.06	5.94	34.61
	NC312	LowN	150	2	0.14	0.65	0.08	7.25	41.22
	NC312	LowN	200	2	0.17	0.64	0.09	9.86	54.05
	NC312	LowN	400	2	0.3	0.57	0.13	17.21	95.4
	NC312	LowN	600	2	0.59	0.47	0.16	20.38	118.49
	NC312	LowN	800	2	0.91	0.38	0.19	21.48	128.41
	NC312	LowN	1000	2	1.22	0.31	0.2	22.09	129.02
	NC312	LowN	1400	2	1.61	0.21	0.18	19.21	122.4
	NC312	LowN	1800	2	1.83	0.15	0.23	23.48	117.41
	NC312	LowN	2000	2	1.94	0.14	0.23	23.62	117.15
	NC312	LowN	0	3	0	0	0.01	-0.96	0
	NC312	LowN	25	3	0.07	0.71	0.01	0.13	7.46
	NC312	LowN	50	3	0.14	0.68	0.01	1.19	14.39
	NC312	LowN	75	3	0.23	0.67	0.02	2.3	21.04
	NC312	LowN	100	3	0.25	0.66	0.03	3.39	27.95
	NC312	LowN	125	3	0.26	0.66	0.04	4.54	34.7
	NC312	LowN	150	3	0.25	0.66	0.05	5.71	41.69
	NC312	LowN	200	3	0.26	0.65	0.07	7.88	54.79
	NC312	LowN	400	3	0.4	0.56	0.09	13.51	95.23
	NC312	LowN	600	3	0.68	0.46	0.12	15.65	116.79
	NC312	LowN	800	3	1.03	0.37	0.13	16.52	125.42
	NC312	LowN	1000	3	1.38	0.3	0.13	17.16	124.74
	NC312	LowN	1400	3	1.78	0.2	0.14	17.77	119.18
	NC312	LowN	1800	3	2.02	0.15	0.15	18.33	114.03
	NC312	LowN	2000	3	2.13	0.14	0.15	18.77	116.44
	NC312	LowN	0	4	0	0	0.01	-1	0
	NC312	LowN	25	4	0.04	0.69	0.02	0.28	7.27
	NC312	LowN	50	4	0.11	0.67	0.02	1.57	14.16
	NC312	LowN	75	4	0.15	0.67	0.03	2.86	21.1
	NC312	LowN	100	4	0.15	0.67	0.05	4.07	28.1
	NC312	LowN	125	4	0.16	0.66	0.06	5.44	34.9
	NC312	LowN	150	4	0.17	0.66	0.07	6.69	41.57
	NC312	LowN	200	4	0.19	0.64	0.09	8.88	54.29
	NC312	LowN	400	4	0.34	0.55	0.12	14.73	92.06
	NC312	LowN	600	4	0.74	0.42	0.14	16.02	105.58
	NC312	LowN	800	4	1.18	0.31	0.15	16.52	104.98
	NC312	LowN	1000	4	1.53	0.24	0.15	16.97	100.83
	NC312	LowN	1400	4	1.84	0.16	0.16	17.52	95.71
	NC312	LowN	1800	4	1.98	0.13	0.16	18.04	97.58
	NC312	LowN	2000	4	2.07	0.12	0.16	18.27	97.29
	NC312	Control	0	1	0	0	0.02	-0.69	0
	NC312	Control	25	1	0.03	0.58	0.02	0.01	6.12
	NC312	Control	50	1	0.13	0.51	0.02	0.11	10.72
	NC312	Control	75	1	0.44	0.42	0.02	0.25	13.13
	NC312	Control	100	1	0.63	0.36	0.02	0.64	15.26
	NC312	Control	125	1	0.67	0.35	0.02	1.36	18.31
	NC312	Control	150	1	0.64	0.36	0.02	1.69	22.64
	NC312	Control	200	1	0.66	0.35	0.04	3.3	29.17
	NC312	Control	400	1	0.84	0.27	0.05	5.67	45.48
	NC312	Control	600	1	0.96	0.22	0.06	7.48	56.43
	NC312	Control	800	1	1.08	0.18	0.07	8.56	62.31
	NC312	Control	1000	1	1.19	0.15	0.08	9.35	63.7
	NC312	Control	1400	1	1.38	0.1	0.09	10.07	61.79
	NC312	Control	1800	1	1.54	0.08	0.09	10.52	58.01
	NC312	Control	2000	1	1.65	0.07	0.1	10.85	60.63
	NC312	Control	0	2	0	0	0.02	-0.88	0
	NC312	Control	25	2	0.09	0.66	0.02	0.72	7.01
	NC312	Control	50	2	0.11	0.64	0.02	1.13	13.4
	NC312	Control	75	2	0.22	0.59	0.02	2.22	18.71
	NC312	Control	100	2	0.25	0.58	0.03	3.77	24.56
	NC312	Control	125	2	0.23	0.59	0.04	5.41	30.9
	NC312	Control	150	2	0.21	0.59	0.08	6.84	37.31
	NC312	Control	200	2	0.23	0.58	0.1	9.22	48.62
	NC312	Control	400	2	0.36	0.5	0.14	16.79	84.85
	NC312	Control	600	2	0.5	0.44	0.17	21.69	111.31
	NC312	Control	800	2	0.64	0.39	0.21	24.87	130.08
	NC312	Control	1000	2	0.79	0.34	0.23	26.79	142.03
	NC312	Control	1400	2	1.06	0.26	0.25	28.63	152.56
	NC312	Control	1800	2	1.3	0.21	0.27	29.74	155.57
	NC312	Control	2000	2	1.45	0.18	0.27	30.32	155.69
	NC312	Control	0	3	0	0	0	-0.95	0
	NC312	Control	25	3	0.02	0.72	0	-0.02	7.55
	NC312	Control	50	3	0.07	0.69	0	0.23	14.48
	NC312	Control	75	3	0.35	0.6	0.01	1.32	18.99
	NC312	Control	100	3	0.36	0.6	0.02	2.52	25.18
	NC312	Control	125	3	0.29	0.62	0.03	3.89	32.41
	NC312	Control	150	3	0.25	0.63	0.05	5.24	39.52
	NC312	Control	200	3	0.26	0.62	0.06	7.4	51.94
	NC312	Control	400	3	0.44	0.54	0.1	13.52	91.02
	NC312	Control	600	3	0.58	0.48	0.13	17.75	121.77
	NC312	Control	800	3	0.74	0.43	0.15	20.58	143.66
	NC312	Control	1000	3	0.92	0.37	0.17	22.47	157.58
	NC312	Control	1400	3	1.18	0.29	0.19	24.42	172.61
	NC312	Control	1800	3	1.4	0.23	0.19	25.6	177.37
	NC312	Control	2000	3	1.52	0.21	0.19	26.19	178.43
	NC312	Control	0	4	0	0	0.01	-1.11	0
	NC312	Control	25	4	-0.01	0.69	0.01	0.02	7.29
	NC312	Control	50	4	0	0.68	0.01	0.17	14.26
	NC312	Control	75	4	0.25	0.59	0.01	1.02	18.7
	NC312	Control	100	4	0.33	0.57	0.02	2.27	23.86
	NC312	Control	125	4	0.3	0.57	0.02	2.26	30.2
	NC312	Control	150	4	0.25	0.58	0.04	4.92	36.87
	NC312	Control	200	4	0.27	0.57	0.06	7.04	48.32
	NC312	Control	400	4	0.43	0.49	0.1	12.97	83.42
	NC312	Control	600	4	0.59	0.43	0.13	16.98	108.8
	NC312	Control	800	4	0.75	0.38	0.15	19.65	126.89
	NC312	Control	1000	4	0.92	0.33	0.17	21.63	137.4
	NC312	Control	1400	4	1.16	0.25	0.18	23.3	146.79
	NC312	Control	1800	4	1.36	0.19	0.2	24.37	146.11
	NC312	Control	2000	4	1.45	0.18	0.2	25.14	147.71
	NC312	Low N	0	1	0	0	0.01	-0.84	0
	NC312	Low N	25	1	0.01	0.7	0.01	0.01	7.33
	NC312	Low N	50	1	0.11	0.65	0.01	0.3	13.69
	NC312	Low N	75	1	0.36	0.57	0.01	1.02	17.92
	NC312	Low N	100	1	0.34	0.57	0.02	2.27	24.08
	NC312	Low N	125	1	0.27	0.59	0.03	3.61	31.17
	NC312	Low N	150	1	0.22	0.61	0.05	4.83	38.38
	NC312	Low N	200	1	0.22	0.6	0.06	6.89	50.55
	NC312	Low N	400	1	0.43	0.51	0.09	11.75	85.74
	NC312	Low N	600	1	0.65	0.43	0.11	14.42	107.67
	NC312	Low N	800	1	0.87	0.35	0.12	15.82	118.13
	NC312	Low N	1000	1	1.08	0.29	0.13	16.75	120.34
	NC312	Low N	1400	1	1.36	0.19	0.13	17.35	113.8
	NC312	Low N	1800	1	1.51	0.14	0.14	17.77	106.44
	NC312	Low N	2000	1	1.57	0.13	0.13	18.15	108.26
	NC312	Low N	0	2	0	0	0.01	-0.91	0
	NC312	Low N	25	2	0.03	0.7	0.01	-0.01	7.42
	NC312	Low N	50	2	0.44	0.55	0.01	0.07	11.49
	NC312	Low N	75	2	0.77	0.42	0.01	0.29	13.29
	NC312	Low N	100	2	0.85	0.4	0.01	0.88	17.07
	NC312	Low N	125	2	0.79	0.44	0.02	1.77	23.05
	NC312	Low N	150	2	0.71	0.47	0.02	2.91	29.63
	NC312	Low N	200	2	0.72	0.46	0.03	4.27	38.97
	NC312	Low N	400	2	1.09	0.33	0.05	6.33	55.55
	NC312	Low N	600	2	1.36	0.24	0.06	7.74	61.7
	NC312	Low N	800	2	1.56	0.19	0.07	8.8	63.01
	NC312	Low N	1000	2	1.7	0.15	0.07	9.58	62.28
	NC312	Low N	1400	2	1.81	0.11	0.08	10.34	62.75
	NC312	Low N	1800	2	1.88	0.09	0.08	11.04	65
	NC312	Low N	2000	2	1.94	0.08	0.09	11.46	65.44
	NC312	Low N	0	3	0	0	0.01	-0.84	0
	NC312	Low N	25	3	0.04	0.71	0.01	0.11	7.49
	NC312	Low N	50	3	0.33	0.61	0.01	0.69	12.91
	NC312	Low N	75	3	0.4	0.59	0.02	1.91	18.76
	NC312	Low N	100	3	0.35	0.61	0.03	3.21	25.67
	NC312	Low N	125	3	0.32	0.62	0.05	4.43	32.6
	NC312	Low N	150	3	0.3	0.62	0.06	5.6	39.26
	NC312	Low N	200	3	0.35	0.6	0.07	7.52	50.66
	NC312	Low N	400	3	0.72	0.47	0.08	11.03	78.65
	NC312	Low N	600	3	1.07	0.35	0.09	12.44	89.48
	NC312	Low N	800	3	1.4	0.26	0.09	12.97	88.41
	NC312	Low N	1000	3	1.65	0.2	0.09	13.27	83.31
	NC312	Low N	1400	3	1.85	0.13	0.09	13.58	77.86
	NC312	Low N	1800	3	1.94	0.1	0.08	13.83	78.38
	NC312	Low N	2000	3	2	0.09	0.08	13.99	78.51
	NC312	Low N	0	4	0	0	0	-0.98	0
	NC312	Low N	25	4	0.07	0.72	0	0.04	7.57
	NC312	Low N	50	4	0.12	0.69	0.01	0.98	14.61
	NC312	Low N	75	4	0.2	0.67	0.02	2.86	21.18
	NC312	Low N	100	4	0.23	0.66	0.03	3.82	28.03
	NC312	Low N	125	4	0.22	0.66	0.05	5.04	34.96
	NC312	Low N	150	4	0.23	0.66	0.06	6.34	41.55
	NC312	Low N	200	4	0.25	0.64	0.07	8.59	54.34
	NC312	Low N	400	4	0.38	0.57	0.11	15.89	96.06
	NC312	Low N	600	4	0.52	0.5	0.13	20.46	125.21
	NC312	Low N	800	4	0.71	0.42	0.14	22.53	142.59
	NC312	Low N	1000	4	0.93	0.36	0.15	23.8	150.85
	NC312	Low N	1400	4	1.31	0.26	0.16	24.86	152.05
	NC312	Low N	1800	4	1.64	0.2	0.17	25.62	148.24
	NC312	Low N	2000	4	1.83	0.17	0.16	26.1	145.53

### Sheet: Fluctuating light
	Dataset 6 Gas exchange data from steady state and fluctuating A/Q response collected for 4 maize genotypes under control and low nitrogen in the growth chamber.
	Genotype	Treatment	PFD (µmol m-2 s-1)	Biological Replicates	NPQ	PhiPSII	gs (mol m⁻² s⁻¹)	An (µmol m⁻² s⁻¹)	ETR (µmol m⁻² s⁻¹)
	MS153	Control	2000	1	2.73	0.18	0.169	27.11	150.79
	MS153	Control	1799	1	2.65	0.2	0.171	27.26	153.88
	MS153	Control	1400	1	2.35	0.27	0.173	27.53	158.85
	MS153	Control	1000	1	1.87	0.36	0.172	26.71	151.12
	MS153	Control	800	1	1.57	0.41	0.172	25.77	139.27
	MS153	Control	600	1	1.28	0.47	0.171	22.95	118.13
	MS153	Control	400	1	1.06	0.52	0.164	17.66	87.37
	MS153	Control	200	1	0.93	0.56	0.154	9.65	46.8
	MS153	Control	150	1	0.97	0.55	0.13	7.41	34.86
	MS153	Control	125	1	0.99	0.55	0.118	6.34	28.81
	MS153	Control	100	1	0.97	0.55	0.121	5	23.05
	MS153	Control	75	1	0.95	0.55	0.13	3.64	17.26
	MS153	Control	49	1	0.95	0.54	0.127	2.36	11.43
	MS153	Control	25	1	0.94	0.54	0.125	1.13	5.71
	MS153	Control	2000	2	1.67	0.29	0.251	34.22	243.77
	MS153	Control	1799	2	1.65	0.31	0.249	33.76	235.88
	MS153	Control	1400	2	1.5	0.36	0.237	32.08	213.53
	MS153	Control	1000	2	1.25	0.42	0.221	28.87	178.94
	MS153	Control	800	2	1.13	0.46	0.21	26.25	153.85
	MS153	Control	600	2	1.4	0.39	0.211	26.22	168.11
	MS153	Control	400	2	1	0.51	0.183	15.65	86.38
	MS153	Control	200	2	0.94	0.54	0.158	8.66	45.73
	MS153	Control	150	2	0.93	0.55	0.16	6.58	34.62
	MS153	Control	125	2	0.93	0.55	0.15	5.52	28.73
	MS153	Control	100	2	0.95	0.54	0.149	4.45	22.66
	MS153	Control	75	2	0.94	0.53	0.148	3.34	16.87
	MS153	Control	49	2	0.94	0.53	0.147	2.22	11.11
	MS153	Control	25	2	0.95	0.52	0.145	1.04	5.53
	MS153	Control	2000	3	2.11	0.2	0.199	29.93	170.96
	MS153	Control	1799	3	1.96	0.23	0.219	31.06	175.9
	MS153	Control	1400	3	1.72	0.28	0.225	30.37	166.56
	MS153	Control	1000	3	1.46	0.34	0.222	27.28	145.41
	MS153	Control	800	3	1.31	0.38	0.209	24.82	129.16
	MS153	Control	600	3	1.16	0.42	0.191	21.17	106.43
	MS153	Control	400	3	1.03	0.46	0.174	15.67	77.98
	MS153	Control	200	3	0.96	0.5	0.16	8.18	41.94
	MS153	Control	150	3	1	0.49	0.132	6.27	31.26
	MS153	Control	125	3	1	0.49	0.126	5.21	25.95
	MS153	Control	100	3	0.96	0.5	0.133	3.91	21.01
	MS153	Control	75	3	0.95	0.5	0.132	2.64	15.65
	MS153	Control	49	3	0.96	0.49	0.122	1.61	10.31
	MS153	Control	25	3	0.98	0.48	0.117	0.56	5.1
	MS153	Control	2000	4	1.2	0.2	0.19	31.24	167.2
	MS153	Control	1799	4	1.16	0.22	0.19	30.74	164.64
	MS153	Control	1400	4	1.06	0.26	0.183	28.96	153.39
	MS153	Control	1000	4	0.93	0.31	0.175	25.24	131.45
	MS153	Control	800	4	0.87	0.34	0.171	22.42	115.48
	MS153	Control	600	4	0.79	0.38	0.166	18.67	96.06
	MS153	Control	400	4	0.71	0.42	0.159	13.74	70.7
	MS153	Control	200	4	0.63	0.46	0.146	7.16	38.79
	MS153	Control	150	4	0.68	0.46	0.14	5.24	29.01
	MS153	Control	125	4	0.68	0.46	0.131	4.12	24.04
	MS153	Control	100	4	0.71	0.45	0.131	3.02	18.82
	MS153	Control	75	4	0.71	0.44	0.118	1.93	14.01
	MS153	Control	49	4	0.73	0.43	0.119	0.96	9.16
	MS153	Control	25	4	0.72	0.44	0.108	0.09	4.61
	MS153	Low N	2000	1	2.7	0.1	0.077	13.86	86.45
	MS153	Low N	1799	1	2.68	0.12	0.075	13.91	88.48
	MS153	Low N	1400	1	2.57	0.16	0.078	13.97	91.85
	MS153	Low N	1000	1	2.25	0.23	0.076	13.81	98.3
	MS153	Low N	800	1	2.01	0.29	0.074	13.47	97.37
	MS153	Low N	600	1	2.07	0.26	0.045	12.92	86.97
	MS153	Low N	400	1	1.38	0.43	0.069	10.42	71.67
	MS153	Low N	200	1	1.09	0.5	0.061	6.47	41.83
	MS153	Low N	150	1	1.06	0.51	0.063	5.05	31.98
	MS153	Low N	125	1	0.99	0.52	0.061	4.37	27.25
	MS153	Low N	100	1	0.96	0.52	0.061	3.58	22.02
	MS153	Low N	75	1	0.88	0.54	0.064	2.83	16.93
	MS153	Low N	49	1	0.79	0.55	0.067	1.95	11.55
	MS153	Low N	25	1	0.66	0.56	0.057	0.96	5.91
	MS153	Low N	2000	2	2.88	0.08	0.067	12.31	63.36
	MS153	Low N	1799	2	2.89	0.09	0.063	11.36	65.06
	MS153	Low N	1400	2	2.87	0.11	0.071	12.47	66.32
	MS153	Low N	1000	2	2.68	0.17	0.073	12.56	70.47
	MS153	Low N	800	2	2.4	0.22	0.074	12.55	75.11
	MS153	Low N	600	2	1.97	0.3	0.07	12.52	77
	MS153	Low N	400	2	1.54	0.39	0.065	11.01	65.68
	MS153	Low N	200	2	1.18	0.48	0.056	7	40.21
	MS153	Low N	150	2	1.13	0.49	0.064	5.44	30.94
	MS153	Low N	125	2	1.11	0.49	0.057	4.58	25.95
	MS153	Low N	100	2	1.07	0.49	0.056	3.58	20.83
	MS153	Low N	75	2	1.04	0.49	0.065	2.54	15.56
	MS153	Low N	49	2	0.98	0.49	0.068	1.42	10.37
	MS153	Low N	25	2	0.95	0.49	0.072	0.49	5.18
	MS153	Low N	2000	3	2.29	0.11	0.104	18.18	91.3
	MS153	Low N	1799	3	2.29	0.12	0.103	18.12	90.33
	MS153	Low N	1400	3	2.23	0.15	0.1	17.9	90.2
	MS153	Low N	1000	3	1.98	0.22	0.098	17.38	93.74
	MS153	Low N	800	3	1.73	0.28	0.092	16.29	94.58
	MS153	Low N	600	3	1.38	0.36	0.089	15.99	90.6
	MS153	Low N	400	3	1.07	0.43	0.081	13.21	72.96
	MS153	Low N	200	3	0.82	0.5	0.076	7.69	42.37
	MS153	Low N	150	3	0.83	0.5	0.084	5.69	31.84
	MS153	Low N	125	3	0.8	0.51	0.079	4.71	26.69
	MS153	Low N	100	3	0.8	0.5	0.087	3.82	21.28
	MS153	Low N	75	3	0.77	0.51	0.084	2.75	15.99
	MS153	Low N	49	3	0.75	0.5	0.076	1.65	10.6
	MS153	Low N	25	3	0.7	0.51	0.073	0.59	5.33
	MS153	Low N	2000	4	2.16	0.06	0.069	8.19	51.03
	MS153	Low N	1799	4	2.17	0.07	0.067	8.19	51.44
	MS153	Low N	1400	4	2.15	0.09	0.065	8.21	53.21
	MS153	Low N	1000	4	2.05	0.13	0.063	8.04	54.53
	MS153	Low N	800	4	1.91	0.16	0.063	7.94	55.59
	MS153	Low N	600	4	1.85	0.16	0.035	8.07	55.06
	MS153	Low N	400	4	1.3	0.31	0.059	6.85	51.6
	MS153	Low N	200	4	0.95	0.41	0.055	4.58	34.24
	MS153	Low N	150	4	0.9	0.42	0.053	3.56	26.69
	MS153	Low N	125	4	0.87	0.43	0.052	3.01	22.78
	MS153	Low N	100	4	0.85	0.44	0.049	2.4	18.42
	MS153	Low N	75	4	0.79	0.45	0.047	1.79	14.16
	MS153	Low N	49	4	0.75	0.45	0.047	1.14	9.57
	MS153	Low N	25	4	0.77	0.44	0.054	0.54	4.66
	Mo1W	Control	2000	1	1.61	0.24	0.284	35.57	199.76
	Mo1W	Control	1799	1	1.59	0.25	0.282	34.92	192.94
	Mo1W	Control	1400	1	1.48	0.3	0.272	32.82	176.85
	Mo1W	Control	1000	1	1.26	0.36	0.256	29.19	152.74
	Mo1W	Control	800	1	1.1	0.4	0.246	26.36	136.31
	Mo1W	Control	600	1	0.94	0.45	0.223	21.05	113.82
	Mo1W	Control	400	1	0.8	0.5	0.21	15.14	84.14
	Mo1W	Control	200	1	0.66	0.55	0.193	7.26	46.23
	Mo1W	Control	150	1	0.65	0.55	0.159	5.02	34.86
	Mo1W	Control	125	1	0.65	0.55	0.161	4.45	28.8
	Mo1W	Control	100	1	0.65	0.54	0.165	3.22	22.95
	Mo1W	Control	75	1	0.65	0.54	0.159	2.01	17.04
	Mo1W	Control	49	1	0.66	0.53	0.161	0.75	11.2
	Mo1W	Control	25	1	0.68	0.52	0.155	-0.38	5.5
	Mo1W	Control	2000	2	1.56	0.28	0.34	35.63	238.08
	Mo1W	Control	1799	2	1.51	0.3	0.334	34.83	229.78
	Mo1W	Control	1400	2	1.36	0.35	0.32	32.59	207.96
	Mo1W	Control	1000	2	1.14	0.42	0.299	28.79	174.93
	Mo1W	Control	800	2	1	0.45	0.283	25.78	152.92
	Mo1W	Control	600	2	0.93	0.4	0.271	23.77	133.96
	Mo1W	Control	400	2	0.74	0.54	0.25	15.39	90.87
	Mo1W	Control	200	2	0.61	0.58	0.212	7.7	49.29
	Mo1W	Control	150	2	0.58	0.59	0.193	5.52	37.39
	Mo1W	Control	125	2	0.57	0.59	0.18	4.4	31.07
	Mo1W	Control	100	2	0.57	0.59	0.175	3.25	24.72
	Mo1W	Control	75	2	0.57	0.58	0.164	2.15	18.36
	Mo1W	Control	49	2	0.58	0.57	0.158	1.08	12.07
	Mo1W	Control	25	2	0.59	0.57	0.149	0.1	5.96
	Mo1W	Control	2000	3	1.62	0.29	0.297	35.89	247.52
	Mo1W	Control	1799	3	1.61	0.31	0.295	35.02	235.74
	Mo1W	Control	1400	3	1.48	0.36	0.285	32.73	212.31
	Mo1W	Control	1000	3	1.25	0.43	0.27	29.38	179.28
	Mo1W	Control	800	3	1.09	0.47	0.258	26.8	156.97
	Mo1W	Control	600	3	1.3	0.4	0.223	24.6	135.61
	Mo1W	Control	400	3	0.74	0.55	0.217	16.56	93.27
	Mo1W	Control	200	3	0.61	0.6	0.189	8.39	50.37
	Mo1W	Control	150	3	0.61	0.61	0.186	5.98	38.35
	Mo1W	Control	125	3	0.6	0.6	0.154	5.04	31.49
	Mo1W	Control	100	3	0.61	0.59	0.14	3.93	24.97
	Mo1W	Control	75	3	0.59	0.59	0.127	2.69	18.65
	Mo1W	Control	49	3	0.59	0.59	0.123	1.31	12.34
	Mo1W	Control	25	3	0.61	0.58	0.124	0.01	6.14
	Mo1W	Low N	2000	1	2.37	0.08	0.106	11.58	69.42
	Mo1W	Low N	1799	1	2.36	0.09	0.094	10.55	68.6
	Mo1W	Low N	1400	1	2.3	0.12	0.101	11.26	68.72
	Mo1W	Low N	1000	1	2.13	0.17	0.089	9.96	70.13
	Mo1W	Low N	800	1	1.95	0.21	0.094	10.6	70.12
	Mo1W	Low N	600	1	1.64	0.28	0.089	10.1	70.03
	Mo1W	Low N	400	1	1.03	0.43	0.066	5.41	43.68
	Mo1W	Low N	200	1	0.8	0.47	0.066	5.45	39.82
	Mo1W	Low N	150	1	0.63	0.5	0.052	3.99	31.9
	Mo1W	Low N	125	1	0.63	0.49	0.056	3.19	25.72
	Mo1W	Low N	100	1	0.69	0.46	0.059	2.17	19.48
	Mo1W	Low N	75	1	0.65	0.46	0.054	1.46	14.54
	Mo1W	Low N	49	1	0.61	0.46	0.051	0.52	9.61
	Mo1W	Low N	25	1	0.55	0.46	0.038	0.02	4.81
	Mo1W	Low N	2000	2	2.67	0.06	0.062	8	49.77
	Mo1W	Low N	1799	2	2.7	0.07	0.062	8.01	49.62
	Mo1W	Low N	1400	2	2.72	0.08	0.058	7.54	49.56
	Mo1W	Low N	1000	2	2.67	0.12	0.062	7.85	51.19
	Mo1W	Low N	800	2	2.56	0.16	0.061	7.78	53.26
	Mo1W	Low N	600	2	2.27	0.22	0.06	7.6	55.92
	Mo1W	Low N	400	2	1.67	0.34	0.056	6.9	56.83
	Mo1W	Low N	200	2	1.1	0.46	0.055	5.1	39.07
	Mo1W	Low N	150	2	1.02	0.48	0.052	3.91	30.56
	Mo1W	Low N	125	2	1.01	0.49	0.051	3.17	25.58
	Mo1W	Low N	100	2	1	0.48	0.049	2.43	20.39
	Mo1W	Low N	75	2	0.98	0.48	0.049	1.67	15.27
	Mo1W	Low N	49	2	0.96	0.48	0.044	0.83	10.13
	Mo1W	Low N	25	2	0.92	0.48	0.045	0.13	5.06
	Mo1W	Low N	2000	3	2.78	0.09	0.088	12.59	76.86
	Mo1W	Low N	1799	3	2.79	0.1	0.088	12.71	76.3
	Mo1W	Low N	1400	3	2.73	0.14	0.09	12.88	80.06
	Mo1W	Low N	1000	3	2.46	0.2	0.092	12.86	86.27
	Mo1W	Low N	800	3	2.12	0.27	0.09	12.79	91.33
	Mo1W	Low N	600	3	2.03	0.27	0.04	13.21	91.27
	Mo1W	Low N	400	3	1.11	0.47	0.091	11.06	79.16
	Mo1W	Low N	200	3	0.77	0.56	0.078	6.53	46.87
	Mo1W	Low N	150	3	0.75	0.57	0.063	4.77	35.73
	Mo1W	Low N	125	3	0.73	0.57	0.065	3.88	29.93
	Mo1W	Low N	100	3	0.71	0.57	0.066	2.95	23.98
	Mo1W	Low N	75	3	0.7	0.57	0.065	1.92	17.91
	Mo1W	Low N	49	3	0.68	0.57	0.059	0.98	11.97
	Mo1W	Low N	25	3	0.67	0.57	0.052	0.12	5.96
	Mo1W	Low N	2000	4	1.6	0.08	0.096	11.87	63.92
	Mo1W	Low N	1799	4	1.57	0.08	0.094	11.8	61.49
	Mo1W	Low N	1400	4	1.44	0.1	0.09	11.59	61.38
	Mo1W	Low N	1000	4	1.22	0.15	0.086	11.35	63.48
	Mo1W	Low N	800	4	1.07	0.19	0.086	11.06	65.24
	Mo1W	Low N	600	4	1.06	0.26	0.083	10.59	65.85
	Mo1W	Low N	400	4	0.76	0.37	0.081	9.59	62.29
	Mo1W	Low N	200	4	0.63	0.47	0.077	5.78	39.25
	Mo1W	Low N	150	4	0.61	0.48	0.066	4.19	30.13
	Mo1W	Low N	125	4	0.61	0.48	0.06	3.36	25.21
	Mo1W	Low N	100	4	0.61	0.48	0.058	2.42	20.1
	Mo1W	Low N	75	4	0.6	0.48	0.055	1.46	15.09
	Mo1W	Low N	49	4	0.61	0.47	0.051	0.63	10.01
	Mo1W	Low N	25	4	0.63	0.48	0.048	-0.17	5.01
	NC312	Control	2000	1	1.61	0.24	0.284	35.57	199.76
	NC312	Control	1799	1	1.59	0.25	0.282	34.92	192.94
	NC312	Control	1400	1	1.48	0.3	0.272	32.82	176.85
	NC312	Control	1000	1	1.26	0.36	0.256	29.19	152.74
	NC312	Control	800	1	1.1	0.4	0.246	26.36	136.31
	NC312	Control	600	1	0.94	0.45	0.223	21.05	113.82
	NC312	Control	400	1	0.8	0.5	0.21	15.14	84.14
	NC312	Control	200	1	0.66	0.55	0.193	7.26	46.23
	NC312	Control	150	1	0.65	0.55	0.159	5.02	34.86
	NC312	Control	125	1	0.65	0.55	0.161	4.45	28.8
	NC312	Control	100	1	0.65	0.54	0.165	3.22	22.95
	NC312	Control	75	1	0.65	0.54	0.159	2.01	17.04
	NC312	Control	49	1	0.66	0.53	0.161	0.75	11.2
	NC312	Control	25	1	0.68	0.52	0.155	-0.38	5.5
	NC312	Control	2000	2	1.56	0.28	0.34	35.63	238.08
	NC312	Control	1799	2	1.51	0.3	0.334	34.83	229.78
	NC312	Control	1400	2	1.36	0.35	0.32	32.59	207.96
	NC312	Control	1000	2	1.14	0.42	0.299	28.79	174.93
	NC312	Control	800	2	1	0.45	0.283	25.78	152.92
	NC312	Control	600	2	0.93	0.4	0.271	23.77	133.96
	NC312	Control	400	2	0.74	0.54	0.25	15.39	90.87
	NC312	Control	200	2	0.61	0.58	0.212	7.7	49.29
	NC312	Control	150	2	0.58	0.59	0.193	5.52	37.39
	NC312	Control	125	2	0.57	0.59	0.18	4.4	31.07
	NC312	Control	100	2	0.57	0.59	0.175	3.25	24.72
	NC312	Control	75	2	0.57	0.58	0.164	2.15	18.36
	NC312	Control	49	2	0.58	0.57	0.158	1.08	12.07
	NC312	Control	25	2	0.59	0.57	0.149	0.1	5.96
	NC312	Control	2000	3	1.62	0.29	0.297	35.89	247.52
	NC312	Control	1799	3	1.61	0.31	0.295	35.02	235.74
	NC312	Control	1400	3	1.48	0.36	0.285	32.73	212.31
	NC312	Control	1000	3	1.25	0.43	0.27	29.38	179.28
	NC312	Control	800	3	1.09	0.47	0.258	26.8	156.97
	NC312	Control	600	3	1.3	0.4	0.223	24.6	135.61
	NC312	Control	400	3	0.74	0.55	0.217	16.56	93.27
	NC312	Control	200	3	0.61	0.6	0.189	8.39	50.37
	NC312	Control	150	3	0.61	0.61	0.186	5.98	38.35
	NC312	Control	125	3	0.6	0.6	0.154	5.04	31.49
	NC312	Control	100	3	0.61	0.59	0.14	3.93	24.97
	NC312	Control	75	3	0.59	0.59	0.127	2.69	18.65
	NC312	Control	49	3	0.59	0.59	0.123	1.31	12.34
	NC312	Control	25	3	0.61	0.58	0.124	0.01	6.14
	NC312	Control	2000	4	1.8	0.29	0.008	-0.43	244.7
	NC312	Control	1799	4	1.8	0.31	0.006	-0.98	233.1
	NC312	Control	1400	4	1.68	0.36	0.003	-1.26	210.69
	NC312	Control	1000	4	1.42	0.42	0.003	-0.46	178.46
	NC312	Control	800	4	1.2	0.48	0.002	-0.16	160.3
	NC312	Control	600	4	1.03	0.51	0.015	-0.8	128.83
	NC312	Control	400	4	0.84	0.56	0.01	-0.88	93.8
	NC312	Control	200	4	0.67	0.61	0.029	-0.62	51.38
	NC312	Control	150	4	0.67	0.61	0.006	-1.18	38.67
	NC312	Control	125	4	0.67	0.61	0.026	-0.84	32.06
	NC312	Control	100	4	0.66	0.61	-0.003	-0.41	25.61
	NC312	Control	75	4	0.71	0.59	0.003	-0.49	18.74
	NC312	Control	49	4	0.75	0.58	0.018	-0.96	12.23
	NC312	Control	25	4	0.75	0.58	0.004	-0.92	6.1
	NC312	Low N	2000	1	2.37	0.08	0.106	11.58	69.42
	NC312	Low N	1799	1	2.36	0.09	0.094	10.55	68.6
	NC312	Low N	1400	1	2.3	0.12	0.101	11.26	68.72
	NC312	Low N	1000	1	2.13	0.17	0.089	9.96	70.13
	NC312	Low N	800	1	1.95	0.21	0.094	10.6	70.12
	NC312	Low N	600	1	1.64	0.28	0.089	10.1	70.03
	NC312	Low N	400	1	1.03	0.43	0.066	5.41	43.68
	NC312	Low N	200	1	0.8	0.47	0.066	5.45	39.82
	NC312	Low N	150	1	0.63	0.5	0.052	3.99	31.9
	NC312	Low N	125	1	0.63	0.49	0.056	3.19	25.72
	NC312	Low N	100	1	0.69	0.46	0.059	2.17	19.48
	NC312	Low N	75	1	0.65	0.46	0.054	1.46	14.54
	NC312	Low N	49	1	0.61	0.46	0.051	0.52	9.61
	NC312	Low N	25	1	0.55	0.46	0.038	0.02	4.81
	NC312	Low N	2000	2	2.67	0.06	0.062	8	49.77
	NC312	Low N	1799	2	2.7	0.07	0.062	8.01	49.62
	NC312	Low N	1400	2	2.72	0.08	0.058	7.54	49.56
	NC312	Low N	1000	2	2.67	0.12	0.062	7.85	51.19
	NC312	Low N	800	2	2.56	0.16	0.061	7.78	53.26
	NC312	Low N	600	2	2.27	0.22	0.06	7.6	55.92
	NC312	Low N	400	2	1.67	0.34	0.056	6.9	56.83
	NC312	Low N	200	2	1.1	0.46	0.055	5.1	39.07
	NC312	Low N	150	2	1.02	0.48	0.052	3.91	30.56
	NC312	Low N	125	2	1.01	0.49	0.051	3.17	25.58
	NC312	Low N	100	2	1	0.48	0.049	2.43	20.39
	NC312	Low N	75	2	0.98	0.48	0.049	1.67	15.27
	NC312	Low N	49	2	0.96	0.48	0.044	0.83	10.13
	NC312	Low N	25	2	0.92	0.48	0.045	0.13	5.06
	NC312	Low N	2000	3	2.78	0.09	0.088	12.59	76.86
	NC312	Low N	1799	3	2.79	0.1	0.088	12.71	76.3
	NC312	Low N	1400	3	2.73	0.14	0.09	12.88	80.06
	NC312	Low N	1000	3	2.46	0.2	0.092	12.86	86.27
	NC312	Low N	800	3	2.12	0.27	0.09	12.79	91.33
	NC312	Low N	600	3	2.03	0.27	0.04	13.21	91.27
	NC312	Low N	400	3	1.11	0.47	0.091	11.06	79.16
	NC312	Low N	200	3	0.77	0.56	0.078	6.53	46.87
	NC312	Low N	150	3	0.75	0.57	0.063	4.77	35.73
	NC312	Low N	125	3	0.73	0.57	0.065	3.88	29.93
	NC312	Low N	100	3	0.71	0.57	0.066	2.95	23.98
	NC312	Low N	75	3	0.7	0.57	0.065	1.92	17.91
	NC312	Low N	49	3	0.68	0.57	0.059	0.98	11.97
	NC312	Low N	25	3	0.67	0.57	0.052	0.12	5.96
	NC312	Low N	2000	4	1.6	0.08	0.096	11.87	63.92
	NC312	Low N	1799	4	1.57	0.08	0.094	11.8	61.49
	NC312	Low N	1400	4	1.44	0.1	0.09	11.59	61.38
	NC312	Low N	1000	4	1.22	0.15	0.086	11.35	63.48
	NC312	Low N	800	4	1.07	0.19	0.086	11.06	65.24
	NC312	Low N	600	4	1.06	0.26	0.083	10.59	65.85
	NC312	Low N	400	4	0.76	0.37	0.081	9.59	62.29
	NC312	Low N	200	4	0.63	0.47	0.077	5.78	39.25
	NC312	Low N	150	4	0.61	0.48	0.066	4.19	30.13
	NC312	Low N	125	4	0.61	0.48	0.06	3.36	25.21
	NC312	Low N	100	4	0.61	0.48	0.058	2.42	20.1
	NC312	Low N	75	4	0.6	0.48	0.055	1.46	15.09
	NC312	Low N	49	4	0.61	0.47	0.051	0.63	10.01
	NC312	Low N	25	4	0.63	0.48	0.048	-0.17	5.01
	H100	Control	2000	1	1.71	0.07	0.097	11.04	59.2
	H100	Control	1799	1	1.72	0.08	0.099	11.05	63.49
	H100	Control	1400	1	1.67	0.12	0.1	11.23	69.42
	H100	Control	1000	1	1.52	0.17	0.101	10.83	72.04
	H100	Control	800	1	1.41	0.21	0.093	9.56	69.97
	H100	Control	600	1	1.26	0.25	0.098	9.55	64.31
	H100	Control	400	1	1.11	0.31	0.099	7.64	51.56
	H100	Control	200	1	0.92	0.37	0.096	4.55	31.42
	H100	Control	150	1	0.86	0.39	0.093	3.65	24.86
	H100	Control	125	1	0.84	0.4	0.096	3.07	21.29
	H100	Control	100	1	0.81	0.41	0.091	2.4	17.45
	H100	Control	75	1	0.79	0.42	0.094	1.76	13.31
	H100	Control	49	1	0.78	0.43	0.086	1.05	9
	H100	Control	25	1	0.79	0.43	0.095	0.41	4.48
	H100	Control	2000	2	1.56	0.19	0.247	30.46	158.28
	H100	Control	1799	2	1.54	0.21	0.238	30.18	157.66
	H100	Control	1400	2	1.41	0.26	0.221	28.93	153.55
	H100	Control	1000	2	1.18	0.33	0.213	26.43	140.03
	H100	Control	800	2	1.02	0.38	0.202	24.1	127.77
	H100	Control	600	2	0.87	0.43	0.192	20.68	108.05
	H100	Control	400	2	0.74	0.48	0.184	15.35	80.21
	H100	Control	200	2	0.65	0.52	0.179	7.93	43.9
	H100	Control	150	2	0.64	0.53	0.186	5.87	33.35
	H100	Control	125	2	0.63	0.53	0.166	4.43	27.93
	H100	Control	100	2	0.63	0.53	0.181	3.51	22.42
	H100	Control	75	2	0.63	0.53	0.189	2.34	16.77
	H100	Control	49	2	0.63	0.53	0.192	1.1	11.09
	H100	Control	25	2	0.65	0.52	0.19	0.07	5.44
	H100	Control	2000	3	1.59	0.21	0.178	26.51	176.24
	H100	Control	1799	3	1.55	0.23	0.171	26.32	174.56
	H100	Control	1400	3	1.43	0.28	0.16	25.38	166.92
	H100	Control	1000	3	1.18	0.36	0.143	23.43	153.42
	H100	Control	800	3	0.99	0.42	0.133	21.8	140.93
	H100	Control	600	3	1.14	0.36	0.13	20.44	130.12
	H100	Control	400	3	0.61	0.53	0.121	14.8	88.92
	H100	Control	200	3	0.51	0.57	0.118	8.06	48.3
	H100	Control	150	3	0.5	0.58	0.129	5.98	36.45
	H100	Control	125	3	0.49	0.58	0.117	4.94	30.55
	H100	Control	100	3	0.48	0.58	0.127	3.84	24.44
	H100	Control	75	3	0.47	0.58	0.118	2.71	18.3
	H100	Control	49	3	0.46	0.57	0.124	1.6	12.09
	H100	Control	25	3	0.47	0.57	0.114	0.43	5.97
	H100	Control	2000	4	1.51	0.17	0.202	25.58	146.23
	H100	Control	1799	4	1.49	0.19	0.196	25.6	145.27
	H100	Control	1400	4	1.37	0.25	0.185	25.29	144.62
	H100	Control	1000	4	1.14	0.32	0.171	23.84	136.51
	H100	Control	800	4	0.95	0.38	0.162	22.6	127.55
	H100	Control	600	4	0.74	0.44	0.152	20.09	110.65
	H100	Control	400	4	0.56	0.5	0.143	15.48	83.57
	H100	Control	200	4	0.46	0.54	0.148	8.28	45.61
	H100	Control	150	4	0.45	0.55	0.167	6.28	34.5
	H100	Control	125	4	0.44	0.55	0.152	5.06	28.79
	H100	Control	100	4	0.44	0.55	0.148	3.42	23.06
	H100	Control	75	4	0.43	0.54	0.16	2.63	17.21
	H100	Control	49	4	0.44	0.54	0.18	1.41	11.36
	H100	Control	25	4	0.44	0.53	0.147	0.16	5.63
	H100	Low N	2000	1	1.7	0.13	0.113	19.04	111.86
	H100	Low N	1799	1	1.69	0.15	0.115	18.97	111.5
	H100	Low N	1400	1	1.61	0.19	0.114	18.85	114.06
	H100	Low N	1000	1	1.33	0.28	0.111	18.49	118.81
	H100	Low N	800	1	1.1	0.34	0.1	17.93	116.12
	H100	Low N	600	1	1.14	0.3	0.108	16.99	107.29
	H100	Low N	400	1	0.66	0.47	0.09	12.9	79.34
	H100	Low N	200	1	0.52	0.53	0.099	7.11	44.29
	H100	Low N	150	1	0.53	0.53	0.092	5.43	33.22
	H100	Low N	125	1	0.5	0.53	0.096	4.52	27.92
	H100	Low N	100	1	0.48	0.53	0.099	3.48	22.49
	H100	Low N	75	1	0.45	0.54	0.085	2.38	16.94
	H100	Low N	49	1	0.45	0.53	0.09	1.36	11.26
	H100	Low N	25	1	0.46	0.53	0.089	0.47	5.59
	H100	Low N	2000	2	1.99	0.08	0.088	12.04	67.98
	H100	Low N	1799	2	2.01	0.09	0.089	12.2	70.03
	H100	Low N	1400	2	2.03	0.12	0.088	12.47	70.28
	H100	Low N	1000	2	1.94	0.18	0.087	12.6	74.01
	H100	Low N	800	2	1.77	0.23	0.086	12.7	79.01
	H100	Low N	600	2	1.42	0.32	0.086	12.63	81.68
	H100	Low N	400	2	1.03	0.41	0.082	11.36	69.86
	H100	Low N	200	2	0.78	0.49	0.071	6.67	41.22
	H100	Low N	150	2	0.73	0.51	0.07	5.63	32.08
	H100	Low N	125	2	0.69	0.52	0.074	4.79	27.27
	H100	Low N	100	2	0.68	0.52	0.073	3.89	22.09
	H100	Low N	75	2	0.66	0.53	0.074	2.91	16.76
	H100	Low N	49	2	0.65	0.53	0.074	1.87	11.25
	H100	Low N	25	2	0.63	0.54	0.076	0.74	5.65
	H100	Low N	2000	3	2.03	0.09	0.083	14.16	79.47
	H100	Low N	1799	3	2.06	0.1	0.082	14.1	79.04
	H100	Low N	1400	3	2.08	0.13	0.082	14.11	78.08
	H100	Low N	1000	3	1.96	0.2	0.081	14.03	82.91
	H100	Low N	800	3	1.77	0.26	0.081	13.97	87.46
	H100	Low N	600	3	1.4	0.35	0.079	13.68	89.19
	H100	Low N	400	3	0.96	0.45	0.071	12.06	75.98
	H100	Low N	200	3	0.7	0.53	0.053	6.82	44.64
	H100	Low N	150	3	0.66	0.54	0.072	5.86	34.36
	H100	Low N	125	3	0.64	0.55	0.079	4.85	28.91
	H100	Low N	100	3	0.63	0.55	0.078	3.78	23.25
	H100	Low N	75	3	0.61	0.55	0.083	2.71	17.53
	H100	Low N	49	3	0.59	0.56	0.084	1.6	11.72
	H100	Low N	25	3	0.58	0.56	0.085	0.54	5.86
	H100	Low N	2000	4	1.88	0.17	0.161	26.13	144.28
	H100	Low N	1799	4	1.88	0.19	0.154	25.97	142.83
	H100	Low N	1400	4	1.71	0.25	0.143	25.42	146.14
	H100	Low N	1000	4	1.37	0.34	0.132	24.17	142.36
	H100	Low N	800	4	1.16	0.39	0.112	20.79	132.79
	H100	Low N	600	4	0.95	0.45	0.112	19.68	114.93
	H100	Low N	400	4	0.77	0.51	0.093	13.38	86.69
	H100	Low N	200	4	0.68	0.55	0.091	7.37	46.58
	H100	Low N	150	4	0.69	0.55	0.096	4.93	34.87
	H100	Low N	125	4	0.69	0.55	0.105	3.88	28.78
	H100	Low N	100	4	0.68	0.54	0.101	2.79	22.77
	H100	Low N	75	4	0.68	0.53	0.102	1.59	16.87
	H100	Low N	49	4	0.68	0.53	0.116	0.77	11.09
	H100	Low N	25	4	0.68	0.52	0.112	-0.25	5.47
