## Supplementary material for "Genotype-specific nonphotochemical quenching responses to nitrogen deficit are linked to chlorophyll a to b ratios": Datasets: 7_Dataset 7.xlsx

### Sheet: ACi curve
	Dataset 7 Gas exchange data from A/Ci response collected for 4 maize genotypes under control and low nitrogen in the growth chamber.
	Gemotype	Treatment	Biological replicates	PFD (µmol m⁻² s⁻¹)	CO2 (µmol mol⁻¹)	An (µmol m⁻² s⁻¹)	Ci (µmol mol⁻¹)
	MS153	Control	1	2000	400	18.91	166.22
	MS153	Control	1	2000	50	4.36	10.96
	MS153	Control	1	2000	100	8.97	27.68
	MS153	Control	1	2000	150	12.87	51.19
	MS153	Control	1	2000	250	17.24	118.46
	MS153	Control	1	2000	350	19.11	203.86
	MS153	Control	1	2000	400	19.72	239.06
	MS153	Control	1	2000	500	20.55	315.61
	MS153	Control	1	2000	700	21	460.48
	MS153	Control	1	2000	900	21.23	559.23
	MS153	Control	1	2000	1200	20.94	742.76
	MS153	Control	2	2000	400	8.67	166.02
	MS153	Control	2	2000	50	1.63	9.85
	MS153	Control	2	2000	100	3.79	26.41
	MS153	Control	2	2000	150	5.38	60.14
	MS153	Control	2	2000	250	7	137.97
	MS153	Control	2	2000	350	8.02	220.02
	MS153	Control	2	2000	400	8.39	261.22
	MS153	Control	2	2000	500	8.65	342.31
	MS153	Control	2	2000	700	8.71	451.76
	MS153	Control	2	2000	900	8.73	504.71
	MS153	Control	2	2000	1200	8.58	630.71
	MS153	Control	3	2000	400	8.54	215.4
	MS153	Control	3	2000	50	1.59	18.02
	MS153	Control	3	2000	100	3.53	37.12
	MS153	Control	3	2000	150	5.12	66.7
	MS153	Control	3	2000	250	7.01	138.22
	MS153	Control	3	2000	350	8.14	218.23
	MS153	Control	3	2000	400	8.52	256.11
	MS153	Control	3	2000	500	8.88	335.98
	MS153	Control	3	2000	700	9.31	497.62
	MS153	Control	3	2000	900	9.28	660.54
	MS153	Control	3	2000	1200	9.58	911.07
	MS153	Control	4	2000	400	20.39	139.03
	MS153	Control	4	2000	50	3.56	12.66
	MS153	Control	4	2000	100	9.33	24.17
	MS153	Control	4	2000	150	14.12	47.24
	MS153	Control	4	2000	250	18.63	119.96
	MS153	Control	4	2000	350	19.84	209.55
	MS153	Control	4	2000	400	20.2	242.56
	MS153	Control	4	2000	500	20.73	313.56
	MS153	Control	4	2000	700	21.25	426.43
	MS153	Control	4	2000	900	21.14	506.91
	MS153	Control	4	2000	1200	20.68	617.22
	MS153	Low N	1	2000	400	16.55	117.92
	MS153	Low N	1	2000	50	4.3	7.13
	MS153	Low N	1	2000	100	9.1	20.29
	MS153	Low N	1	2000	150	12.66	46.45
	MS153	Low N	1	2000	250	15.87	122.89
	MS153	Low N	1	2000	350	16.76	214.94
	MS153	Low N	1	2000	400	17.02	260.79
	MS153	Low N	1	2000	500	17.29	352.61
	MS153	Low N	1	2000	700	17.59	529.79
	MS153	Low N	1	2000	900	17.67	696.67
	MS153	Low N	1	2000	1200	17.61	933.82
	MS153	Low N	2	2000	400	25.68	140.41
	MS153	Low N	2	2000	50	5.55	7.89
	MS153	Low N	2	2000	100	11.18	20.8
	MS153	Low N	2	2000	150	15.72	43.76
	MS153	Low N	2	2000	250	21.22	108.6
	MS153	Low N	2	2000	350	24.03	186.77
	MS153	Low N	2	2000	400	25.06	225.21
	MS153	Low N	2	2000	500	26.27	299.75
	MS153	Low N	2	2000	700	27.02	446.7
	MS153	Low N	2	2000	900	26.44	519.66
	MS153	Low N	2	2000	1200	27.38	675.1
	MS153	Low N	3	2000	400	13.22	109.99
	MS153	Low N	3	2000	50	2.3	8.08
	MS153	Low N	3	2000	100	6.42	26.99
	MS153	Low N	3	2000	150	9.29	54.38
	MS153	Low N	3	2000	250	12.12	127.1
	MS153	Low N	3	2000	350	13.14	202.66
	MS153	Low N	3	2000	400	11.33	203.46
	MS153	Low N	3	2000	500	13.47	253.79
	MS153	Low N	3	2000	700	12.97	239.01
	MS153	Low N	3	2000	900	12.52	224.16
	MS153	Low N	3	2000	1200	10.53	279.6
	MS153	Low N	4	2000	400	14.84	144.55
	MS153	Low N	4	2000	50	2.64	12.16
	MS153	Low N	4	2000	100	6.45	26.88
	MS153	Low N	4	2000	150	9.65	59.64
	MS153	Low N	4	2000	250	12.71	139.05
	MS153	Low N	4	2000	350	14.23	225.82
	MS153	Low N	4	2000	400	14.41	256.41
	MS153	Low N	4	2000	500	14.92	310.98
	MS153	Low N	4	2000	700	15.24	386.49
	MS153	Low N	4	2000	900	14.75	420.52
	MS153	Low N	4	2000	1200	13.42	537.44
	Mo1W	Control	1	2000	400	29.14	84.79
	Mo1W	Control	1	2000	50	5.67	10.83
	Mo1W	Control	1	2000	100	11.57	23.33
	Mo1W	Control	1	2000	150	17.49	36.39
	Mo1W	Control	1	2000	250	27.89	73.58
	Mo1W	Control	1	2000	350	33	143.68
	Mo1W	Control	1	2000	400	34.12	189.98
	Mo1W	Control	1	2000	500	34.91	281.07
	Mo1W	Control	1	2000	700	35.97	431.71
	Mo1W	Control	1	2000	900	36.42	546.4
	Mo1W	Control	1	2000	1200	36.75	757.28
	Mo1W	Control	2	2000	400	24.26	151.51
	Mo1W	Control	2	2000	50	4.72	10.04
	Mo1W	Control	2	2000	100	9.28	24.91
	Mo1W	Control	2	2000	150	13.88	41.52
	Mo1W	Control	2	2000	250	20.9	89.39
	Mo1W	Control	2	2000	350	24.39	163.8
	Mo1W	Control	2	2000	400	25.2	207.5
	Mo1W	Control	2	2000	500	26.14	297.97
	Mo1W	Control	2	2000	700	27	476.78
	Mo1W	Control	2	2000	900	27.41	640.42
	Mo1W	Control	2	2000	1200	27.38	898.3
	Mo1W	Control	3	2000	400	22.56	98.73
	Mo1W	Control	3	2000	50	3.84	12.53
	Mo1W	Control	3	2000	100	8.33	25.68
	Mo1W	Control	3	2000	150	13.09	38.77
	Mo1W	Control	3	2000	250	21.85	75.44
	Mo1W	Control	3	2000	350	27.41	134.64
	Mo1W	Control	3	2000	400	29.39	173.25
	Mo1W	Control	3	2000	500	31.01	263.65
	Mo1W	Control	3	2000	700	32.14	451.46
	Mo1W	Control	3	2000	900	32.54	626.68
	Mo1W	Control	3	2000	1200	33.09	817.26
	Mo1W	Control	4	2000	400	19.16	131.96
	Mo1W	Control	4	2000	50	3.97	11.93
	Mo1W	Control	4	2000	100	8.43	26.37
	Mo1W	Control	4	2000	150	12.71	45.07
	Mo1W	Control	4	2000	250	17.72	106.3
	Mo1W	Control	4	2000	350	19.23	192.48
	Mo1W	Control	4	2000	400	19.52	227.34
	Mo1W	Control	4	2000	500	19.99	286.3
	Mo1W	Control	4	2000	700	20.04	343.65
	Mo1W	Control	4	2000	900	19.82	352.32
	Mo1W	Control	4	2000	1200	19.38	426.92
	Mo1W	Low N	1	2000	400	15.97	149.3
	Mo1W	Low N	1	2000	50	2.69	15.12
	Mo1W	Low N	1	2000	100	6.21	30.87
	Mo1W	Low N	1	2000	150	9.58	47.54
	Mo1W	Low N	1	2000	250	14.76	95.18
	Mo1W	Low N	1	2000	350	17.09	172.26
	Mo1W	Low N	1	2000	400	17.51	218.91
	Mo1W	Low N	1	2000	500	17.96	312
	Mo1W	Low N	1	2000	700	18.41	492.07
	Mo1W	Low N	1	2000	900	18.53	637.22
	Mo1W	Low N	1	2000	1200	18.75	799.86
	Mo1W	Low N	2	2000	400	21.62	108.14
	Mo1W	Low N	2	2000	50	4.35	13.03
	Mo1W	Low N	2	2000	100	9.44	27.11
	Mo1W	Low N	2	2000	150	14.1	44.88
	Mo1W	Low N	2	2000	250	19.87	103.85
	Mo1W	Low N	2	2000	350	21.6	190.97
	Mo1W	Low N	2	2000	400	21.97	236.4
	Mo1W	Low N	2	2000	500	22.52	316.9
	Mo1W	Low N	2	2000	700	23.1	419.5
	Mo1W	Low N	2	2000	900	23.11	469.32
	Mo1W	Low N	2	2000	1200	22.62	555.38
	Mo1W	Low N	3	2000	400	27.02	136.84
	Mo1W	Low N	3	2000	50	4.7	12.59
	Mo1W	Low N	3	2000	100	9.5	26.62
	Mo1W	Low N	3	2000	150	14.22	42.59
	Mo1W	Low N	3	2000	250	21.96	85.26
	Mo1W	Low N	3	2000	350	26.68	149.83
	Mo1W	Low N	3	2000	400	28.12	188.4
	Mo1W	Low N	3	2000	500	29.51	272.92
	Mo1W	Low N	3	2000	700	31.06	441.58
	Mo1W	Low N	3	2000	900	31.88	563.9
	Mo1W	Low N	3	2000	1200	32.48	753.58
	Mo1W	Low N	4	2000	400	9.31	158.39
	Mo1W	Low N	4	2000	50	1.87	15.08
	Mo1W	Low N	4	2000	100	3.88	31.48
	Mo1W	Low N	4	2000	150	5.71	52.99
	Mo1W	Low N	4	2000	250	8.41	109.5
	Mo1W	Low N	4	2000	350	10.29	176.2
	Mo1W	Low N	4	2000	400	11.25	205.58
	Mo1W	Low N	4	2000	500	12.21	280.44
	Mo1W	Low N	4	2000	700	11.9	428.03
	Mo1W	Low N	4	2000	900	14.2	526.05
	Mo1W	Low N	4	2000	1200	14.64	678.33
	NC312	Control	1	2000	400	19.47	231.36
	NC312	Control	1	2000	50	3.42	24.83
	NC312	Control	1	2000	100	7.18	49.51
	NC312	Control	1	2000	150	11.18	74.32
	NC312	Control	1	2000	250	17.32	134.07
	NC312	Control	1	2000	350	20.8	210.18
	NC312	Control	1	2000	400	22.05	236.4
	NC312	Control	1	2000	500	22.19	295.91
	NC312	Control	1	2000	700	23.53	458.73
	NC312	Control	1	2000	900	24.35	617.67
	NC312	Control	1	2000	1200	21.52	875.28
	NC312	Control	2	2000	400	27.21	117.5
	NC312	Control	2	2000	50	6.43	8.3
	NC312	Control	2	2000	100	12.84	24.49
	NC312	Control	2	2000	150	15.81	39.71
	NC312	Control	2	2000	250	24.83	106.92
	NC312	Control	2	2000	350	26.65	192.1
	NC312	Control	2	2000	400	27.3	229.66
	NC312	Control	2	2000	500	23.73	300.98
	NC312	Control	2	2000	700	28.71	473.84
	NC312	Control	2	2000	900	28.78	589.05
	NC312	Control	2	2000	1200	28.62	760.74
	NC312	Control	3	2000	400	35.2	144.45
	NC312	Control	3	2000	50	5.92	10.2
	NC312	Control	3	2000	100	12.02	22.73
	NC312	Control	3	2000	150	18.16	39.52
	NC312	Control	3	2000	250	28.31	81.18
	NC312	Control	3	2000	350	34.03	145.47
	NC312	Control	3	2000	400	35.14	186.61
	NC312	Control	3	2000	500	36.05	275.26
	NC312	Control	3	2000	700	31.46	441.8
	NC312	Control	3	2000	900	36.95	578.11
	NC312	Control	3	2000	1200	37.19	839.05
	NC312	Low N	1	2000	400	14.42	148.76
	NC312	Low N	1	2000	50	2.3	18.71
	NC312	Low N	1	2000	100	6.46	27.42
	NC312	Low N	1	2000	150	9.85	57.85
	NC312	Low N	1	2000	250	12.9	133.41
	NC312	Low N	1	2000	350	14.33	220.69
	NC312	Low N	1	2000	400	14.73	249.24
	NC312	Low N	1	2000	500	15.08	321.12
	NC312	Low N	1	2000	700	15.51	466.06
	NC312	Low N	1	2000	900	15.55	592.43
	NC312	Low N	1	2000	1200	15.72	789.55
	NC312	Low N	2	2000	400	17.91	131.33
	NC312	Low N	2	2000	50	3.26	8.74
	NC312	Low N	2	2000	100	7.28	22.49
	NC312	Low N	2	2000	150	11.09	46.94
	NC312	Low N	2	2000	250	15.2	112.33
	NC312	Low N	2	2000	350	17.39	192.98
	NC312	Low N	2	2000	400	18.01	228.84
	NC312	Low N	2	2000	500	18.58	293.69
	NC312	Low N	2	2000	700	18.88	401.68
	NC312	Low N	2	2000	900	18.77	475.01
	NC312	Low N	2	2000	1200	18.18	597.84
	NC312	Low N	3	2000	400	15.37	111.24
	NC312	Low N	3	2000	50	3.09	10.74
	NC312	Low N	3	2000	100	7.25	31.23
	NC312	Low N	3	2000	150	10.59	52.4
	NC312	Low N	3	2000	250	14.01	116.09
	NC312	Low N	3	2000	350	15.38	184.5
	NC312	Low N	3	2000	400	15.64	192.77
	NC312	Low N	3	2000	500	16.05	221.81
	NC312	Low N	3	2000	700	14.14	144.16
	NC312	Low N	3	2000	900	14.74	186.67
	NC312	Low N	3	2000	1200	13.24	228.23
	NC312	Low N	4	2000	400	27.21	117.5
	NC312	Low N	4	2000	50	6.43	8.3
	NC312	Low N	4	2000	100	12.84	24.49
	NC312	Low N	4	2000	150	15.81	39.71
	NC312	Low N	4	2000	250	24.83	106.92
	NC312	Low N	4	2000	350	26.65	192.1
	NC312	Low N	4	2000	400	27.3	229.66
	NC312	Low N	4	2000	500	23.73	300.98
	NC312	Low N	4	2000	700	28.71	473.84
	NC312	Low N	4	2000	900	28.78	589.05
	NC312	Low N	4	2000	1200	28.62	760.74
	H100	Control	1	2000	400	32.22	122.82
	H100	Control	1	2000	50	5.99	6.9
	H100	Control	1	2000	100	12.17	20.09
	H100	Control	1	2000	150	18.52	36.25
	H100	Control	1	2000	250	27.59	85.58
	H100	Control	1	2000	350	31.86	161.22
	H100	Control	1	2000	400	32.81	205.01
	H100	Control	1	2000	500	33.64	295.3
	H100	Control	1	2000	700	34.16	472.77
	H100	Control	1	2000	900	34.32	641.09
	H100	Control	1	2000	1200	34.21	901.47
	H100	Control	2	2000	400	30.48	155.24
	H100	Control	2	2000	50	5.53	9.23
	H100	Control	2	2000	100	11.2	23
	H100	Control	2	2000	150	17.24	40.24
	H100	Control	2	2000	250	25.87	89.56
	H100	Control	2	2000	350	30.11	162.22
	H100	Control	2	2000	400	30.77	206.56
	H100	Control	2	2000	500	31.4	291.4
	H100	Control	2	2000	700	31.83	470.57
	H100	Control	2	2000	900	31.64	605.33
	H100	Control	2	2000	1200	31.25	826.93
	H100	Control	3	2000	400	10.52	141.25
	H100	Control	3	2000	50	1.62	12.14
	H100	Control	3	2000	100	3.62	22.7
	H100	Control	3	2000	150	5.68	39.63
	H100	Control	3	2000	250	8.63	87.76
	H100	Control	3	2000	350	10.33	157.18
	H100	Control	3	2000	400	10.64	198.51
	H100	Control	3	2000	500	11.1	273.58
	H100	Control	3	2000	700	11.63	406.84
	H100	Control	3	2000	900	11.68	510.45
	H100	Control	3	2000	1200	12.02	733.65
	H100	Control	4	2000	400	11.77	113.36
	H100	Control	4	2000	50	1.51	8.62
	H100	Control	4	2000	100	4.97	22.93
	H100	Control	4	2000	150	6.59	59.56
	H100	Control	4	2000	250	8.27	140.03
	H100	Control	4	2000	350	9.94	214.91
	H100	Control	4	2000	400	8.02	228.83
	H100	Control	4	2000	500	11.76	222.22
	H100	Control	4	2000	700	12.35	267.37
	H100	Control	4	2000	900	12.45	296.15
	H100	Control	4	2000	1200	11.79	365.64
	H100	Low N	1	2000	400	34.11	138.74
	H100	Low N	1	2000	50	5.85	11.2
	H100	Low N	1	2000	100	12.21	25.7
	H100	Low N	1	2000	150	18.68	41.39
	H100	Low N	1	2000	250	28.9	83.97
	H100	Low N	1	2000	350	34.45	150.15
	H100	Low N	1	2000	400	35.8	186.68
	H100	Low N	1	2000	500	37.18	266.93
	H100	Low N	1	2000	700	38.31	430.58
	H100	Low N	1	2000	900	38.31	573.8
	H100	Low N	1	2000	1200	38.46	788.35
	H100	Low N	2	2000	400	31.12	134.13
	H100	Low N	2	2000	50	6.26	11.15
	H100	Low N	2	2000	100	12.51	27.9
	H100	Low N	2	2000	150	18.67	45.08
	H100	Low N	2	2000	250	26.66	102.01
	H100	Low N	2	2000	350	29.6	184.42
	H100	Low N	2	2000	400	30.44	227.24
	H100	Low N	2	2000	500	31.17	313.11
	H100	Low N	2	2000	700	32.04	444.55
	H100	Low N	2	2000	900	32.33	491.53
	H100	Low N	2	2000	1200	31.91	550.69
	H100	Low N	3	2000	400	36.25	123.85
	H100	Low N	3	2000	50	5.84	9.53
	H100	Low N	3	2000	100	11.78	22.34
	H100	Low N	3	2000	150	18.04	37.46
	H100	Low N	3	2000	250	28.76	75.58
	H100	Low N	3	2000	350	36.27	128.7
	H100	Low N	3	2000	400	38.57	162.31
	H100	Low N	3	2000	500	40.22	246.02
	H100	Low N	3	2000	700	41.58	413.38
	H100	Low N	3	2000	900	41.91	520.08
	H100	Low N	3	2000	1200	41.65	679.95
	H100	Low N	4	2000	400	24.4	166.4
	H100	Low N	4	2000	50	5	15.39
	H100	Low N	4	2000	100	10.54	35.25
	H100	Low N	4	2000	150	15.43	56.66
	H100	Low N	4	2000	250	21.72	115.86
	H100	Low N	4	2000	350	24.24	174.13
	H100	Low N	4	2000	400	22.51	175.4
	H100	Low N	4	2000	500	24.08	229.43
	H100	Low N	4	2000	700	25.96	360.73
	H100	Low N	4	2000	900	22.47	502.13
	H100	Low N	4	2000	1200	22.9	733.07
