## Supplementary material for "Genotype-specific nonphotochemical quenching responses to nitrogen deficit are linked to chlorophyll a to b ratios": Datasets: 8_Dataset 8.xlsx

### Sheet: Sheet1
	Dataset 8 Data related to morphological parameters collected for 4 maize genotypes under control and low nitrogen in the growth chamber.
	Genotypes	Treatment	Biological replicates	Stalk height (cm)	Total fresh weight (g)	Above ground drymass (g)	Root drymass (g)	Leaf area (cm2)	Specific leaf area (cm2/g)
	MS153	Control	1	56.3	650.3	41	5.86	63.7	44.5
	MS153	Control	2	53.7	596.5	38.1	7.84	65.9	32
	MS153	Control	3	51.5	612.3	34.4	10.23	70.5	44.3
	MS153	Control	4	51.2	512.7	41.9	6.99	53.9	34.6
	Mo1W	Control	1	47.5	382.6	40.5	11.55	51.4	42.1
	Mo1W	Control	2	48.7	369.2	50.8	12.85	45.2	26.9
	Mo1W	Control	3	46.2	414	43.5	12.23	54.6	43.7
	Mo1W	Control	4	48.1	457.2	44.8	12.12	50.2	32
	NC312	Control	1	46.2	414.6	51.6	13.51	65.7	28.3
	NC312	Control	2	48.5	390.5	42.2	14.64	68.9	40.8
	NC312	Control	3	44.5	412.8	47.8	13.69	72.5	33.4
	NC312	Control	4	52.6	418.9	39.4	13.38	70.1	30.9
	H100	Control	1	49.4	408.3	42.5	9.41	42.2	50.8
	H100	Control	2	47.5	386.1	39.04	10.52	36.6	45.8
	H100	Control	3	45.1	500.7	31.26	9.18	32.5	37.8
	H100	Control	4	45.5	300.7	40.43	14.41	39.7	47.8
	MS153	Low N	1	53.5	356.1	35.4	4.43	51.4	47.6
	MS153	Low N	2	49.5	438.4	34.7	4.98	42.3	32.8
	MS153	Low N	3	50.3	464.4	27.1	7.43	58.2	51.5
	MS153	Low N	4	49.6	326.2	26.3	5.07	38.1	35.3
	Mo1W	Low N	1	46.2	285.7	29	9.87	43.4	45.7
	Mo1W	Low N	2	45.8	264.6	40	9.23	35.2	29.1
	Mo1W	Low N	3	45.1	224	34.4	8.88	42.6	46.3
	Mo1W	Low N	4	46.2	267.4	30.5	10.15	39.4	35.5
	NC312	Low N	1	45.2	350.4	41.8	11.22	59.2	34.2
	NC312	Low N	2	46.5	306.3	34.9	14.23	50.3	48.4
	NC312	Low N	3	43.3	306.8	40.2	10.19	61.2	44
	NC312	Low N	4	49.1	304.3	32.2	11.37	59.9	35
	H100	Low N	1	48.3	256.3	33.4	8.06	36.4	59.7
	H100	Low N	2	45.5	298.6	33.9	8.25	36.9	58.6
	H100	Low N	3	44.5	380.8	28	8.33	31.6	46.5
	H100	Low N	4	42.6	330.4	36	11.74	41.8	67.4
