## Supplementary material for "Genotype-specific nonphotochemical quenching responses to nitrogen deficit are linked to chlorophyll a to b ratios": Datasets: 9_Dataset 9.xlsx

### Sheet: Physiological parameters_B73
	Dataset 9 Data related to absorbance, fluorescence, and biomass parameters collected for B73 maize genotype under different nitrogen treatments in the growth chamber.
	Treatment	Days (d) after germination	Biological replicates	Leaf thickness	Relative ChlPQSPAD	NPQT	ϕPSII	ϕNPQ	ϕNO
	Control	15d	1	1.98	68.44	1.25	0.57	0.24	0.19
	Control	15d	2	1.7	52.76	1.63	0.57	0.27	0.17
	Control	15d	3	2.1	55.04	1.25	0.61	0.22	0.17
	Control	15d	4	1.85	53.86	1.71	0.54	0.29	0.17
	Moderate N	15d	1	1.87	66.58	1.28	0.58	0.24	0.18
	Moderate N	15d	2	2.07	49.62	1.72	0.54	0.29	0.17
	Moderate N	15d	3	2.07	49.86	1.5	0.65	0.17	0.19
	Moderate N	15d	4	2.05	62.16	1.37	0.58	0.24	0.18
	Low N	15d	1	1.86	48.35	1.64	0.55	0.28	0.17
	Low N	15d	2	2.03	57.87	1.51	0.56	0.27	0.18
	Low N	15d	3	2.08	54.15	1.34	0.6	0.23	0.17
	Low N	15d	4	2.06	65.79	1.28	0.6	0.23	0.18
	Deficient N	15d	1	1.85	30.11	2.01	0.52	0.32	0.16
	Deficient N	15d	2	1.99	66.12	1.31	0.58	0.24	0.18
	Deficient N	15d	3	2.09	58.44	1.78	0.55	0.29	0.16
	Deficient N	15d	4	2.07	58.91	1.18	0.61	0.21	0.18
	Control	25d	1	1.85	39.72	1.49	0.58	0.25	0.17
	Control	25d	2	2.14	72.53	1.01	0.47	0.27	0.26
	Control	25d	3	2.4	51.67	1.19	0.57	0.24	0.2
	Control	25d	4	2.06	68.35	1.35	0.5	0.29	0.21
	Moderate N	25d	1	2.42	69.04	1.04	0.54	0.23	0.22
	Moderate N	25d	2	1.94	46.96	1.31	0.51	0.28	0.21
	Moderate N	25d	3	2.23	46.2	1.59	0.45	0.34	0.21
	Moderate N	25d	4	2.07	73.32	1.05	0.43	0.29	0.28
	Low N	25d	1	2.07	63.94	1.3	0.53	0.27	0.21
	Low N	25d	2	1.92	48.93	1.56	0.48	0.31	0.2
	Low N	25d	3	2.22	58.75	1.57	0.45	0.34	0.22
	Low N	25d	4	2.25	56.21	1.29	0.48	0.29	0.23
	Deficient N	25d	1	1.71	58.84	1.56	0.51	0.3	0.19
	Deficient N	25d	2	1.89	50.89	1.82	0.46	0.35	0.19
	Deficient N	25d	3	2.2	71.3	1.54	0.44	0.34	0.22
	Deficient N	25d	4	2.42	39.1	1.53	0.53	0.28	0.18
	Control	30d	1	1.95	54.53	1.69	0.48	0.33	0.19
	Control	30d	2	1.94	51.51	1.29	0.45	0.31	0.24
	Control	30d	3	2.11	43.11	1.84	0.49	0.33	0.18
	Control	30d	4	2.41	72.05	0.94	0.66	0.17	0.18
	Moderate N	30d	1	2.22	39.4	1.05	0.57	0.22	0.21
	Moderate N	30d	2	1.6	69.7	1.84	0.48	0.34	0.19
	Moderate N	30d	3	1.47	41.17	1.9	0.44	0.37	0.19
	Moderate N	30d	4	1.99	71.33	0.92	0.43	0.27	0.3
	Low N	30d	1	1.8	41.13	2.09	0.48	0.34	0.18
	Low N	30d	2	1.9	49.86	1.93	0.5	0.33	0.17
	Low N	30d	3	1.76	49.71	1.68	0.46	0.34	0.2
	Low N	30d	4	1.8	68.31	1.4	0.43	0.33	0.25
	Deficient N	30d	1	1.37	42.86	3.12	0.39	0.46	0.15
	Deficient N	30d	2	2.2	30.02	2.02	0.53	0.32	0.16
	Deficient N	30d	3	2.05	58.25	1.46	0.49	0.31	0.21
	Deficient N	30d	4	1.6	65.29	1.89	0.42	0.38	0.2
	Control	35d	1	1.75	56.98	1.67	0.47	0.33	0.2
	Control	35d	2	1.75	49.78	1.48	0.52	0.29	0.19
	Control	35d	3	1.78	68.87	1.06	0.52	0.25	0.23
	Control	35d	4	1.59	50.1	0.98	0.43	0.28	0.29
	Moderate N	35d	1	1.39	53.36	1.59	0.43	0.35	0.22
	Moderate N	35d	2	1.23	45.42	0.95	0.57	0.21	0.22
	Moderate N	35d	3	1.73	62.2	1.04	0.5	0.25	0.25
	Moderate N	35d	4	1.64	47.54	1.49	0.52	0.29	0.19
	Low N	35d	1	1.52	41.1	2.28	0.37	0.43	0.2
	Low N	35d	2	1.47	34.53	1.94	0.46	0.35	0.19
	Low N	35d	3	1.34	46.91	2.07	0.43	0.37	0.2
	Low N	35d	4	1.44	43.87	2.14	0.4	0.41	0.19
	Deficient N	35d	1	1.35	28.83	2.97	0.31	0.52	0.17
	Deficient N	35d	2	1.37	23.63	2.94	0.34	0.49	0.17
	Deficient N	35d	3	1.35	31.61	3.11	0.36	0.48	0.16
	Deficient N	35d	4	1.34	40.2	2.79	0.29	0.52	0.19

### Sheet: Total chlorophyll _B73
	Treatment	Days (d) after germination	Chl a+ b (ug/ml)
	Control	35d	8.24
	Control	35d	8.63
	Control	35d	7.92
	Control	35d	8.1
	Moderate N	35d	6.16
	Moderate N	35d	7.61
	Moderate N	35d	7.09
	Moderate N	35d	9.43
	Low N	35d	5.06
	Low N	35d	6.07
	Low N	35d	4.87
	Low N	35d	7
	Deficient N	35d	3.95
	Deficient N	35d	4.54
	Deficient N	35d	2.64
	Deficient N	35d	4.57

### Sheet: Drymass_B73
	Treatments	Days (d) after germination	Shoot drymass	Root drymass
	Control	35d	55.1	30.46
	Control	35d	48.99	25.06
	Control	35d	58.89	28.26
	Control	35d	57.5	23.22
	Moderate N	35d	53.55	27.42
	Moderate N	35d	48.2	24.92
	Moderate N	35d	56.08	32.28
	Moderate N	35d	36.06	21.56
	Low N	35d	44.81	14.49
	Low N	35d	37.37	17.79
	Low N	35d	33.67	14.62
	Low N	35d	35.31	13.66
	Deficient N	35d	32.24	9.145
	Deficient N	35d	29.17	10.66
	Deficient N	35d	36.53	14.75
	Deficient N	35d	11.25	4.63
