## Supplementary material for "Genotype-specific nonphotochemical quenching responses to nitrogen deficit are linked to chlorophyll a to b ratios": Datasets: 10_Dataset 10.xlsx

### Sheet: Sheet1
	Dataset 10 Data related to NPQT and other fluorescence parameters (ϕNPQ, ϕPSII, and ϕNO) parameters collected for two groups (Group A and B) of maize genotypes under control and low nitrogen in the field.
	Plot	Genotype	Accession	Treatment	Block	Biological replicates	NPQT	ϕPSII	ϕNPQ	ϕNO
	41123	B14A	PI 550461	Standard Nitrogen	1	P1	0.687	0.654	0.141	0.205
	41123	B14A	PI 550461	Standard Nitrogen	1	P2	2.786	0.403	0.44	0.158
	41123	B14A	PI 550461	Standard Nitrogen	1	P3	1.973	0.457	0.36	0.183
	41219	B14A	PI 550461	Standard Nitrogen	2	P1	0.915	0.608	0.187	0.205
	41319	B14A	PI 550461	Standard Nitrogen	3	P1	3.394	0.336	0.513	0.151
	41319	B14A	PI 550461	Standard Nitrogen	3	P2	2.969	0.376	0.467	0.157
	41319	B14A	PI 550461	Standard Nitrogen	3	P3	2.851	0.371	0.465	0.163
	41431	B14A	PI 550461	Standard Nitrogen	4	P1	4.139	0.316	0.551	0.133
	41431	B14A	PI 550461	Standard Nitrogen	4	P3	3.787	0.357	0.509	0.134
	41118	B75	PI 608774	Standard Nitrogen	1	P1	0.842	0.613	0.177	0.21
	41118	B75	PI 608774	Standard Nitrogen	1	P2	0.81	0.624	0.168	0.208
	41118	B75	PI 608774	Standard Nitrogen	1	P3	2.683	0.377	0.454	0.169
	41218	B75	PI 608774	Standard Nitrogen	2	P1	1.424	0.57	0.253	0.177
	41218	B75	PI 608774	Standard Nitrogen	2	P2	1.008	0.569	0.217	0.215
	41218	B75	PI 608774	Standard Nitrogen	2	P3	3.642	0.309	0.542	0.149
	41329	B75	PI 608774	Standard Nitrogen	3	P1	2.439	0.399	0.426	0.175
	41329	B75	PI 608774	Standard Nitrogen	3	P2	1.433	0.532	0.276	0.192
	41329	B75	PI 608774	Standard Nitrogen	3	P3	2.385	0.443	0.392	0.164
	41419	B75	PI 608774	Standard Nitrogen	4	P1	4.053	0.331	0.536	0.132
	41419	B75	PI 608774	Standard Nitrogen	4	P2	1.457	0.562	0.26	0.178
	41419	B75	PI 608774	Standard Nitrogen	4	P3	5.38	0.275	0.612	0.114
	41117	C123	Ames 19313	Standard Nitrogen	1	P1	1.912	0.366	0.416	0.218
	41117	C123	Ames 19313	Standard Nitrogen	1	P2	0.498	0.687	0.104	0.209
	41117	C123	Ames 19313	Standard Nitrogen	1	P3	2.07	0.264	0.496	0.24
	41244	C123	Ames 19313	Standard Nitrogen	2	P1	2.525	0.392	0.436	0.173
	41244	C123	Ames 19313	Standard Nitrogen	2	P2	3.603	0.352	0.507	0.141
	41244	C123	Ames 19313	Standard Nitrogen	2	P3	3.557	0.354	0.504	0.142
	41336	C123	Ames 19313	Standard Nitrogen	3	P1	0.667	0.687	0.125	0.188
	41336	C123	Ames 19313	Standard Nitrogen	3	P2	0.543	0.698	0.106	0.196
	41336	C123	Ames 19313	Standard Nitrogen	3	P3	0.544	0.706	0.104	0.19
	41416	C123	Ames 19313	Standard Nitrogen	4	P1	1.486	0.504	0.296	0.199
	41416	C123	Ames 19313	Standard Nitrogen	4	P2	1.653	0.342	0.41	0.248
	41416	C123	Ames 19313	Standard Nitrogen	4	P3	1.37	0.317	0.395	0.288
	41149	CML333	Ames 27101	Standard Nitrogen	1	P1	0.882	0.49	0.239	0.271
	41149	CML333	Ames 27101	Standard Nitrogen	1	P2	0.945	0.539	0.224	0.237
	41149	CML333	Ames 27101	Standard Nitrogen	1	P3	1.945	0.457	0.359	0.184
	41304	CML333	Ames 27101	Standard Nitrogen	2	P1	1.907	0.365	0.417	0.218
	41304	CML333	Ames 27101	Standard Nitrogen	2	P2	4.07	0.249	0.603	0.148
	41304	CML333	Ames 27101	Standard Nitrogen	2	P3	2.104	0.419	0.394	0.187
	41414	CML333	Ames 27101	Standard Nitrogen	3	P1	1.078	0.57	0.223	0.207
	41414	CML333	Ames 27101	Standard Nitrogen	3	P2	1.034	0.564	0.222	0.215
	41414	CML333	Ames 27101	Standard Nitrogen	3	P3	4.6	0.295	0.579	0.126
	41129	CO255	Ames 27107	Standard Nitrogen	1	P1	3.975	0.26	0.591	0.149
	41129	CO255	Ames 27107	Standard Nitrogen	1	P2	3.248	0.415	0.447	0.138
	41129	CO255	Ames 27107	Standard Nitrogen	1	P3	2.577	0.403	0.43	0.167
	41338	CO255	Ames 27107	Standard Nitrogen	2	P1	7.317	0.262	0.649	0.089
	41338	CO255	Ames 27107	Standard Nitrogen	2	P2	4.189	0.327	0.543	0.13
	41438	CO255	Ames 27107	Standard Nitrogen	3	P1	1.07	0.596	0.209	0.195
	41438	CO255	Ames 27107	Standard Nitrogen	3	P2	2.579	0.421	0.417	0.162
	41438	CO255	Ames 27107	Standard Nitrogen	3	P3	1.891	0.468	0.348	0.184
	41135	F2834T	Ames 27112	Standard Nitrogen	1	P1	1.859	0.447	0.36	0.193
	41135	F2834T	Ames 27112	Standard Nitrogen	1	P2	3.162	0.381	0.47	0.149
	41135	F2834T	Ames 27112	Standard Nitrogen	1	P3	0.863	0.527	0.219	0.254
	41224	F2834T	Ames 27112	Standard Nitrogen	2	P1	6.82	0.214	0.686	0.101
	41224	F2834T	Ames 27112	Standard Nitrogen	2	P2	2.192	0.322	0.466	0.212
	41224	F2834T	Ames 27112	Standard Nitrogen	2	P3	1.264	0.309	0.386	0.305
	41321	F2834T	Ames 27112	Standard Nitrogen	3	P1	2.671	0.304	0.507	0.19
	41321	F2834T	Ames 27112	Standard Nitrogen	3	P2	2.594	0.407	0.428	0.165
	41321	F2834T	Ames 27112	Standard Nitrogen	3	P3	2.08	0.403	0.403	0.194
	41434	F2834T	Ames 27112	Standard Nitrogen	4	P1	1.399	0.512	0.285	0.204
	41434	F2834T	Ames 27112	Standard Nitrogen	4	P2	1.501	0.46	0.324	0.216
	41434	F2834T	Ames 27112	Standard Nitrogen	4	P3	1.352	0.319	0.391	0.29
	41120	F44	NSL 22893	Standard Nitrogen	1	P1	2.512	0.368	0.452	0.18
	41120	F44	NSL 22893	Standard Nitrogen	1	P2	3.211	0.369	0.481	0.15
	41120	F44	NSL 22893	Standard Nitrogen	1	P3	1.248	0.586	0.23	0.184
	41216	F44	NSL 22893	Standard Nitrogen	2	P1	2.665	0.406	0.432	0.162
	41216	F44	NSL 22893	Standard Nitrogen	2	P2	2.171	0.442	0.382	0.176
	41216	F44	NSL 22893	Standard Nitrogen	2	P3	1.897	0.462	0.352	0.186
	41313	F44	NSL 22893	Standard Nitrogen	3	P1	3.256	0.384	0.471	0.145
	41313	F44	NSL 22893	Standard Nitrogen	3	P2	1.557	0.403	0.364	0.233
	41313	F44	NSL 22893	Standard Nitrogen	3	P3	3.828	0.351	0.515	0.134
	41435	F44	NSL 22893	Standard Nitrogen	4	P1	1.285	0.404	0.335	0.261
	41435	F44	NSL 22893	Standard Nitrogen	4	P2	1.981	0.437	0.374	0.189
	41435	F44	NSL 22893	Standard Nitrogen	4	P3	1.974	0.432	0.377	0.191
	41128	H100	Ames 22748	Standard Nitrogen	1	P1	2.132	0.414	0.399	0.187
	41128	H100	Ames 22748	Standard Nitrogen	1	P2	0.962	0.54	0.226	0.234
	41128	H100	Ames 22748	Standard Nitrogen	1	P3	0.923	0.606	0.189	0.205
	41232	H100	Ames 22748	Standard Nitrogen	2	P1	1.003	0.329	0.336	0.335
	41232	H100	Ames 22748	Standard Nitrogen	2	P2	1.374	0.468	0.308	0.224
	41232	H100	Ames 22748	Standard Nitrogen	2	P3	3.515	0.342	0.512	0.146
	41344	H100	Ames 22748	Standard Nitrogen	3	P1	1.955	0.319	0.566	0.114
	41344	H100	Ames 22748	Standard Nitrogen	3	P2	1.876	0.443	0.413	0.144
	41344	H100	Ames 22748	Standard Nitrogen	3	P3	1.737	0.381	0.454	0.166
	41425	H100	Ames 22748	Standard Nitrogen	4	P1	1.715	0.483	0.326	0.19
	41425	H100	Ames 22748	Standard Nitrogen	4	P2	2.008	0.506	0.33	0.164
	41425	H100	Ames 22748	Standard Nitrogen	4	P3	1.157	0.308	0.595	0.097
	41143	IDS91	PI 686063	Standard Nitrogen	1	P1	1.255	0.575	0.236	0.188
	41143	IDS91	PI 686063	Standard Nitrogen	1	P2	0.831	0.549	0.205	0.246
	41143	IDS91	PI 686063	Standard Nitrogen	1	P3	1.028	0.566	0.22	0.214
	41202	IDS91	PI 686063	Standard Nitrogen	2	P1	1.53	0.365	0.384	0.251
	41202	IDS91	PI 686063	Standard Nitrogen	2	P2	0.646	0.66	0.134	0.207
	41202	IDS91	PI 686063	Standard Nitrogen	2	P3	1.426	0.518	0.284	0.199
	41326	IDS91	PI 686063	Standard Nitrogen	3	P1	3.337	0.362	0.491	0.147
	41326	IDS91	PI 686063	Standard Nitrogen	3	P2	4.987	0.301	0.582	0.117
	41326	IDS91	PI 686063	Standard Nitrogen	3	P3	2.447	0.435	0.401	0.164
	41427	IDS91	PI 686063	Standard Nitrogen	4	P1	3.665	0.366	0.498	0.136
	41427	IDS91	PI 686063	Standard Nitrogen	4	P2	1.567	0.46	0.329	0.21
	41427	IDS91	PI 686063	Standard Nitrogen	4	P3	2.197	0.463	0.369	0.168
	41105	L317	NSL 65873	Standard Nitrogen	1	P2	0.424	0.619	0.114	0.268
	41105	L317	NSL 65873	Standard Nitrogen	1	P3	2.187	0.404	0.409	0.187
	41239	L317	NSL 65873	Standard Nitrogen	2	P1	1.76	0.382	0.394	0.224
	41239	L317	NSL 65873	Standard Nitrogen	2	P2	1.612	0.358	0.396	0.246
	41322	L317	NSL 65873	Standard Nitrogen	3	P1	3.073	0.222	0.587	0.191
	41322	L317	NSL 65873	Standard Nitrogen	3	P2	3.416	0.346	0.506	0.148
	41322	L317	NSL 65873	Standard Nitrogen	3	P3	2.078	0.447	0.373	0.18
	41401	L317	NSL 65873	Standard Nitrogen	4	P1	1.791	0.47	0.34	0.19
	41401	L317	NSL 65873	Standard Nitrogen	4	P2	4.101	0.312	0.553	0.135
	41401	L317	NSL 65873	Standard Nitrogen	4	P3	2.714	0.378	0.455	0.168
	41144	M14	PI 550518	Standard Nitrogen	1	P1	0.889	0.573	0.201	0.226
	41144	M14	PI 550518	Standard Nitrogen	1	P2	2.557	0.418	0.419	0.164
	41144	M14	PI 550518	Standard Nitrogen	1	P3	1.553	0.427	0.349	0.224
	41212	M14	PI 550518	Standard Nitrogen	2	P1	2.193	0.406	0.408	0.186
	41212	M14	PI 550518	Standard Nitrogen	2	P2	0.576	0.666	0.122	0.212
	41212	M14	PI 550518	Standard Nitrogen	2	P3	1.422	0.494	0.297	0.209
	41317	M14	PI 550518	Standard Nitrogen	3	P1	2.833	0.394	0.448	0.158
	41317	M14	PI 550518	Standard Nitrogen	3	P2	2.735	0.381	0.453	0.166
	41317	M14	PI 550518	Standard Nitrogen	3	P3	3.488	0.353	0.502	0.144
	41410	M14	PI 550518	Standard Nitrogen	4	P1	1.269	0.463	0.3	0.237
	41410	M14	PI 550518	Standard Nitrogen	4	P3	1.77	0.455	0.349	0.197
	41125	Mo1W	PI 558520	Standard Nitrogen	1	P1	1.677	0.486	0.207	0.306
	41125	Mo1W	PI 558520	Standard Nitrogen	1	P2	2.035	0.424	0.386	0.19
	41125	Mo1W	PI 558520	Standard Nitrogen	1	P3	3.601	0.31	0.54	0.15
	41217	Mo1W	PI 558520	Standard Nitrogen	2	P1	1.924	0.596	0.194	0.21
	41217	Mo1W	PI 558520	Standard Nitrogen	2	P2	1.987	0.622	0.166	0.211
	41217	Mo1W	PI 558520	Standard Nitrogen	2	P3	2.185	0.349	0.495	0.156
	41349	Mo1W	PI 558520	Standard Nitrogen	3	P1	2.99	0.333	0.533	0.134
	41349	Mo1W	PI 558520	Standard Nitrogen	3	P2	3.229	0.34	0.504	0.156
	41349	Mo1W	PI 558520	Standard Nitrogen	3	P3	3.35	0.375	0.481	0.144
	41441	Mo1W	PI 558520	Standard Nitrogen	4	P1	2.192	0.433	0.39	0.178
	41441	Mo1W	PI 558520	Standard Nitrogen	4	P2	2.495	0.309	0.565	0.126
	41441	Mo1W	PI 558520	Standard Nitrogen	4	P3	2.35	0.355	0.496	0.148
	41106	MS1334	Ames 24752	Standard Nitrogen	1	P1	1.153	0.517	0.259	0.225
	41106	MS1334	Ames 24752	Standard Nitrogen	1	P2	2.799	0.402	0.441	0.157
	41106	MS1334	Ames 24752	Standard Nitrogen	1	P3	1.209	0.587	0.226	0.187
	41238	MS1334	Ames 24752	Standard Nitrogen	2	P1	0.975	0.55	0.222	0.228
	41238	MS1334	Ames 24752	Standard Nitrogen	2	P2	3.38	0.396	0.466	0.138
	41238	MS1334	Ames 24752	Standard Nitrogen	2	P3	1.145	0.602	0.212	0.185
	41325	MS1334	Ames 24752	Standard Nitrogen	3	P2	1.737	0.216	0.498	0.287
	41325	MS1334	Ames 24752	Standard Nitrogen	3	P3	3.278	0.32	0.521	0.159
	41408	MS1334	Ames 24752	Standard Nitrogen	4	P1	2.982	0.436	0.423	0.142
	41408	MS1334	Ames 24752	Standard Nitrogen	4	P2	1.562	0.41	0.36	0.23
	41408	MS1334	Ames 24752	Standard Nitrogen	4	P3	1.596	0.338	0.407	0.255
	41126	MS153	Ames 24734	Standard Nitrogen	1	P1	2.436	0.333	0.473	0.194
	41126	MS153	Ames 24734	Standard Nitrogen	1	P2	0.623	0.603	0.152	0.245
	41126	MS153	Ames 24734	Standard Nitrogen	1	P3	1.632	0.453	0.339	0.208
	41230	MS153	Ames 24734	Standard Nitrogen	2	P1	3.06	0.391	0.459	0.15
	41230	MS153	Ames 24734	Standard Nitrogen	2	P2	2.694	0.375	0.456	0.169
	41230	MS153	Ames 24734	Standard Nitrogen	2	P3	1.021	0.598	0.203	0.199
	41350	MS153	Ames 24734	Standard Nitrogen	3	P1	1.492	0.57	0.257	0.173
	41350	MS153	Ames 24734	Standard Nitrogen	3	P2	1.065	0.609	0.202	0.19
	41350	MS153	Ames 24734	Standard Nitrogen	3	P3	2.744	0.375	0.458	0.167
	41406	MS153	Ames 24734	Standard Nitrogen	4	P1	2.799	0.265	0.542	0.193
	41406	MS153	Ames 24734	Standard Nitrogen	4	P2	1.64	0.218	0.72	0.062
	41406	MS153	Ames 24734	Standard Nitrogen	4	P3	1.59	0.418	0.358	0.225
	41146	NC222	Ames 12729	Standard Nitrogen	1	P1	1.466	0.504	0.295	0.201
	41146	NC222	Ames 12729	Standard Nitrogen	1	P2	1.935	0.445	0.366	0.189
	41146	NC222	Ames 12729	Standard Nitrogen	1	P3	1.875	0.386	0.4	0.214
	41208	NC222	Ames 12729	Standard Nitrogen	2	P1	0.809	0.619	0.17	0.211
	41208	NC222	Ames 12729	Standard Nitrogen	2	P3	0.367	0.712	0.077	0.21
	41327	NC222	Ames 12729	Standard Nitrogen	3	P1	2.598	0.407	0.429	0.165
	41327	NC222	Ames 12729	Standard Nitrogen	3	P2	1.351	0.585	0.239	0.177
	41327	NC222	Ames 12729	Standard Nitrogen	3	P3	2.957	0.404	0.446	0.151
	41424	NC222	Ames 12729	Standard Nitrogen	4	P1	5.816	0.285	0.61	0.105
	41424	NC222	Ames 12729	Standard Nitrogen	4	P2	0.735	0.629	0.157	0.214
	41424	NC222	Ames 12729	Standard Nitrogen	4	P3	5.508	0.304	0.589	0.107
	41124	NC312	Ames 27152	Standard Nitrogen	1	P1	1.96	0.307	0.459	0.234
	41124	NC312	Ames 27152	Standard Nitrogen	1	P2	2.962	0.382	0.462	0.156
	41124	NC312	Ames 27152	Standard Nitrogen	1	P3	0.702	0.622	0.156	0.222
	41205	NC312	Ames 27152	Standard Nitrogen	2	P1	2.525	0.438	0.402	0.159
	41205	NC312	Ames 27152	Standard Nitrogen	2	P2	2.051	0.383	0.415	0.202
	41205	NC312	Ames 27152	Standard Nitrogen	2	P3	1.251	0.342	0.366	0.292
	41306	NC312	Ames 27152	Standard Nitrogen	3	P1	4.066	0.332	0.536	0.132
	41306	NC312	Ames 27152	Standard Nitrogen	3	P2	1.251	0.112	0.848	0.041
	41306	NC312	Ames 27152	Standard Nitrogen	3	P3	1.793	0.337	0.425	0.237
	41413	NC312	Ames 27152	Standard Nitrogen	4	P1	1.101	0.611	0.204	0.185
	41413	NC312	Ames 27152	Standard Nitrogen	4	P2	2.746	0.389	0.448	0.163
	41413	NC312	Ames 27152	Standard Nitrogen	4	P3	2.811	0.307	0.574	0.119
	41102	NC332	Ames 27162	Standard Nitrogen	1	P1	1.209	0.385	0.337	0.278
	41102	NC332	Ames 27162	Standard Nitrogen	1	P2	0.883	0.597	0.189	0.214
	41102	NC332	Ames 27162	Standard Nitrogen	1	P3	0.415	0.69	0.091	0.219
	41206	NC332	Ames 27162	Standard Nitrogen	2	P1	0.755	0.647	0.152	0.201
	41206	NC332	Ames 27162	Standard Nitrogen	2	P2	2.119	0.447	0.375	0.177
	41206	NC332	Ames 27162	Standard Nitrogen	2	P3	2.934	0.385	0.459	0.156
	41303	NC332	Ames 27162	Standard Nitrogen	3	P1	0.935	0.369	0.305	0.326
	41303	NC332	Ames 27162	Standard Nitrogen	3	P2	1.466	0.346	0.389	0.265
	41303	NC332	Ames 27162	Standard Nitrogen	3	P3	4.744	0.328	0.555	0.117
	41452	NC332	Ames 27162	Standard Nitrogen	4	P1	4.017	0.364	0.509	0.127
	41452	NC332	Ames 27162	Standard Nitrogen	4	P2	2.598	0.383	0.446	0.172
	41452	NC332	Ames 27162	Standard Nitrogen	4	P3	2.749	0.401	0.44	0.16
	41152	NC342	Ames 27167	Standard Nitrogen	1	P1	2.34	0.435	0.396	0.169
	41152	NC342	Ames 27167	Standard Nitrogen	1	P2	1.475	0.494	0.302	0.204
	41152	NC342	Ames 27167	Standard Nitrogen	1	P3	0.293	0.672	0.074	0.253
	41220	NC342	Ames 27167	Standard Nitrogen	2	P1	0.953	0.555	0.217	0.228
	41220	NC342	Ames 27167	Standard Nitrogen	2	P2	3.048	0.338	0.498	0.163
	41220	NC342	Ames 27167	Standard Nitrogen	2	P3	0.979	0.388	0.303	0.309
	41248	NC342	Ames 27167	Standard Nitrogen	3	P1	3.38	0.358	0.495	0.147
	41248	NC342	Ames 27167	Standard Nitrogen	3	P2	2.698	0.409	0.431	0.16
	41248	NC342	Ames 27167	Standard Nitrogen	3	P3	2.016	0.369	0.422	0.209
	41449	NC342	Ames 27167	Standard Nitrogen	4	P1	2.541	0.289	0.51	0.201
	41449	NC342	Ames 27167	Standard Nitrogen	4	P2	3.903	0.352	0.516	0.132
	41449	NC342	Ames 27167	Standard Nitrogen	4	P3	3.366	0.39	0.47	0.14
	41119	NC356	Ames 27174	Standard Nitrogen	1	P1	1.095	0.331	0.35	0.319
	41119	NC356	Ames 27174	Standard Nitrogen	1	P2	1.832	0.312	0.445	0.243
	41119	NC356	Ames 27174	Standard Nitrogen	1	P3	1.122	0.299	0.37	0.33
	41221	NC356	Ames 27174	Standard Nitrogen	2	P1	0.751	0.618	0.164	0.218
	41221	NC356	Ames 27174	Standard Nitrogen	2	P2	1.143	0.377	0.332	0.29
	41221	NC356	Ames 27174	Standard Nitrogen	2	P3	2.811	0.358	0.473	0.168
	41252	NC356	Ames 27174	Standard Nitrogen	3	P1	1.812	0.392	0.392	0.216
	41252	NC356	Ames 27174	Standard Nitrogen	3	P2	2.05	0.272	0.489	0.239
	41252	NC356	Ames 27174	Standard Nitrogen	3	P3	3.75	0.353	0.51	0.136
	41418	NC356	Ames 27174	Standard Nitrogen	4	P2	1.441	0.545	0.268	0.186
	41418	NC356	Ames 27174	Standard Nitrogen	4	P3	2.04	0.493	0.34	0.167
	41138	R168	Ames 19326	Standard Nitrogen	1	P1	2.856	0.351	0.481	0.168
	41138	R168	Ames 19326	Standard Nitrogen	1	P2	1.906	0.488	0.336	0.176
	41138	R168	Ames 19326	Standard Nitrogen	1	P3	4.004	0.326	0.539	0.135
	41213	R168	Ames 19326	Standard Nitrogen	2	P1	1.362	0.369	0.364	0.267
	41213	R168	Ames 19326	Standard Nitrogen	2	P2	0.789	0.603	0.175	0.222
	41213	R168	Ames 19326	Standard Nitrogen	2	P3	1.53	0.389	0.369	0.241
	41328	R168	Ames 19326	Standard Nitrogen	3	P1	1.287	0.542	0.258	0.2
	41328	R168	Ames 19326	Standard Nitrogen	3	P2	1.07	0.488	0.265	0.247
	41328	R168	Ames 19326	Standard Nitrogen	3	P3	1.831	0.428	0.37	0.202
	41407	R168	Ames 19326	Standard Nitrogen	4	P2	6.15	0.28	0.62	0.101
	41407	R168	Ames 19326	Standard Nitrogen	4	P3	4.53	0.272	0.596	0.132
	41130	SD40	PI 606768	Standard Nitrogen	1	P1	2.434	0.406	0.421	0.173
	41130	SD40	PI 606768	Standard Nitrogen	1	P2	0.772	0.616	0.167	0.217
	41130	SD40	PI 606768	Standard Nitrogen	1	P3	1.417	0.393	0.356	0.251
	41236	SD40	PI 606768	Standard Nitrogen	2	P1	7.05	0.283	0.628	0.089
	41236	SD40	PI 606768	Standard Nitrogen	2	P2	1.416	0.527	0.278	0.196
	41236	SD40	PI 606768	Standard Nitrogen	2	P3	3.627	0.355	0.506	0.139
	41307	SD40	PI 606768	Standard Nitrogen	3	P1	4.054	0.335	0.534	0.132
	41307	SD40	PI 606768	Standard Nitrogen	3	P2	3.226	0.376	0.476	0.148
	41307	SD40	PI 606768	Standard Nitrogen	3	P3	1.672	0.39	0.381	0.228
	41442	SD40	PI 606768	Standard Nitrogen	4	P1	3.159	0.411	0.447	0.142
	41442	SD40	PI 606768	Standard Nitrogen	4	P2	2.17	0.445	0.38	0.175
	41442	SD40	PI 606768	Standard Nitrogen	4	P3	3.271	0.359	0.491	0.15
	41116	Tzi8	PI 506246	Standard Nitrogen	1	P1	0.87	0.618	0.178	0.204
	41116	Tzi8	PI 506246	Standard Nitrogen	1	P2	0.585	0.632	0.136	0.232
	41116	Tzi8	PI 506246	Standard Nitrogen	1	P3	3.424	0.412	0.455	0.133
	41229	Tzi8	PI 506246	Standard Nitrogen	2	P1	2.922	0.389	0.455	0.156
	41229	Tzi8	PI 506246	Standard Nitrogen	2	P2	3.038	0.387	0.461	0.152
	41229	Tzi8	PI 506246	Standard Nitrogen	2	P3	2.558	0.42	0.417	0.163
	41311	Tzi8	PI 506246	Standard Nitrogen	3	P1	2.143	0.383	0.421	0.196
	41311	Tzi8	PI 506246	Standard Nitrogen	3	P2	0.728	0.543	0.193	0.264
	41311	Tzi8	PI 506246	Standard Nitrogen	3	P3	1.748	0.431	0.362	0.207
	41447	Tzi8	PI 506246	Standard Nitrogen	4	P1	3.116	0.342	0.498	0.16
	41447	Tzi8	PI 506246	Standard Nitrogen	4	P2	3.609	0.273	0.57	0.158
	41447	Tzi8	PI 506246	Standard Nitrogen	4	P3	4.007	0.231	0.615	0.154
	52132	B14A	PI 550461	Low Nitrogen	1	P1	2.132	0.465	0.364	0.171
	52132	B14A	PI 550461	Low Nitrogen	1	P2	2.172	0.475	0.359	0.165
	52132	B14A	PI 550461	Low Nitrogen	1	P3	2.349	0.446	0.389	0.166
	52203	B14A	PI 550461	Low Nitrogen	2	P1	3.351	0.374	0.482	0.144
	52203	B14A	PI 550461	Low Nitrogen	2	P2	2.459	0.453	0.389	0.158
	52203	B14A	PI 550461	Low Nitrogen	2	P3	2.883	0.471	0.393	0.136
	52325	B14A	PI 550461	Low Nitrogen	3	P2	2.517	0.419	0.416	0.165
	52418	B14A	PI 550461	Low Nitrogen	4	P1	5.623	0.283	0.609	0.108
	52418	B14A	PI 550461	Low Nitrogen	4	P2	9.189	0.241	0.684	0.074
	52418	B14A	PI 550461	Low Nitrogen	4	P3	1.995	0.322	0.452	0.226
	52111	B75	PI 608774	Low Nitrogen	1	P1	0.773	0.629	0.162	0.209
	52111	B75	PI 608774	Low Nitrogen	1	P2	1.658	0.451	0.343	0.207
	52111	B75	PI 608774	Low Nitrogen	1	P3	4.915	0.347	0.543	0.11
	52208	B75	PI 608774	Low Nitrogen	2	P1	0.74	0.637	0.154	0.209
	52208	B75	PI 608774	Low Nitrogen	2	P2	0.962	0.607	0.193	0.2
	52208	B75	PI 608774	Low Nitrogen	2	P3	0.47	0.662	0.108	0.23
	52344	B75	PI 608774	Low Nitrogen	3	P1	4.075	0.312	0.552	0.135
	52344	B75	PI 608774	Low Nitrogen	3	P2	3.47	0.362	0.496	0.143
	52344	B75	PI 608774	Low Nitrogen	3	P3	1.808	0.516	0.312	0.173
	52442	B75	PI 608774	Low Nitrogen	4	P1	3.746	0.442	0.44	0.118
	52442	B75	PI 608774	Low Nitrogen	4	P2	4.991	0.277	0.602	0.121
	52442	B75	PI 608774	Low Nitrogen	4	P3	2.385	0.445	0.391	0.164
	52116	C123	Ames 19313	Low Nitrogen	1	P2	0.687	0.623	0.154	0.224
	52226	C123	Ames 19313	Low Nitrogen	2	P1	1.912	0.366	0.416	0.218
	52226	C123	Ames 19313	Low Nitrogen	2	P2	0.498	0.687	0.104	0.209
	52226	C123	Ames 19313	Low Nitrogen	2	P3	2.07	0.264	0.496	0.24
	52350	C123	Ames 19313	Low Nitrogen	3	P1	1.84	0.38	0.402	0.218
	52350	C123	Ames 19313	Low Nitrogen	3	P2	2.947	0.329	0.501	0.17
	52350	C123	Ames 19313	Low Nitrogen	3	P3	1.906	0.45	0.361	0.189
	52427	C123	Ames 19313	Low Nitrogen	4	P1	1.504	0.338	0.398	0.264
	52427	C123	Ames 19313	Low Nitrogen	4	P2	3.346	0.259	0.57	0.17
	52427	C123	Ames 19313	Low Nitrogen	4	P3	3.269	0.386	0.47	0.144
	52110	CML333	Ames 27101	Low Nitrogen	1	P1	0.882	0.49	0.239	0.271
	52110	CML333	Ames 27101	Low Nitrogen	1	P2	0.945	0.539	0.224	0.237
	52110	CML333	Ames 27101	Low Nitrogen	1	P3	1.945	0.457	0.359	0.184
	52246	CML333	Ames 27101	Low Nitrogen	2	P1	3.19	0.405	0.453	0.142
	52246	CML333	Ames 27101	Low Nitrogen	2	P2	2.162	0.478	0.357	0.165
	52246	CML333	Ames 27101	Low Nitrogen	2	P3	1.88	0.424	0.376	0.2
	52306	CML333	Ames 27101	Low Nitrogen	3	P1	2.403	0.41	0.416	0.173
	52306	CML333	Ames 27101	Low Nitrogen	3	P2	2.246	0.429	0.395	0.176
	52306	CML333	Ames 27101	Low Nitrogen	3	P3	0.627	0.656	0.132	0.211
	52408	CML333	Ames 27101	Low Nitrogen	4	P1	3.197	0.338	0.504	0.158
	52408	CML333	Ames 27101	Low Nitrogen	4	P2	1.533	0.245	0.457	0.298
	52148	CO255	Ames 27107	Low Nitrogen	1	P1	0.95	0.595	0.197	0.208
	52148	CO255	Ames 27107	Low Nitrogen	1	P2	2.427	0.469	0.376	0.155
	52148	CO255	Ames 27107	Low Nitrogen	1	P3	1.805	0.505	0.319	0.176
	52217	CO255	Ames 27107	Low Nitrogen	2	P1	1.958	0.294	0.467	0.239
	52217	CO255	Ames 27107	Low Nitrogen	2	P2	1.909	0.469	0.348	0.182
	52217	CO255	Ames 27107	Low Nitrogen	2	P3	2.262	0.484	0.358	0.158
	52317	CO255	Ames 27107	Low Nitrogen	3	P1	4.889	0.333	0.553	0.113
	52317	CO255	Ames 27107	Low Nitrogen	3	P2	4.35	0.376	0.508	0.117
	52317	CO255	Ames 27107	Low Nitrogen	3	P3	4.246	0.39	0.494	0.116
	52437	CO255	Ames 27107	Low Nitrogen	4	P2	7.274	0.242	0.666	0.092
	52105	F2834T	Ames 27112	Low Nitrogen	1	P1	1.399	0.512	0.285	0.204
	52105	F2834T	Ames 27112	Low Nitrogen	1	P2	1.501	0.46	0.324	0.216
	52105	F2834T	Ames 27112	Low Nitrogen	1	P3	1.352	0.319	0.391	0.29
	52225	F2834T	Ames 27112	Low Nitrogen	2	P1	0.944	0.579	0.204	0.217
	52225	F2834T	Ames 27112	Low Nitrogen	2	P2	2.003	0.434	0.377	0.188
	52225	F2834T	Ames 27112	Low Nitrogen	2	P3	2.788	0.374	0.461	0.165
	52323	F2834T	Ames 27112	Low Nitrogen	3	P1	2.67	0.431	0.414	0.155
	52323	F2834T	Ames 27112	Low Nitrogen	3	P2	3.192	0.367	0.482	0.151
	52323	F2834T	Ames 27112	Low Nitrogen	3	P3	1.039	0.581	0.213	0.205
	52435	F2834T	Ames 27112	Low Nitrogen	4	P1	2.855	0.224	0.574	0.201
	52435	F2834T	Ames 27112	Low Nitrogen	4	P2	3.709	0.403	0.47	0.127
	52435	F2834T	Ames 27112	Low Nitrogen	4	P3	2.714	0.155	0.617	0.227
	52152	F44	NSL 22893	Low Nitrogen	1	P1	0.778	0.613	0.169	0.218
	52152	F44	NSL 22893	Low Nitrogen	1	P2	0.434	0.681	0.097	0.223
	52152	F44	NSL 22893	Low Nitrogen	1	P3	1.879	0.45	0.359	0.191
	52244	F44	NSL 22893	Low Nitrogen	2	P1	2.754	0.41	0.433	0.157
	52244	F44	NSL 22893	Low Nitrogen	2	P2	2.84	0.418	0.43	0.152
	52244	F44	NSL 22893	Low Nitrogen	2	P3	2.728	0.371	0.461	0.169
	52302	F44	NSL 22893	Low Nitrogen	3	P1	1.631	0.339	0.41	0.251
	52302	F44	NSL 22893	Low Nitrogen	3	P2	2.053	0.462	0.362	0.176
	52302	F44	NSL 22893	Low Nitrogen	3	P3	1.004	0.574	0.213	0.212
	52425	F44	NSL 22893	Low Nitrogen	4	P1	3.311	0.363	0.489	0.148
	52425	F44	NSL 22893	Low Nitrogen	4	P2	5.18	0.299	0.587	0.113
	52425	F44	NSL 22893	Low Nitrogen	4	P3	2.591	0.291	0.512	0.198
	52121	H100	Ames 22748	Low Nitrogen	1	P1	1.377	0.343	0.381	0.277
	52121	H100	Ames 22748	Low Nitrogen	1	P2	0.878	0.514	0.227	0.259
	52121	H100	Ames 22748	Low Nitrogen	1	P3	1.758	0.586	0.178	0.235
	52213	H100	Ames 22748	Low Nitrogen	2	P1	1.037	0.115	0.841	0.044
	52213	H100	Ames 22748	Low Nitrogen	2	P2	1.92	0.487	0.337	0.176
	52213	H100	Ames 22748	Low Nitrogen	2	P3	1.976	0.403	0.396	0.201
	52345	H100	Ames 22748	Low Nitrogen	3	P1	2.04	0.511	0.328	0.161
	52345	H100	Ames 22748	Low Nitrogen	3	P2	1.705	0.483	0.326	0.191
	52345	H100	Ames 22748	Low Nitrogen	3	P3	1.6	0.304	0.597	0.099
	52434	H100	Ames 22748	Low Nitrogen	4	P1	2.379	0.272	0.629	0.099
	52434	H100	Ames 22748	Low Nitrogen	4	P2	1.756	0.301	0.595	0.103
	52434	H100	Ames 22748	Low Nitrogen	4	P3	1.572	0.14	0.814	0.046
	52106	IDS91	PI 686063	Low Nitrogen	1	P1	1.989	0.501	0.332	0.167
	52106	IDS91	PI 686063	Low Nitrogen	1	P2	1.512	0.375	0.376	0.249
	52106	IDS91	PI 686063	Low Nitrogen	1	P3	2.388	0.473	0.371	0.156
	52216	IDS91	PI 686063	Low Nitrogen	2	P1	2.959	0.418	0.435	0.147
	52216	IDS91	PI 686063	Low Nitrogen	2	P2	3.865	0.365	0.505	0.131
	52216	IDS91	PI 686063	Low Nitrogen	2	P3	5.078	0.348	0.545	0.107
	52339	IDS91	PI 686063	Low Nitrogen	3	P1	2.575	0.369	0.454	0.176
	52339	IDS91	PI 686063	Low Nitrogen	3	P2	2.322	0.46	0.377	0.163
	52339	IDS91	PI 686063	Low Nitrogen	3	P3	0.969	0.655	0.17	0.175
	52445	IDS91	PI 686063	Low Nitrogen	4	P1	2.404	0.317	0.482	0.201
	52445	IDS91	PI 686063	Low Nitrogen	4	P2	4.878	0.339	0.548	0.112
	52445	IDS91	PI 686063	Low Nitrogen	4	P3	5.408	0.331	0.565	0.104
	52151	L317	NSL 65873	Low Nitrogen	1	P1	1.944	0.436	0.372	0.191
	52151	L317	NSL 65873	Low Nitrogen	1	P2	1.362	0.515	0.279	0.205
	52151	L317	NSL 65873	Low Nitrogen	1	P3	1.801	0.493	0.326	0.181
	52235	L317	NSL 65873	Low Nitrogen	2	P1	2.701	0.401	0.437	0.162
	52235	L317	NSL 65873	Low Nitrogen	2	P2	2.435	0.426	0.407	0.167
	52235	L317	NSL 65873	Low Nitrogen	2	P3	2.935	0.426	0.428	0.146
	52324	L317	NSL 65873	Low Nitrogen	3	P1	3.422	0.345	0.507	0.148
	52324	L317	NSL 65873	Low Nitrogen	3	P3	1.317	0.409	0.336	0.255
	52422	L317	NSL 65873	Low Nitrogen	4	P1	3.018	0.394	0.455	0.151
	52422	L317	NSL 65873	Low Nitrogen	4	P2	5.252	0.28	0.605	0.115
	52422	L317	NSL 65873	Low Nitrogen	4	P3	5.108	0.294	0.59	0.116
	52115	M14	PI 550518	Low Nitrogen	1	P1	1.531	0.477	0.316	0.207
	52115	M14	PI 550518	Low Nitrogen	1	P2	2.037	0.455	0.365	0.179
	52115	M14	PI 550518	Low Nitrogen	1	P3	2.509	0.409	0.423	0.168
	52220	M14	PI 550518	Low Nitrogen	2	P1	2.847	0.392	0.45	0.158
	52220	M14	PI 550518	Low Nitrogen	2	P2	2.301	0.396	0.421	0.183
	52220	M14	PI 550518	Low Nitrogen	2	P3	1.901	0.325	0.442	0.233
	52312	M14	PI 550518	Low Nitrogen	3	P1	1.269	0.463	0.3	0.237
	52312	M14	PI 550518	Low Nitrogen	3	P2	0.449	0.658	0.106	0.236
	52312	M14	PI 550518	Low Nitrogen	3	P3	1.77	0.455	0.349	0.197
	52446	M14	PI 550518	Low Nitrogen	4	P1	3.91	0.343	0.523	0.134
	52446	M14	PI 550518	Low Nitrogen	4	P2	5.759	0.275	0.618	0.107
	52446	M14	PI 550518	Low Nitrogen	4	P3	3.297	0.396	0.464	0.141
	52147	Mo1W	PI 558520	Low Nitrogen	1	P1	1.285	0.404	0.335	0.261
	52147	Mo1W	PI 558520	Low Nitrogen	1	P2	1.981	0.437	0.374	0.189
	52147	Mo1W	PI 558520	Low Nitrogen	1	P3	1.974	0.432	0.377	0.191
	52228	Mo1W	PI 558520	Low Nitrogen	2	P1	2.22	0.429	0.394	0.177
	52228	Mo1W	PI 558520	Low Nitrogen	2	P2	4.892	0.309	0.574	0.117
	52228	Mo1W	PI 558520	Low Nitrogen	2	P3	2.701	0.403	0.436	0.161
	52308	Mo1W	PI 558520	Low Nitrogen	3	P1	2.135	0.43	0.388	0.182
	52308	Mo1W	PI 558520	Low Nitrogen	3	P2	2.148	0.417	0.398	0.185
	52308	Mo1W	PI 558520	Low Nitrogen	3	P3	1.91	0.438	0.369	0.193
	52420	Mo1W	PI 558520	Low Nitrogen	4	P1	3.867	0.332	0.531	0.137
	52420	Mo1W	PI 558520	Low Nitrogen	4	P2	2.048	0.335	0.447	0.218
	52420	Mo1W	PI 558520	Low Nitrogen	4	P3	3.826	0.314	0.544	0.142
	52113	MS1334	Ames 24752	Low Nitrogen	1	P1	0.76	0.471	0.228	0.3
	52113	MS1334	Ames 24752	Low Nitrogen	1	P3	2.656	0.406	0.432	0.162
	52212	MS1334	Ames 24752	Low Nitrogen	2	P1	2.076	0.466	0.361	0.174
	52212	MS1334	Ames 24752	Low Nitrogen	2	P2	1.993	0.462	0.358	0.18
	52212	MS1334	Ames 24752	Low Nitrogen	2	P3	2.582	0.432	0.41	0.159
	52332	MS1334	Ames 24752	Low Nitrogen	3	P1	6.268	0.308	0.597	0.095
	52332	MS1334	Ames 24752	Low Nitrogen	3	P3	3.1	0.41	0.446	0.144
	52449	MS1334	Ames 24752	Low Nitrogen	4	P1	3.993	0.341	0.527	0.132
	52449	MS1334	Ames 24752	Low Nitrogen	4	P2	5.345	0.305	0.585	0.11
	52449	MS1334	Ames 24752	Low Nitrogen	4	P3	4.385	0.322	0.552	0.126
	52107	MS153	Ames 24734	Low Nitrogen	1	P1	2.617	0.39	0.441	0.169
	52107	MS153	Ames 24734	Low Nitrogen	1	P2	0.464	0.679	0.102	0.219
	52107	MS153	Ames 24734	Low Nitrogen	1	P3	1.054	0.603	0.204	0.193
	52205	MS153	Ames 24734	Low Nitrogen	2	P1	2.72	0.326	0.493	0.181
	52205	MS153	Ames 24734	Low Nitrogen	2	P2	1.707	0.352	0.409	0.24
	52205	MS153	Ames 24734	Low Nitrogen	2	P3	1.603	0.459	0.333	0.208
	52336	MS153	Ames 24734	Low Nitrogen	3	P1	1.789	0.322	0.435	0.243
	52336	MS153	Ames 24734	Low Nitrogen	3	P2	1.8	0.507	0.317	0.176
	52336	MS153	Ames 24734	Low Nitrogen	3	P3	1.857	0.408	0.385	0.207
	52431	MS153	Ames 24734	Low Nitrogen	4	P1	2.83	0.312	0.587	0.101
	52431	MS153	Ames 24734	Low Nitrogen	4	P2	2.773	0.374	0.495	0.131
	52431	MS153	Ames 24734	Low Nitrogen	4	P3	2.514	0.3	0.573	0.127
	52135	NC222	Ames 12729	Low Nitrogen	1	P2	1.982	0.512	0.324	0.164
	52135	NC222	Ames 12729	Low Nitrogen	1	P3	3.166	0.425	0.437	0.138
	52236	NC222	Ames 12729	Low Nitrogen	2	P1	3.138	0.432	0.431	0.137
	52236	NC222	Ames 12729	Low Nitrogen	2	P2	3.587	0.424	0.45	0.126
	52236	NC222	Ames 12729	Low Nitrogen	2	P3	2.396	0.41	0.416	0.174
	52319	NC222	Ames 12729	Low Nitrogen	3	P1	3.026	0.419	0.437	0.144
	52319	NC222	Ames 12729	Low Nitrogen	3	P2	0.946	0.599	0.195	0.206
	52319	NC222	Ames 12729	Low Nitrogen	3	P3	0.905	0.39	0.29	0.32
	52414	NC222	Ames 12729	Low Nitrogen	4	P1	4.807	0.354	0.535	0.111
	52414	NC222	Ames 12729	Low Nitrogen	4	P2	5.437	0.323	0.572	0.105
	52414	NC222	Ames 12729	Low Nitrogen	4	P3	2.918	0.423	0.429	0.147
	52131	NC312	Ames 27152	Low Nitrogen	1	P1	2.78	0.398	0.385	0.217
	52131	NC312	Ames 27152	Low Nitrogen	1	P2	2.764	0.35	0.477	0.173
	52131	NC312	Ames 27152	Low Nitrogen	1	P3	2.717	0.398	0.44	0.162
	52202	NC312	Ames 27152	Low Nitrogen	2	P1	3.406	0.362	0.493	0.145
	52202	NC312	Ames 27152	Low Nitrogen	2	P2	3.933	0.3	0.558	0.142
	52202	NC312	Ames 27152	Low Nitrogen	2	P3	3.449	0.328	0.549	0.123
	52309	NC312	Ames 27152	Low Nitrogen	3	P1	2.644	0.358	0.466	0.176
	52309	NC312	Ames 27152	Low Nitrogen	3	P2	1.675	0.308	0.433	0.259
	52309	NC312	Ames 27152	Low Nitrogen	3	P3	1.201	0.329	0.366	0.305
	52411	NC312	Ames 27152	Low Nitrogen	4	P1	3.746	0.321	0.561	0.118
	52411	NC312	Ames 27152	Low Nitrogen	4	P2	2.895	0.345	0.487	0.168
	52411	NC312	Ames 27152	Low Nitrogen	4	P3	3.313	0.406	0.457	0.138
	52101	NC332	Ames 27162	Low Nitrogen	1	P1	0.6	0.566	0.163	0.271
	52101	NC332	Ames 27162	Low Nitrogen	1	P2	0.522	0.625	0.129	0.247
	52101	NC332	Ames 27162	Low Nitrogen	1	P3	1.358	0.51	0.282	0.208
	52201	NC332	Ames 27162	Low Nitrogen	2	P1	3.418	0.369	0.488	0.143
	52201	NC332	Ames 27162	Low Nitrogen	2	P2	0.525	0.68	0.11	0.21
	52201	NC332	Ames 27162	Low Nitrogen	2	P3	2.245	0.476	0.362	0.161
	52310	NC332	Ames 27162	Low Nitrogen	3	P2	2.27	0.463	0.373	0.164
	52310	NC332	Ames 27162	Low Nitrogen	3	P3	2.75	0.376	0.458	0.166
	52419	NC332	Ames 27162	Low Nitrogen	4	P1	4.549	0.308	0.567	0.125
	52419	NC332	Ames 27162	Low Nitrogen	4	P2	8.843	0.217	0.704	0.08
	52419	NC332	Ames 27162	Low Nitrogen	4	P3	5.883	0.324	0.578	0.098
	52149	NC342	Ames 27167	Low Nitrogen	1	P1	1.069	0.53	0.243	0.227
	52149	NC342	Ames 27167	Low Nitrogen	1	P2	1.08	0.559	0.229	0.212
	52149	NC342	Ames 27167	Low Nitrogen	1	P3	1.496	0.425	0.345	0.23
	52233	NC342	Ames 27167	Low Nitrogen	2	P1	1.98	0.423	0.383	0.194
	52233	NC342	Ames 27167	Low Nitrogen	2	P2	2.429	0.422	0.41	0.169
	52233	NC342	Ames 27167	Low Nitrogen	2	P3	3.287	0.346	0.502	0.153
	52313	NC342	Ames 27167	Low Nitrogen	3	P1	2.927	0.404	0.444	0.152
	52313	NC342	Ames 27167	Low Nitrogen	3	P2	1.934	0.312	0.454	0.235
	52313	NC342	Ames 27167	Low Nitrogen	3	P3	1.003	0.389	0.306	0.305
	52404	NC342	Ames 27167	Low Nitrogen	4	P1	3.371	0.359	0.494	0.147
	52404	NC342	Ames 27167	Low Nitrogen	4	P2	3.498	0.337	0.516	0.147
	52404	NC342	Ames 27167	Low Nitrogen	4	P3	6.715	0.294	0.614	0.091
	52141	NC356	Ames 27174	Low Nitrogen	1	P1	3.035	0.366	0.477	0.157
	52141	NC356	Ames 27174	Low Nitrogen	1	P2	2.229	0.386	0.424	0.19
	52141	NC356	Ames 27174	Low Nitrogen	1	P3	2.885	0.387	0.456	0.158
	52206	NC356	Ames 27174	Low Nitrogen	2	P1	2.233	0.402	0.413	0.185
	52206	NC356	Ames 27174	Low Nitrogen	2	P2	2.118	0.414	0.398	0.188
	52206	NC356	Ames 27174	Low Nitrogen	2	P3	2.194	0.447	0.38	0.173
	52314	NC356	Ames 27174	Low Nitrogen	3	P1	0.851	0.589	0.189	0.222
	52314	NC356	Ames 27174	Low Nitrogen	3	P2	1.441	0.545	0.268	0.186
	52314	NC356	Ames 27174	Low Nitrogen	3	P3	2.04	0.493	0.34	0.167
	52432	NC356	Ames 27174	Low Nitrogen	4	P1	4.625	0.281	0.591	0.128
	52432	NC356	Ames 27174	Low Nitrogen	4	P2	3.488	0.255	0.579	0.166
	52432	NC356	Ames 27174	Low Nitrogen	4	P3	5.601	0.271	0.618	0.11
	52108	R168	Ames 19326	Low Nitrogen	1	P1	1.198	0.471	0.288	0.241
	52108	R168	Ames 19326	Low Nitrogen	1	P2	2.108	0.484	0.35	0.166
	52108	R168	Ames 19326	Low Nitrogen	1	P3	2.509	0.458	0.388	0.155
	52215	R168	Ames 19326	Low Nitrogen	2	P1	5.912	0.291	0.606	0.103
	52215	R168	Ames 19326	Low Nitrogen	2	P3	1.779	0.488	0.328	0.184
	52316	R168	Ames 19326	Low Nitrogen	3	P1	1.624	0.319	0.421	0.259
	52316	R168	Ames 19326	Low Nitrogen	3	P2	3.27	0.358	0.491	0.15
	52316	R168	Ames 19326	Low Nitrogen	3	P3	2.907	0.371	0.468	0.161
	52444	R168	Ames 19326	Low Nitrogen	4	P1	7.109	0.278	0.633	0.089
	52444	R168	Ames 19326	Low Nitrogen	4	P2	4.211	0.342	0.532	0.126
	52444	R168	Ames 19326	Low Nitrogen	4	P3	7.356	0.255	0.656	0.089
	52134	SD40	PI 606768	Low Nitrogen	1	P1	1.981	0.481	0.345	0.174
	52134	SD40	PI 606768	Low Nitrogen	1	P2	2.304	0.361	0.446	0.193
	52134	SD40	PI 606768	Low Nitrogen	1	P3	1.055	0.453	0.281	0.266
	52249	SD40	PI 606768	Low Nitrogen	2	P1	2.243	0.526	0.328	0.146
	52249	SD40	PI 606768	Low Nitrogen	2	P2	2.182	0.396	0.414	0.19
	52249	SD40	PI 606768	Low Nitrogen	2	P3	2.517	0.415	0.418	0.166
	52335	SD40	PI 606768	Low Nitrogen	3	P1	5.439	0.263	0.623	0.115
	52335	SD40	PI 606768	Low Nitrogen	3	P2	2.794	0.287	0.525	0.188
	52335	SD40	PI 606768	Low Nitrogen	3	P3	2.599	0.419	0.42	0.162
	52409	SD40	PI 606768	Low Nitrogen	4	P1	5.079	0.311	0.576	0.113
	52409	SD40	PI 606768	Low Nitrogen	4	P2	3.847	0.317	0.542	0.141
	52409	SD40	PI 606768	Low Nitrogen	4	P3	4.235	0.303	0.564	0.133
	52124	Tzi8	PI 506246	Low Nitrogen	1	P1	1.264	0.495	0.282	0.223
	52124	Tzi8	PI 506246	Low Nitrogen	1	P2	1.113	0.5	0.264	0.237
	52124	Tzi8	PI 506246	Low Nitrogen	1	P3	1.387	0.471	0.307	0.222
	52207	Tzi8	PI 506246	Low Nitrogen	2	P1	3.331	0.404	0.458	0.137
	52207	Tzi8	PI 506246	Low Nitrogen	2	P2	2.637	0.367	0.459	0.174
	52207	Tzi8	PI 506246	Low Nitrogen	2	P3	1.907	0.455	0.358	0.187
	52342	Tzi8	PI 506246	Low Nitrogen	3	P1	2.173	0.441	0.383	0.176
	52342	Tzi8	PI 506246	Low Nitrogen	3	P2	2.97	0.371	0.471	0.159
	52342	Tzi8	PI 506246	Low Nitrogen	3	P3	3.275	0.375	0.479	0.146
	52443	Tzi8	PI 506246	Low Nitrogen	4	P1	4.542	0.33	0.549	0.121
	52443	Tzi8	PI 506246	Low Nitrogen	4	P2	12.268	0.191	0.748	0.061
	52443	Tzi8	PI 506246	Low Nitrogen	4	P3	3.774	0.38	0.49	0.13
