## Supplementary material for "Genotype-specific nonphotochemical quenching responses to nitrogen deficit are linked to chlorophyll a to b ratios": Datasets: 11_Dataset 11.xlsx

### Sheet: Dataset 11
	Dataset 11 NPQ kinetics data collected for 4 maize genotypes at different light intensities under two nitrogen treatments in the growth chamber.
	Genotype	Treatment	PFD (µmol m-2 s-1)	Biological replicates	NPQ_L1	NPQ_L2	NPQ_L3	NPQ_L4	NPQ_L5	NPQ_L6	NPQ_L7	NPQ_L8	NPQ_L9	NPQ_L10	NPQ_L11	NPQ_L12	NPQ_L13
	MS153	Control	150	1	0.06	0.15	0.21	0.17	0.11	0.1	0.1	0.13	0.16	0.18	0.19	0.2	0.2
	MS153	Control	150	2	0.08	0.19	0.25	0.21	0.15	0.14	0.16	0.19	0.21	0.21	0.23	0.23	0.23
	MS153	Control	150	3	-0.01	0	0.02	0.05	0.07	0.09	0.1	0.11	0.12	0.13	0.14	0.15	0.16
	MS153	Control	150	4	0.02	0.04	0.07	0.1	0.11	0.15	0.17	0.19	0.22	0.23	0.24	0.26	0.26
	MS153	Control	500	1	0.19	0.4	0.74	1.09	1.71	2.06	2.2	2.3	2.36	2.41	2.47	2.49	2.52
	MS153	Control	500	2	0.21	0.58	0.87	1.06	1.16	1.23	1.2	1.16	1.2	1.14	1.22	1.2	1.16
	MS153	Control	500	3	0.34	0.66	1.09	1.56	2.22	2.5	2.62	2.73	2.78	2.86	2.91	2.91	2.96
	MS153	Control	500	4	0.28	0.66	0.96	1.11	1.3	1.33	1.33	1.35	1.29	1.35	1.31	1.35	1.33
	MS153	Control	1000	1	0.44	0.88	1.27	1.49	1.8	2.02	2.2	2.37	2.47	2.55	2.64	2.74	2.77
	MS153	Control	1000	2	0.14	0.34	0.61	0.84	1.27	1.52	1.76	1.98	2.12	2.25	2.33	2.39	2.44
	MS153	Control	1000	3	0.09	0.22	0.59	1.01	1.69	2.03	2.18	2.25	2.36	2.44	2.45	2.54	2.57
	MS153	Control	1000	4	0.18	0.36	0.71	1.13	1.88	2.15	2.31	2.4	2.46	2.56	2.65	2.67	2.72
	MS153	Control	2000	1	0.17	0.34	0.54	0.88	1.46	2.08	2.51	2.8	3.03	3.24	3.37	3.59	3.63
	MS153	Control	2000	2	0.32	0.49	0.7	0.85	1.06	1.12	1.15	1.17	1.13	1.08	1.04	1.02	0.99
	MS153	Control	2000	3	0.1	0.2	0.33	0.38	0.47	1.33	2.11	2.33	2.39	2.48	2.59	2.63	2.74
	MS153	Control	2000	4	0.21	0.35	0.54	0.68	0.89	1.04	1.04	1.02	0.96	0.89	0.88	0.88	0.9
	MS153	Control	4000	1	0.13	0.32	0.8	1.3	2.04	2.26	2.4	2.43	2.55	2.57	2.68	2.76	2.73
	MS153	Control	4000	2	0.33	0.61	0.9	1.07	1.63	2.07	2.34	2.52	2.65	2.76	2.84	2.94	2.96
	MS153	Control	4000	3	0.21	0.39	0.78	1.29	2.18	2.56	2.79	2.98	3.04	3.2	3.33	3.49	3.55
	MS153	Control	4000	4	0.24	0.54	0.9	1.23	1.94	2.25	2.46	2.63	2.74	2.81	2.95	2.97	3.07
	Mo1W	Control	150	1	0.06	0.15	0.24	0.23	0.17	0.16	0.17	0.19	0.21	0.23	0.24	0.26	0.26
	Mo1W	Control	150	2	0	0	0.02	0.03	0.05	0.06	0.06	0.06	0.07	0.08	0.08	0.09	0.1
	Mo1W	Control	150	3	0.05	0.17	0.31	0.33	0.27	0.27	0.29	0.3	0.31	0.33	0.34	0.35	0.36
	Mo1W	Control	150	4	.	.	.	.	.	.	.	.	.	.	.	.	.
	Mo1W	Control	500	1	0.08	0.19	0.4	0.74	1.53	2.06	2.3	2.41	2.55	2.65	2.77	2.78	2.87
	Mo1W	Control	500	2	0.07	0.15	0.3	0.47	0.95	1.16	1.42	1.59	1.68	1.76	1.91	2.01	2.09
	Mo1W	Control	500	3	0.06	0.11	0.17	0.22	0.3	0.35	0.37	0.39	0.4	0.4	0.39	0.38	0.37
	Mo1W	Control	500	4	0.14	0.32	0.56	0.83	1.35	1.73	1.95	2.1	2.23	2.42	2.54	2.62	2.72
	Mo1W	Control	1000	1	0	0.03	0.09	0.13	0.21	0.26	0.31	0.36	0.39	0.45	0.5	0.54	0.58
	Mo1W	Control	1000	2	0.05	0.14	0.29	0.4	0.69	0.94	1.15	1.34	1.52	1.71	1.88	2.01	2.18
	Mo1W	Control	1000	3	0.12	0.33	0.58	0.78	1.42	1.91	2.21	2.43	2.6	2.74	2.85	2.92	2.97
	Mo1W	Control	1000	4	0.1	0.25	0.57	1.02	1.79	2.18	2.41	2.55	2.69	2.79	2.87	2.95	3.05
	Mo1W	Control	2000	1	0.09	0.23	0.46	0.63	1.06	1.41	1.74	2.09	2.38	2.58	2.68	2.8	2.87
	Mo1W	Control	2000	2	0.1	0.24	0.47	0.74	1.45	1.94	2.2	2.47	2.68	2.91	3.03	3.14	3.17
	Mo1W	Control	2000	3	0.05	0.14	0.3	0.43	0.76	1.06	1.28	1.5	1.69	1.87	2.03	2.2	2.3
	Mo1W	Control	2000	4	0.05	0.15	0.32	0.42	0.64	0.83	1.07	1.34	1.63	1.89	2.08	2.27	2.38
	Mo1W	Control	4000	1	0.21	0.42	0.74	0.98	1.67	1.94	2.16	2.32	2.43	2.54	2.6	2.69	2.73
	Mo1W	Control	4000	2	0.26	0.44	0.74	1.08	2.09	2.71	3.01	3.19	3.3	3.32	3.38	3.42	3.41
	Mo1W	Control	4000	3	0.05	0.15	0.33	0.46	0.75	0.99	1.26	1.57	1.87	2.14	2.29	2.42	2.51
	Mo1W	Control	4000	4	0.05	0.15	0.38	0.65	1.47	1.82	2.12	2.29	2.45	2.55	2.64	2.68	2.75
	NC312	Control	150	1	0.02	0.04	0.05	0.06	0.06	0.06	0.07	0.07	0.07	0.07	0.08	0.08	0.08
	NC312	Control	150	2	0.06	0.12	0.2	0.24	0.25	0.27	0.32	0.35	0.38	0.4	0.42	0.45	0.47
	NC312	Control	150	3	0.09	0.16	0.19	0.17	0.14	0.15	0.18	0.2	0.21	0.22	0.23	0.24	0.25
	NC312	Control	150	4	0.07	0.15	0.27	0.3	0.27	0.28	0.3	0.31	0.32	0.33	0.35	0.37	0.38
	NC312	Control	500	1	0.12	0.23	0.36	0.54	1.11	1.6	1.88	2.03	2.18	2.27	2.41	2.46	2.55
	NC312	Control	500	2	0.1	0.19	0.32	0.54	1.32	1.86	2.09	2.24	2.31	2.37	2.42	2.48	2.52
	NC312	Control	500	3	0.13	0.24	0.44	0.69	1.27	1.59	1.73	1.83	1.94	2.04	2.13	2.17	2.25
	NC312	Control	500	4	0.13	0.26	0.36	0.57	1.25	1.6	1.85	2.01	2.13	2.23	2.3	2.36	2.42
	NC312	Control	1000	1	0.12	0.23	0.38	0.52	0.97	1.36	1.56	1.79	2.03	2.2	2.35	2.46	2.57
	NC312	Control	1000	2	0.11	0.24	0.42	0.68	1.5	1.89	2.12	2.2	2.25	2.27	2.33	2.38	2.44
	NC312	Control	1000	3	0.27	0.48	0.78	1.15	1.93	2.11	2.22	2.32	2.37	2.44	2.49	2.53	2.58
	NC312	Control	1000	4	0.17	0.34	0.6	0.93	1.68	2.02	2.12	2.18	2.24	2.3	2.32	2.36	2.39
	NC312	Control	2000	1	0.33	0.57	0.8	1.02	1.67	2.26	2.53	2.7	2.8	2.94	3	3.09	3.17
	NC312	Control	2000	2	0.31	0.52	0.82	1.21	2.09	2.58	2.82	2.94	3.06	3.15	3.28	3.38	3.44
	NC312	Control	2000	3	0.32	0.54	0.81	1.13	1.82	2.05	2.36	2.57	2.74	2.88	3.04	3.15	3.21
	NC312	Control	2000	4	0.45	0.73	1.06	1.29	1.7	1.88	2.01	2.16	2.35	2.52	2.62	2.73	2.81
	NC312	Control	4000	1	0.36	0.54	0.78	1.03	1.81	2.44	2.59	2.7	2.77	2.87	2.91	2.96	2.96
	NC312	Control	4000	2	0.44	0.67	1.1	1.43	1.94	2.14	2.23	2.32	2.34	2.41	2.42	2.46	2.48
	NC312	Control	4000	3	0.26	0.43	0.64	0.88	1.95	2.29	2.42	2.52	2.64	2.72	2.79	2.83	2.89
	NC312	Control	4000	4	0.45	0.7	1.07	1.35	1.75	1.91	2.06	2.12	2.25	2.32	2.4	2.46	2.52
	H100	Control	150	1	0.07	0.12	0.19	0.23	0.3	0.35	0.39	0.42	0.45	0.47	0.48	0.5	0.5
	H100	Control	150	2	0.13	0.34	0.43	0.3	0.14	0.14	0.14	0.15	0.16	0.16	0.16	0.17	0.17
	H100	Control	150	3	0.14	0.33	0.44	0.36	0.27	0.25	0.22	0.21	0.21	0.21	0.21	0.21	0.22
	H100	Control	150	4	0.05	0.15	0.2	0.15	0.15	0.17	0.14	0.12	0.13	0.13	0.12	0.12	0.12
	H100	Control	500	1	0.3	0.66	0.94	1.13	1.33	1.47	1.59	1.64	1.68	1.74	1.77	1.79	1.82
	H100	Control	500	2	0.09	0.31	0.67	0.97	1.29	1.59	1.69	1.76	1.77	1.83	1.84	1.88	1.9
	H100	Control	500	3	0.16	0.46	0.79	1.05	1.43	1.7	1.8	1.89	1.92	1.96	2	2.04	2.05
	H100	Control	500	4	0.12	0.35	0.61	0.77	1.18	1.46	1.57	1.64	1.7	1.74	1.74	1.79	1.81
	H100	Control	1000	1	0.13	0.35	0.65	0.94	1.32	1.52	1.61	1.66	1.7	1.73	1.79	1.83	1.85
	H100	Control	1000	2	0.13	0.39	0.74	1.02	1.36	1.63	1.73	1.81	1.86	1.9	1.95	1.96	2.01
	H100	Control	1000	3	0.21	0.45	0.7	0.95	1.39	1.64	1.75	1.84	1.92	1.96	2	2.01	2.09
	H100	Control	1000	4	0.11	0.31	0.62	0.96	1.48	1.76	1.9	2	2.07	2.11	2.15	2.21	2.25
	H100	Control	2000	1	0.25	0.56	0.88	1.15	1.63	1.82	1.88	1.97	2.01	2.03	2.08	2.14	2.16
	H100	Control	2000	2	0.18	0.27	0.34	0.36	0.82	1.28	1.43	1.49	1.53	1.58	1.62	1.67	1.73
	H100	Control	2000	3	0.29	0.67	0.98	1.21	1.58	1.8	1.89	1.96	2.06	2.15	2.19	2.27	2.31
	H100	Control	2000	4	0.08	0.26	0.6	0.9	1.39	1.63	1.79	1.89	1.98	2.09	2.09	2.21	2.22
	H100	Control	4000	1	0.26	0.41	0.6	0.71	0.86	0.96	0.99	0.94	0.88	0.83	0.8	0.73	0.69
	H100	Control	4000	2	0.42	0.81	1.13	1.3	1.76	1.98	2.11	2.2	2.3	2.35	2.41	2.45	2.57
	H100	Control	4000	3	0.21	0.5	0.94	1.32	2.01	2.31	2.46	2.58	2.66	2.75	2.75	2.86	2.93
	H100	Control	4000	4	0.14	0.36	0.63	0.84	1.32	1.69	1.87	2.03	2.07	2.14	2.17	2.23	2.2
	MS153	Low N	150	1	0.52	0.88	1.24	1.21	0.27	0.24	0.25	0.28	0.32	0.36	0.39	0.42	0.45
	MS153	Low N	150	2	0.13	0.32	0.63	0.78	0.78	0.76	0.79	0.84	0.88	0.9	0.95	0.99	1.02
	MS153	Low N	150	3	0.08	0.13	0.19	0.23	0.24	0.23	0.25	0.3	0.35	0.36	0.36	0.38	0.41
	MS153	Low N	150	4	-0.01	0	0.01	0.02	0.05	0.06	0.06	0.07	0.08	0.09	0.09	0.11	0.11
	MS153	Low N	500	1	0.14	0.33	0.53	0.7	1.44	1.67	1.75	1.95	2.04	2.12	2.21	2.27	2.3
	MS153	Low N	500	2	0.01	0.04	0.06	0.07	0.13	0.16	0.18	0.21	0.22	0.24	0.27	0.26	0.29
	MS153	Low N	500	3	0.33	0.59	0.83	1.07	1.62	1.87	2.14	2.32	2.44	2.49	2.57	2.63	2.7
	MS153	Low N	500	4	0.38	0.8	1.34	1.74	2.56	2.8	2.97	3	3.06	3.09	3.16	3.23	3.24
	MS153	Low N	1000	1	0.27	0.47	0.77	1.13	1.85	2.39	2.62	2.81	2.89	2.94	2.99	3.08	3.15
	MS153	Low N	1000	2	0.31	0.58	0.93	1.26	1.9	2.1	2.37	2.54	2.59	2.68	2.79	2.82	2.87
	MS153	Low N	1000	3	0.67	1.09	1.4	1.71	2.51	2.97	3.15	3.31	3.45	3.56	3.58	3.61	3.76
	MS153	Low N	1000	4	0.32	0.54	0.7	0.88	2.19	2.6	2.95	3.08	3.17	3.22	3.32	3.3	3.37
	MS153	Low N	2000	1	0.26	0.53	0.84	1.09	1.67	1.91	2.21	2.41	2.61	2.74	2.82	2.93	2.99
	MS153	Low N	2000	2	0.4	0.72	1.28	1.74	2.35	2.81	3.02	3.19	3.35	3.54	3.57	3.69	3.76
	MS153	Low N	2000	3	0.28	0.62	1.13	1.49	2.06	2.33	2.5	2.68	2.79	2.9	2.91	3	2.99
	MS153	Low N	2000	4	0.11	0.29	0.58	0.94	1.49	1.88	2.09	2.23	2.35	2.43	2.54	2.57	2.65
	MS153	Low N	4000	1	0.27	0.5	0.8	1.11	1.8	2.17	2.49	2.68	2.84	2.97	3.06	3.19	3.3
	MS153	Low N	4000	2	0.23	0.44	0.79	1.22	1.95	2.66	2.91	3.13	3.29	3.44	3.58	3.72	3.74
	MS153	Low N	4000	3	0.35	0.66	1.09	1.37	1.89	2.44	2.68	2.79	2.87	2.88	2.9	2.92	2.95
	MS153	Low N	4000	4	0.16	0.25	0.19	0.26	0.88	1.7	2.56	2.98	3.05	3.05	3.19	3.31	3.34
	Mo1W	Low N	150	1	0.07	0.18	0.35	0.47	0.54	0.66	0.71	0.74	0.77	0.81	0.84	0.86	0.9
	Mo1W	Low N	150	2	0.26	0.57	0.87	0.84	0.28	0.25	0.42	0.54	0.61	0.68	0.73	0.77	0.81
	Mo1W	Low N	150	3	0.12	0.29	0.41	0.35	0.19	0.16	0.18	0.22	0.27	0.35	0.42	0.49	0.54
	Mo1W	Low N	150	4	0	0	0.03	0.04	0.06	0.07	0.08	0.1	0.11	0.12	0.14	0.15	0.15
	Mo1W	Low N	500	1	0.17	0.38	0.52	0.69	1.4	1.88	2.11	2.29	2.39	2.46	2.51	2.58	2.56
	Mo1W	Low N	500	2	0.19	0.39	0.52	0.59	1.17	1.58	1.8	2.12	2.33	2.43	2.51	2.54	2.58
	Mo1W	Low N	500	3	0.27	0.58	0.81	0.92	1.33	2	2.22	2.38	2.48	2.55	2.57	2.62	2.63
	Mo1W	Low N	500	4	0.24	0.54	0.93	1.21	2.01	2.34	2.49	2.56	2.65	2.71	2.74	2.8	2.81
	Mo1W	Low N	1000	1	0.32	0.62	1.03	1.41	2.13	2.54	2.78	2.86	2.97	3.07	3.07	3.08	3.11
	Mo1W	Low N	1000	2	0.24	0.49	0.79	1.14	2.15	2.76	3.02	3.14	3.17	3.26	3.2	3.16	3.1
	Mo1W	Low N	1000	3	0.27	0.56	0.84	0.97	1.74	2.14	2.42	2.62	2.71	2.75	2.82	2.87	2.92
	Mo1W	Low N	1000	4	0.24	0.5	0.75	1.04	2.02	2.61	2.83	2.91	3.03	3.15	3.14	3.22	3.26
	Mo1W	Low N	2000	1	0.22	0.44	0.71	1.12	2.12	2.65	3	3.17	3.23	3.33	3.36	3.35	3.43
	Mo1W	Low N	2000	2	0.1	0.21	0.38	0.61	1.66	2.22	2.51	2.67	2.8	2.86	2.94	2.96	3.03
	Mo1W	Low N	2000	3	0.38	0.78	1.22	1.39	2.29	2.69	2.96	3.15	3.25	3.33	3.37	3.37	3.37
	Mo1W	Low N	2000	4	0.19	0.37	0.63	0.96	1.89	2.39	2.63	2.72	2.86	2.91	3.04	3.1	3.17
	Mo1W	Low N	4000	1	0.29	0.53	0.72	0.95	1.51	1.79	2	2.15	2.23	2.29	2.34	2.4	2.45
	Mo1W	Low N	4000	2	0.39	0.66	0.9	1.08	1.78	2.2	2.44	2.57	2.65	2.73	2.75	2.78	2.75
	Mo1W	Low N	4000	3	0.22	0.44	0.64	0.7	1.35	2	2.35	2.52	2.58	2.7	2.75	2.78	2.79
	Mo1W	Low N	4000	4	0.14	0.34	0.63	0.91	1.57	1.85	1.97	2.11	2.23	2.29	2.33	2.38	2.43
	NC312	Low N	150	1	0.15	0.29	0.35	0.33	0.26	0.45	0.48	0.5	0.54	0.58	0.61	0.64	0.66
	NC312	Low N	150	2	0.17	0.41	0.58	0.49	0.3	0.28	0.34	0.38	0.41	0.43	0.47	0.5	0.52
	NC312	Low N	150	3	0.13	0.28	0.43	0.43	0.3	0.36	0.4	0.43	0.46	0.49	0.5	0.51	0.51
	NC312	Low N	150	4	0.27	0.54	0.65	0.47	0.22	0.29	0.34	0.37	0.4	0.43	0.48	0.51	0.55
	NC312	Low N	500	1	0.22	0.39	0.52	0.72	1.32	1.55	1.89	2.18	2.31	2.41	2.49	2.55	2.61
	NC312	Low N	500	2	0.24	0.41	0.52	0.75	1.57	1.95	2.12	2.24	2.31	2.37	2.44	2.49	2.55
	NC312	Low N	500	3	0.18	0.31	0.37	0.54	1.44	1.92	2.2	2.36	2.44	2.49	2.55	2.56	2.6
	NC312	Low N	500	4	0.21	0.35	0.44	0.71	1.61	1.94	2.11	2.21	2.28	2.33	2.42	2.45	2.53
	NC312	Low N	1000	1	0.25	0.44	0.59	0.77	1.46	1.77	2.1	2.23	2.35	2.44	2.52	2.62	2.71
	NC312	Low N	1000	2	0.34	0.55	0.77	1.07	1.56	1.72	1.78	1.86	1.88	1.92	1.98	1.99	2.05
	NC312	Low N	1000	3	0.19	0.36	0.47	0.67	1.44	2.03	2.26	2.42	2.54	2.66	2.76	2.82	2.9
	NC312	Low N	1000	4	0.4	0.66	0.95	1.23	1.58	1.67	1.71	1.78	1.8	1.82	1.85	1.86	1.89
	NC312	Low N	2000	1	0.2	0.35	0.56	0.76	1.4	1.9	2.29	2.57	2.77	2.93	3.08	3.2	3.24
	NC312	Low N	2000	2	0.25	0.46	0.61	0.81	1.4	1.67	1.79	1.86	1.96	2.07	2.15	2.22	2.28
	NC312	Low N	2000	3	0.32	0.56	0.73	0.99	1.97	2.54	2.79	3.01	3.17	3.33	3.48	3.62	3.72
	NC312	Low N	2000	4	0.28	0.51	0.85	1.29	2.2	2.64	2.82	2.91	3.1	3.17	3.26	3.37	3.47
	NC312	Low N	4000	1	0.17	0.26	0.4	0.57	1.22	1.82	2.16	2.3	2.39	2.48	2.51	2.52	2.52
	NC312	Low N	4000	2	0.24	0.37	0.7	1.09	2.02	2.39	2.51	2.62	2.7	2.75	2.8	2.78	2.78
	NC312	Low N	4000	3	0.25	0.39	0.72	1.09	1.75	1.92	2.04	2.14	2.28	2.39	2.45	2.54	2.55
	NC312	Low N	4000	4	0.2	0.31	0.56	0.87	1.82	2.3	2.43	2.5	2.53	2.61	2.63	2.66	2.68
	NC312	Low N	150	1	0.15	0.37	0.57	0.6	0.39	0.36	0.38	0.45	0.49	0.52	0.52	0.5	0.49
	NC312	Low N	150	2	0.28	0.61	0.8	0.64	0.2	0.23	0.28	0.3	0.32	0.34	0.36	0.37	0.39
	NC312	Low N	150	3	0.1	0.3	0.47	0.49	0.27	0.19	0.18	0.22	0.27	0.29	0.33	0.37	0.4
	NC312	Low N	150	4	0.22	0.48	0.7	0.7	0.27	0.16	0.18	0.18	0.22	0.25	0.26	0.29	0.31
	NC312	Low N	500	1	0.42	0.82	1.15	1.48	1.94	2.13	2.22	2.28	2.34	2.37	2.41	2.51	2.49
	NC312	Low N	500	2	0.16	0.37	0.58	0.79	1.29	1.44	1.53	1.57	1.6	1.68	1.68	1.73	1.79
	NC312	Low N	500	3	0.28	0.54	0.74	0.91	1.34	1.52	1.59	1.65	1.67	1.73	1.75	1.82	1.85
	NC312	Low N	500	4	0.35	0.66	0.89	1.12	1.46	1.66	1.74	1.81	1.91	1.92	1.97	2.02	2.07
	NC312	Low N	1000	1	0.49	0.82	1.08	1.31	1.77	2.02	2.15	2.24	2.33	2.38	2.43	2.52	2.56
	NC312	Low N	1000	2	0.22	0.48	0.71	0.93	1.35	1.5	1.59	1.67	1.71	1.73	1.79	1.83	1.86
	NC312	Low N	1000	3	0.25	0.49	0.71	0.91	1.33	1.54	1.65	1.75	1.77	1.85	1.9	1.96	2.03
	NC312	Low N	1000	4	0.3	0.59	0.86	1.13	1.49	1.75	1.86	1.94	2.02	2.09	2.17	2.25	2.3
	NC312	Low N	2000	1	0.24	0.45	0.68	0.89	1.32	1.56	1.61	1.71	1.82	1.89	1.95	2.04	2.11
	NC312	Low N	2000	2	0.29	0.57	0.87	1.16	1.53	1.75	1.9	2.01	2.09	2.16	2.28	2.35	2.35
	NC312	Low N	2000	3	0.41	0.74	1.11	1.42	2.01	2.34	2.47	2.62	2.75	2.78	2.87	2.99	3.01
	NC312	Low N	2000	4	0.25	0.49	0.78	1.06	1.5	1.79	1.96	2.04	2.18	2.26	2.34	2.4	2.52
	NC312	Low N	4000	1	0.31	0.61	0.9	1.23	1.74	2	2.17	2.28	2.45	2.51	2.63	2.67	2.77
	NC312	Low N	4000	2	0.31	0.61	0.93	1.27	1.8	2.17	2.32	2.44	2.54	2.69	2.8	2.85	2.96
	NC312	Low N	4000	3	0.33	0.59	0.87	1.14	1.5	1.72	1.8	1.89	1.98	2.05	2.15	2.16	2.24
	NC312	Low N	4000	4	0.2	0.32	0.47	0.53	0.67	0.95	1.06	1.03	0.99	0.94	0.88	0.83	0.79
