## Supplementary material for "Genotype-specific nonphotochemical quenching responses to nitrogen deficit are linked to chlorophyll a to b ratios": Datasets: 12_Dataset 12.xlsx

### Sheet: Dataset 12
	Dataset 12 Data related to absorbance and fluorescence parameters collected for 4 maize genotypes under two nitrogen treatments in the field and growth chamber.
	Genotype	Treatment	Biological replicates	NPQT	ECST	gH+	PS1 Active Centers	PS1 Over Reduced Centers	PS1 Oxidized Centers
	MS153	Control	1	1.6	0.00053	151.63	3.18	0.4	0.19
	MS153	Control	2	1.26	0.00061	187.44	2.79	0.38	0.26
	MS153	Control	3	1.29	0.00066	183.04	3.13	0.33	0.14
	MS153	Control	4	1.07	0.00048	220.33	3.27	0.5	0.15
	MS153	Low N	1	1.42	0.00107	169.19	1.15	0.21	0.23
	MS153	Low N	2	2.39	0.00077	143.45	1.39	0.26	0.32
	MS153	Low N	3	2.37	0.00054	145.32	1.69	0.34	0.3
	MS153	Low N	4	2.15	0.00094	129.78	1.6	0.39	0.39
	Mo1W	Control	1	1.12	0.00024	253.23	2.47	0.58	0.2
	Mo1W	Control	2	0.92	0.00047	250.47	3.41	0.58	0.17
	Mo1W	Control	3	1.3	0.00031	325.47	1.53	0.43	0.48
	Mo1W	Control	4	0.88	0.00035	265.98	2.45	0.63	0.3
	Mo1W	Low N	1	1.63	0.00062	182.95	1.45	0.44	0.37
	Mo1W	Low N	2	2	0.00044	229.26	1.82	0.5	0.35
	Mo1W	Low N	3	1.4	0.00042	222.13	1.48	0.41	0.49
	Mo1W	Low N	4	1.48	0.00061	223.06	1.61	0.46	0.46
	NC312	Control	1	1.4	0.00067	108.96	4.4	0.6	0.17
	NC312	Control	2	1.75	0.00081	181.93	5.44	0.46	0.2
	NC312	Control	3	1.55	0.00075	117.71	4.12	0.56	0.22
	NC312	Control	4	1.4	0.00047	135.12	5.55	0.59	0.19
	NC312	Low N	1	1.7	0.00107	106.1	4.84	0.46	0.2
	NC312	Low N	2	1.35	0.001	108.14	3.77	0.44	0.25
	NC312	Low N	3	1.83	0.00114	123.47	3.8	0.51	0.23
	NC312	Low N	4	1.35	0.00044	145.01	3.8	0.53	0.22
	H100	Control	1	1.23	0.0008	200.69	1.48	0.21	0.42
	H100	Control	2	1.55	0.00109	123.01	2.21	0.41	0.35
	H100	Control	3	1.33	0.00109	123.98	2.62	0.39	0.33
	H100	Control	4	1.2	0.00091	120.22	2.43	0.29	0.31
	H100	Low N	1	1.77	0.00155	106.77	1.77	0.26	0.55
	H100	Low N	2	1.97	0.00127	97.32	1.92	0.2	0.44
	H100	Low N	3	1.09	0.00099	147.29	1.9	0.28	0.25
	H100	Low N	4	1.38	0.0008	157.94	1.95	0.31	0.34
